# Characterizing Cellular Heterogeneity and Transcriptomic Features of Senotype Using Deep Graph Representation Learning

**DOI:** 10.1101/2025.07.01.662364

**Authors:** Anjun Ma, Hao Cheng, Ahmed Ghobashi, Natalia Vanegas-Avendano, Hu Chen, Jhonny Rodriguez-Lopez, Lorena Rosas, Cankun Wang, Jianming Shao, Yi Jiang, Xiaoying Wang, Irfan Rahman, Jose Lugo-Martinez, Dongmei Li, Gloria S. Pryhuber, Ziv Bar-Joseph, Oliver Eickelberg, Melanie Königshoff, Chi Zhang, Dongjun Chung, Rui Chen, Toren Finkel, Ana L. Mora, Mauricio Rojas, Qin Ma

## Abstract

Cellular senescence is a primordial driver of tissue and organ aging, and the accumulation of senescent cells (SnCs) has been implicated in numerous age-related diseases. A major barrier to studying senescence is the rarity and heterogeneity of SnCs, which are not a uniform population but instead comprise diverse senotypes shaped by cell-of-origin and microenvironmental context. Such heterogeneity exceeds what classical senescence hallmarks can resolve at single-cell resolution, motivating the need for computational frameworks that can capture senotype-level diversity intrinsically. Here, we introduce DeepSAS, a deep graph representation learning framework that robustly identifies cell-type-specific SnCs and their senescence-associated genes (SnGs). DeepSAS incorporates a heterogeneous graph that integrates intracellular transcriptional states with intercellular communication cues, enabling the joint inference of senescent cells and senescence-linked genes through attention-based contrastive learning. Applied to public healthy eye and lung atlases, DeepSAS identified SnCs whose proportions positively correlate with aging. From in-house idiopathic pulmonary fibrosis (IPF) patient scRNA-seq data, DeepSAS detected 1,678 SnCs (out of 24,125 cells) and 263 SnGs across 26 cell types, including 43 SnGs that are uniquely associated with a single cell type. We generated high-resolution Xenium spatial transcriptomics data to further validate SnGs in IPF, revealing *NFE2L2* as a SnG specifically enriched in *CTHRC1*+ fibroblasts. Notably, the *ex vivo* bleomycin-induced senescence in human precision-cut lung slice (hPCLS) samples similarly identified *NFE2L2* as an SnG in *CTHRC1*+ fibroblasts, albeit with stronger transcriptional signals, suggesting mechanistic differences in senescence cells associated with chronic and acute injury. Overall, DeepSAS uncovers distinct senescence programs and infers cell-type-specific SnGs that are difficult to resolve using existing marker-based approaches. We believe it offers a generalizable and translationally relevant strategy for advancing senescence biology and therapeutic development.
