## Supplementary Table S1 for "Characterizing Cellular Heterogeneity and Transcriptomic Features of Senotype Using Deep Graph Representation Learning"

### Sheet: Sheet1
	REP1	REP2	REP3	REP4	REP5	MEAN		Group	SnG overlap	# of SnG
1/2 H&I	422	669	448	747	610	579.2		2/3 H&I	0.67	642
	0.69	0.71	0.78	0.79	0.73	0.74		2/3 H&I	0.73	894
1/3 H&I	362	305	202	249	277	279		2/3 H&I	0.81	840
	0.69	0.49	0.54	0.72	0.57	0.602		2/3 H&I	0.63	818
2/3 H&I	642	894	840	818	896	818		2/3 H&I	0.69	896
	0.67	0.73	0.81	0.63	0.69	0.706		1/2 H&I	0.69	422
1/2 IPF	201	563	395	361	360	376		1/2 H&I	0.71	669
	0.99	0.88	0.75	0.83	0.72	0.834		1/2 H&I	0.78	448
1/3 IPF	93	289	303	183	171	207.8		1/2 H&I	0.79	747
	0.99	0.89	0.59	0.65	0.87	0.798		1/2 H&I	0.73	610
2/3 IPF	654	508	434	939	866	680.2		1/3 H&I	0.69	362
	0.84	0.91	0.71	0.87	0.91	0.848		1/3 H&I	0.49	305
1/2 Health	73	113	87	40	122	87		1/3 H&I	0.54	202
	0.68	0.79	0.92	0.75	0.57	0.742		1/3 H&I	0.72	249
1/3 Health	203	12	46	13	21	59		1/3 H&I	0.57	277
	0.59	0.4	0.65	0.4	0.4	0.488		2/3 IPF	0.84	654
2/3 Health	241	174	106	116	158	159		2/3 IPF	0.91	508
	0.49	0.8	0.99	0.75	0.94	0.794		2/3 IPF	0.71	434
remove cell types	785	772	655	549	585	669.2		2/3 IPF	0.87	939
	0.71	0.65	0.69	0.55	0.63	0.646		2/3 IPF	0.91	866
								1/2 IPF	0.99	201
								1/2 IPF	0.88	563
								1/2 IPF	0.75	395
								1/2 IPF	0.83	361
								1/2 IPF	0.72	360
								1/3 IPF	0.99	93
								1/3 IPF	0.89	289
								1/3 IPF	0.59	303
								1/3 IPF	0.65	183
								1/3 IPF	0.87	171
								2/3 Health	0.49	241
								2/3 Health	0.8	174
								2/3 Health	0.99	106
								2/3 Health	0.75	116
								2/3 Health	0.94	158
								1/2 Health	0.68	73
								1/2 Health	0.79	113
								1/2 Health	0.92	87
								1/2 Health	0.75	40
								1/2 Health	0.57	122
								1/3 Health	0.59	203
								1/3 Health	0.4	12
								1/3 Health	0.65	46
								1/3 Health	0.4	13
								1/3 Health	0.4	21
								-cell type	0.71	785
								-cell type	0.65	772
								-cell type	0.69	655
								-cell type	0.55	549
								-cell type	0.63	585
