## Supplementary Table S2 for "Characterizing Cellular Heterogeneity and Transcriptomic Features of Senotype Using Deep Graph Representation Learning"

### Sheet: DeepSAS result
CT	# cell	# SnC	SnC%	# IPF			# Healthy			# UL			# LL			# Parachyma			# Young			# Old
				# non-SnC	# SnC	SnC%	# non-SnC	# SnC	SnC%	# non-SnC	# SnC	SnC%	# non-SnC	# SnC	SnC%	# non-SnC	# SnC	SnC%	# non-SnC	# SnC	SnC%	# non-SnC	# SnC	SnC%
Aberrant basaloid cells	149	7	4.69799	127	7	5.22388	22	0	0	45	3	6.25	82	4	4.65116	22	0	0	2	0	0	147	7	4.54545
Adventitial	626	37	5.91054	428	31	6.75381	161	6	3.59281	213	17	7.3913	215	14	6.11354	161	6	3.59281	6	2	25	583	35	5.66343
Alveolar fibroblasts	2154	135	6.26741	1472	109	6.89437	547	26	4.53752	547	57	9.43709	925	52	5.32242	547	26	4.53752	35	2	5.40541	1984	133	6.28248
Alveolar macrophages	2016	139	6.89484	1173	106	8.28772	704	33	4.47761	383	42	9.88235	790	64	7.49415	704	33	4.47761	74	5	6.32911	1803	134	6.91791
AT1 cells	1401	76	5.4247	1122	49	4.18446	203	27	11.7391	168	11	6.14525	954	38	3.83065	203	27	11.7391	15	4	21.0526	1310	72	5.20984
AT2 cells	2305	151	6.55098	1609	92	5.40858	545	59	9.76821	284	23	7.49186	1325	69	4.94978	545	59	9.76821	114	20	14.9254	2040	131	6.03409
B cells	199	20	10.0503	139	18	11.465	40	2	4.7619	45	8	15.0943	94	10	9.61538	40	2	4.7619	6	0	0	173	20	10.3627
Basal cells	427	22	5.15222	344	20	5.49451	61	2	3.1746	268	18	6.29371	76	2	2.5641	61	2	3.1746	1	0	0	404	22	5.16432
CD4 cells	1625	135	8.30769	1205	120	9.0566	285	15	5	205	14	6.39269	1000	106	9.58409	285	15	5	9	0	0	1481	135	8.35396
CD8 cells	363	41	11.2948	223	33	12.8906	99	8	7.47664	51	10	16.3934	172	23	11.7949	99	8	7.47664	2	0	0	320	41	11.3573
Ciliated	803	56	6.97385	622	45	6.74663	125	11	8.08824	436	33	7.03625	186	12	6.06061	125	11	8.08824	0	0	0	747	56	6.97385
Classical Monocytes	842	56	6.65083	229	10	4.1841	557	46	7.62852	76	4	5	153	6	3.77358	557	46	7.62852	31	2	6.06061	755	54	6.67491
CTHRC1+ fibroblasts	503	39	7.75348	302	32	9.58084	162	7	4.14201	155	21	11.9318	147	11	6.96203	162	7	4.14201	4	0	0	460	39	7.81563
Endothelial cells	4313	311	7.21076	2975	262	8.09391	1027	49	4.5539	536	58	9.76431	2439	204	7.7185	1027	49	4.5539	38	2	5	3964	309	7.23145
Endothelial Lymphatic cells	232	9	3.87931	150	9	5.66038	82	0	0	72	1	1.36986	78	8	9.30233	82	0	0	5	0	0	227	9	3.81356
FABP4 macrophages	636	26	4.08805	504	14	2.7027	106	12	10.1695	142	3	2.06897	362	11	2.94906	106	12	10.1695	36	9	20	574	17	2.87648
Mast cells	327	21	6.42202	224	16	6.66667	82	5	5.74713	64	5	7.24638	160	11	6.43275	82	5	5.74713	4	1	20	302	20	6.21118
NK cells	491	44	8.9613	376	42	10.0478	71	2	2.73973	23	1	4.16667	353	41	10.4061	71	2	2.73973	1	0	0	446	44	8.97959
Pericytes	467	38	8.13704	349	34	8.87728	80	4	4.7619	68	8	10.5263	281	26	8.46906	80	4	4.7619	1	0	0	428	38	8.15451
Plasma cells	1273	113	8.87667	697	92	11.6603	463	21	4.33884	363	50	12.1065	334	42	11.1702	463	21	4.33884	13	0	0	1147	113	8.96825
RAS cells	545	30	5.50459	437	26	5.61555	78	4	4.87805	203	18	8.1448	234	8	3.30579	78	4	4.87805	18	2	10	497	28	5.33333
Secretory cells	494	30	6.07287	327	17	4.94186	137	13	8.66667	194	12	5.82524	133	5	3.62319	137	13	8.66667	1	0	0	463	30	6.08519
SMC	832	67	8.05288	498	52	9.45455	267	15	5.31915	272	27	9.0301	226	25	9.96016	267	15	5.31915	8	1	11.1111	757	66	8.01944
SPP1 macrophages	548	39	7.11679	231	20	7.96813	278	19	6.39731	83	7	7.77778	148	13	8.07453	278	19	6.39731	51	7	12.069	458	32	6.53061
Subepithelial fibroblasts	554	52	9.38628	489	51	9.44444	13	1	7.14286	82	9	9.89011	407	42	9.35412	13	1	7.14286	1	0	0	501	52	9.40325
Overall	24125	1694	7.02176	16252	1307		6195	387		4978	460		11274	847		6195	387		476	57		21971	1637

### Sheet: MarsGT+ChatGPT benchmark
clusters	#cell	#SnC	SnC%	Healthy_#SnC	Healthy_#non-SnC	Healthy_SnC%	IPF_#SnC	IPF_#non-SnC	IPF_SnC%	Old_#SnC	Old_#non-SnC	Old_SnC%	Young_#SnC	Young_#non-SnC	Young_SnC%	Lower Lobe_#SnC	Lower Lobe_#non-SnC	Lower Lobe_SnC%	Parenchyma_#SnC	Parenchyma_#non-SnC	Parenchyma_SnC%	Upper Lobe_#SnC	Upper Lobe_#non-SnC	Upper Lobe_SnC%
Aberrant basaloid cells	149	15	10.0671	13	9	59.0909	2	125	1.5748	15	132	10.2041	0	2	0	0	82	0	13	9	59.0909	2	43	4.44444
Adventitial	626	22	3.51438	19	148	11.3772	3	456	0.653595	22	596	3.55987	0	8	0	3	226	1.31004	19	148	11.3772	0	230	0
Alveolar fibroblasts	2154	184	8.54225	165	408	28.7958	19	1562	1.20177	171	1946	8.07747	13	24	35.1351	14	963	1.43296	165	408	28.7958	5	599	0.827815
Alveolar macrophages	2016	858	42.5595	726	11	98.5075	132	1147	10.3206	780	1157	40.2685	78	1	98.7342	51	803	5.9719	726	11	98.5075	81	344	19.0588
AT1 cells	1401	251	17.9158	203	27	88.2609	48	1123	4.09906	241	1141	17.4385	10	9	52.6316	4	988	0.403226	203	27	88.2609	44	135	24.581
AT2 cells	2305	72	3.12364	54	550	8.9404	18	1683	1.0582	67	2104	3.08614	5	129	3.73134	15	1379	1.07604	54	550	8.9404	3	304	0.977199
B cells	199	39	19.598	36	6	85.7143	3	154	1.91083	33	160	17.0984	6	0	100	1	103	0.961538	36	6	85.7143	2	51	3.77358
Basal cells	427	9	2.10773	6	57	9.52381	3	361	0.824176	9	417	2.11268	0	1	0	0	78	0	6	57	9.52381	3	283	1.04895
CD4 cells	1625	322	19.8154	297	3	99	25	1300	1.88679	313	1303	19.3688	9	0	100	6	1100	0.542495	297	3	99	19	200	8.6758
CD8 cells	363	110	30.303	107	0	100	3	253	1.17188	108	253	29.9169	2	0	100	1	194	0.512821	107	0	100	2	59	3.27869
Ciliated	803	14	1.74346	14	122	10.2941	0	667	0	14	789	1.74346				0	198	0	14	122	10.2941	0	469	0
Classical Monocytes	842	261	30.9976	218	385	36.1526	43	196	17.9916	229	580	28.3066	32	1	96.9697	16	143	10.0629	218	385	36.1526	27	53	33.75
CTHRC1+ fibroblasts	503	55	10.9344	55	114	32.5444	0	334	0	52	447	10.4208	3	1	75	0	158	0	55	114	32.5444	0	176	0
Endothelial cells	4313	4085	94.7137	1067	9	99.1636	3018	219	93.2345	4046	227	94.6876	39	1	97.5	2458	185	93.0004	1067	9	99.1636	560	34	94.2761
Endothelial Lymphatic cells	232	2	0.862069	0	82	0	2	148	1.33333	2	225	0.881057	0	5	0	1	77	1.28205	0	82	0	1	71	1.38889
FABP4 macrophages	636	93	14.6226	75	43	63.5593	18	500	3.4749	48	543	8.12183	45	0	100	10	363	2.68097	75	43	63.5593	8	137	5.51724
Mast cells	327	22	6.72783	7	80	8.04598	15	225	6.25	22	300	6.8323	0	5	0	14	157	8.18713	7	80	8.04598	1	68	1.44928
NK cells	491	74	15.0713	73	0	100	1	417	0.239234	73	417	14.898	1	0	100	1	393	0.253807	73	0	100	0	24	0
Pericytes	467	96	20.5567	81	3	96.4286	15	368	3.91645	95	371	20.3863	1	0	100	7	300	2.28013	81	3	96.4286	8	68	10.5263
Plasma cells	1273	376	28.9676	356	135	72.5051	20	787	2.47831	369	916	28.716	7	6	53.8462	11	378	2.82776	356	135	72.5051	9	409	2.15311
RAS cells	545	20	3.66972	17	65	20.7317	3	460	0.647948	20	505	3.80952	0	20	0	0	242	0	17	65	20.7317	3	218	1.35747
Secretory cells	494	28	5.66802	25	125	16.6667	3	341	0.872093	28	465	5.67951	0	1	0	2	136	1.44928	25	125	16.6667	1	205	0.485437
SMC	832	50	6.00962	45	237	15.9574	5	545	0.909091	41	782	4.98177	9	0	100	4	247	1.59363	45	237	15.9574	1	298	0.334448
SPP1 macrophages	548	319	58.2117	272	25	91.5825	47	204	18.7251	261	229	53.2653	58	0	100	15	146	9.31677	272	25	91.5825	32	58	35.5556
Subepithelial fibroblasts	554	10	1.80505	7	7	50	3	537	0.555556	10	543	1.80832	0	1	0	2	447	0.445434	7	7	50	1	90	1.0989
Overall	24125	7387	30.6197	3938	2651		3449	14112		7069	16548		318	215		2636	9486		3938	2651		813	4626

### Sheet: Seurat+ChatGPT benchmark
clusters	#cell	#SnC	SnC%	Healthy_#SnC	Healthy_#non-SnC	Healthy_SnC%	IPF_#SnC	IPF_#non-SnC	IPF_SnC%	Old_#SnC	Old_#non-SnC	Old_SnC%	Young_#SnC	Young_#non-SnC	Young_SnC%	Lower Lobe_#SnC	Lower Lobe_#non-SnC	Lower Lobe_SnC%	Parenchyma_#SnC	Parenchyma_#non-SnC	Parenchyma_SnC%	Upper Lobe_#SnC	Upper Lobe_#non-SnC	Upper Lobe_SnC%
Aberrant basaloid cells	149	136	91.2752	22	0	100	114	13	89.7638	134	13	91.1565	2	0	100	71	11	86.5854	22	0	100	43	2	95.5556
Adventitial	626	33	5.27157	6	161	3.59281	27	432	5.88235	33	585	5.33981	0	8	0	16	213	6.9869	6	161	3.59281	11	219	4.78261
Alveolar fibroblasts	2154	268	12.442	141	432	24.6073	127	1454	8.03289	258	1859	12.1871	10	27	27.027	110	867	11.259	141	432	24.6073	17	587	2.81457
Alveolar macrophages	2016	1699	84.2758	521	216	70.692	1178	101	92.1032	1687	250	87.0934	12	67	15.1899	796	58	93.2084	521	216	70.692	382	43	89.8824
AT1 cells	1401	1351	96.4311	226	4	98.2609	1125	46	96.0717	1334	48	96.5268	17	2	89.4737	951	41	95.8669	226	4	98.2609	174	5	97.2067
AT2 cells	2305	2128	92.321	571	33	94.5364	1557	144	91.5344	1999	172	92.0774	129	5	96.2687	1262	132	90.5308	571	33	94.5364	295	12	96.0912
B cells	199	185	92.9648	40	2	95.2381	145	12	92.3567	179	14	92.7461	6	0	100	93	11	89.4231	40	2	95.2381	52	1	98.1132
Basal cells	427	343	80.3279	43	20	68.254	300	64	82.4176	342	84	80.2817	1	0	100	33	45	42.3077	43	20	68.254	267	19	93.3566
CD4 cells	1625	352	21.6615	295	5	98.3333	57	1268	4.30189	344	1272	21.2871	8	1	88.8889	17	1089	1.53707	295	5	98.3333	40	179	18.2648
CD8 cells	363	107	29.4766	102	5	95.3271	5	251	1.95312	105	256	29.0859	2	0	100	0	195	0	102	5	95.3271	5	56	8.19672
Ciliated	803	575	71.6065	19	117	13.9706	556	111	83.3583	575	228	71.6065				98	100	49.4949	19	117	13.9706	458	11	97.6546
Classical Monocytes	842	807	95.8432	580	23	96.1857	227	12	94.9791	796	13	98.3931	11	22	33.3333	152	7	95.5975	580	23	96.1857	75	5	93.75
CTHRC1+ fibroblasts	503	58	11.5308	31	138	18.3432	27	307	8.08383	57	442	11.4228	1	3	25	21	137	13.2911	31	138	18.3432	6	170	3.40909
Endothelial cells	4313	4254	98.632	1076	0	100	3178	59	98.1773	4214	59	98.6192	40	0	100	2599	44	98.3352	1076	0	100	579	15	97.4747
Endothelial Lymphatic cells	232	232	100	82	0	100	150	0	100	227	0	100	5	0	100	78	0	100	82	0	100	72	0	100
FABP4 macrophages	636	526	82.7044	31	87	26.2712	495	23	95.5598	526	65	89.0017	0	45	0	360	13	96.5147	31	87	26.2712	135	10	93.1034
Mast cells	327	6	1.83486	0	87	0	6	234	2.5	6	316	1.86335	0	5	0	2	169	1.16959	0	87	0	4	65	5.7971
NK cells	491	76	15.4786	72	1	98.6301	4	414	0.956938	75	415	15.3061	1	0	100	4	390	1.01523	72	1	98.6301	0	24	0
Pericytes	467	461	98.7152	84	0	100	377	6	98.4334	460	6	98.7124	1	0	100	305	2	99.3485	84	0	100	72	4	94.7368
Plasma cells	1273	1217	93.7596	457	27	94.4215	760	29	96.3245	1210	50	96.0317	7	6	53.8462	357	19	94.9468	457	27	94.4215	403	10	97.5787
RAS cells	545	422	77.4312	54	28	65.8537	368	95	79.4816	402	123	76.5714	20	0	100	175	67	72.314	54	28	65.8537	193	28	87.3303
Secretory cells	494	244	49.3927	22	128	14.6667	222	122	64.5349	244	249	49.4929	0	1	0	65	73	47.1014	22	128	14.6667	157	49	76.2136
SMC	832	823	98.9183	280	2	99.2908	543	7	98.7273	814	9	98.9064	9	0	100	249	2	99.2032	280	2	99.2908	294	5	98.3278
SPP1 macrophages	548	378	68.9781	182	115	61.2795	196	55	78.0876	378	112	77.1429	0	58	0	137	24	85.0932	182	115	61.2795	59	31	65.5556
Subepithelial fibroblasts	554	457	82.491	8	6	57.1429	449	91	83.1481	457	96	82.6401	0	1	0	413	36	91.9822	8	6	57.1429	36	55	39.5604
Overall	24125	17138	71.0383	4945	1637		12193	5350		16856	6736		282	251		8364	3745		4945	1637		3829	1605

### Sheet: SenCID benchmark
clusters	#cell	#SnC	SnC%	Healthy_#SnC	Healthy_#non-SnC	Healthy_SnC%	IPF_#SnC	IPF_#non-SnC	IPF_SnC%	Old_#SnC	Old_#non-SnC	Old_SnC%	Young_#SnC	Young_#non-SnC	Young_SnC%	Lower Lobe_#SnC	Lower Lobe_#non-SnC	Lower Lobe_SnC%	Parenchyma_#SnC	Parenchyma_#non-SnC	Parenchyma_SnC%	Upper Lobe_#SnC	Upper Lobe_#non-SnC	Upper Lobe_SnC%
Aberrant basaloid cells	149	34	22.8188	3	19	13.6364	31	96	24.4094	33	114	22.449	1	1	50	22	60	26.8293	3	19	13.6364	9	36	20
Adventitial	626	611	97.6038	166	1	99.4012	445	14	96.9499	603	15	97.5728	8	0	100	222	7	96.9432	166	1	99.4012	223	7	96.9565
Alveolar fibroblasts	2154	2144	99.5357	570	3	99.4764	1574	7	99.5572	2107	10	99.5276	37	0	100	974	3	99.6929	570	3	99.4764	600	4	99.3377
Alveolar macrophages	2016	694	34.4246	214	523	29.0366	480	799	37.5293	691	1246	35.6737	3	76	3.79747	289	565	33.8407	214	523	29.0366	191	234	44.9412
AT1 cells	1401	1139	81.2991	105	125	45.6522	1034	137	88.3006	1134	248	82.055	5	14	26.3158	907	85	91.4315	105	125	45.6522	127	52	70.9497
AT2 cells	2305	469	20.3471	70	534	11.5894	399	1302	23.4568	466	1705	21.4648	3	131	2.23881	353	1041	25.3228	70	534	11.5894	46	261	14.9837
B cells	199	114	57.2864	23	19	54.7619	91	66	57.9618	109	84	56.4767	5	1	83.3333	58	46	55.7692	23	19	54.7619	33	20	62.2642
Basal cells	427	73	17.096	11	52	17.4603	62	302	17.033	73	353	17.1362	0	1	0	17	61	21.7949	11	52	17.4603	45	241	15.7343
CD4 cells	1625	1024	63.0154	155	145	51.6667	869	456	65.5849	1019	597	63.0569	5	4	55.5556	739	367	66.8174	155	145	51.6667	130	89	59.3607
CD8 cells	363	243	66.9421	56	51	52.3364	187	69	73.0469	241	120	66.759	2	0	100	148	47	75.8974	56	51	52.3364	39	22	63.9344
Ciliated	803	51	6.35118	19	117	13.9706	32	635	4.7976	51	752	6.35118	0	0	0	13	185	6.56566	19	117	13.9706	19	450	4.05117
Classical Monocytes	842	244	28.9786	168	435	27.8607	76	163	31.7992	242	567	29.9135	2	31	6.06061	50	109	31.4465	168	435	27.8607	26	54	32.5
CTHRC1+ fibroblasts	503	501	99.6024	168	1	99.4083	333	1	99.7006	497	2	99.5992	4	0	100	158	0	100	168	1	99.4083	175	1	99.4318
Endothelial cells	4313	4013	93.0443	1063	13	98.7918	2950	287	91.1338	3974	299	93.0026	39	1	97.5	2422	221	91.6383	1063	13	98.7918	528	66	88.8889
Endothelial Lymphatic cells	232	185	79.7414	67	15	81.7073	118	32	78.6667	180	47	79.2952	5	0	100	64	14	82.0513	67	15	81.7073	54	18	75
FABP4 macrophages	636	260	40.8805	29	89	24.5763	231	287	44.5946	255	336	43.1472	5	40	11.1111	157	216	42.0912	29	89	24.5763	74	71	51.0345
Mast cells	327	101	30.8869	24	63	27.5862	77	163	32.0833	101	221	31.3665	0	5	0	51	120	29.8246	24	63	27.5862	26	43	37.6812
NK cells	491	271	55.1935	43	30	58.9041	228	190	54.5455	270	220	55.102	1	0	100	216	178	54.8223	43	30	58.9041	12	12	50
Pericytes	467	456	97.6445	82	2	97.619	374	9	97.6501	455	11	97.6395	1	0	100	301	6	98.0456	82	2	97.619	73	3	96.0526
Plasma cells	1273	706	54.3914	371	120	75.5601	335	472	41.5118	704	581	54.786	2	11	15.3846	180	209	46.2725	371	120	75.5601	155	263	37.0813
RAS cells	545	109	20	21	61	25.6098	88	375	19.0065	107	418	20.381	2	18	10	53	189	21.9008	21	61	25.6098	35	186	15.8371
Secretory cells	494	76	15.3846	34	116	22.6667	42	302	12.2093	76	417	15.4158	0	1	0	21	117	15.2174	34	116	22.6667	21	185	10.1942
SMC	832	821	98.6779	277	5	98.227	544	6	98.9091	812	11	98.6634	9	0	100	248	3	98.8048	277	5	98.227	296	3	98.9967
SPP1 macrophages	548	151	27.5547	81	216	27.2727	70	181	27.8884	146	344	29.7959	5	53	8.62069	39	122	24.2236	81	216	27.2727	31	59	34.4444
Subepithelial fibroblasts	554	542	97.8339	14	0	100	528	12	97.7778	541	12	97.83	1	0	100	440	9	97.9955	14	0	100	88	3	96.7033
Overall	24125	15032	62.3088	3834	2755		11198	6363		14887	8730		145	388		8142	3980		3834	2755		3056	2383

### Sheet: SenePy benchmark
clusters	#cell	#SnC	SnC%	Healthy_#SnC	Healthy_#non-SnC	Healthy_SnC%	IPF_#SnC	IPF_#non-SnC	IPF_SnC%	Old_#SnC	Old_#non-SnC	Old_SnC%	Young_#SnC	Young_#non-SnC	Young_SnC%	Lower Lobe_#SnC	Lower Lobe_#non-SnC	Lower Lobe_SnC%	Parenchyma_#SnC	Parenchyma_#non-SnC	Parenchyma_SnC%	Upper Lobe_#SnC	Upper Lobe_#non-SnC	Upper Lobe_SnC%
Aberrant basaloid cells	149	0	0	0	22	0	0	127	0	0	147	0	0	2	0	0	82	0	0	22	0	0	45	0
Adventitial	626	3	0.479233	1	166	0.598802	2	457	0.43573	3	615	0.485437	0	8	0	2	227	0.873362	1	166	0.598802	0	230	0
Alveolar fibroblasts	2154	9	0.417827	3	570	0.52356	6	1575	0.379507	9	2108	0.42513	0	37	0	5	972	0.511771	3	570	0.52356	1	603	0.165563
Alveolar macrophages	2016	47	2.33135	11	726	1.49254	36	1243	2.8147	47	1890	2.42643	0	79	0	35	819	4.09836	11	726	1.49254	1	424	0.235294
AT1 cells	1401	0	0	0	230	0	0	1171	0	0	1382	0	0	19	0	0	992	0	0	230	0	0	179	0
AT2 cells	2305	0	0	0	604	0	0	1701	0	0	2171	0	0	134	0	0	1394	0	0	604	0	0	307	0
B cells	199	0	0	0	42	0	0	157	0	0	193	0	0	6	0	0	104	0	0	42	0	0	53	0
Basal cells	427	1	0.234192	0	63	0	1	363	0.274725	1	425	0.234742	0	1	0	1	77	1.28205	0	63	0	0	286	0
CD4 cells	1625	2	0.123077	0	300	0	2	1323	0.150943	2	1614	0.123762	0	9	0	2	1104	0.180832	0	300	0	0	219	0
CD8 cells	363	2	0.550964	0	107	0	2	254	0.78125	2	359	0.554017	0	2	0	2	193	1.02564	0	107	0	0	61	0
Ciliated	803	1	0.124533	0	136	0	1	666	0.149925	1	802	0.124533	0	0	0	1	197	0.505051	0	136	0	0	469	0
Classical Monocytes	842	2	0.23753	0	603	0	2	237	0.83682	2	807	0.247219	0	33	0	2	157	1.25786	0	603	0	0	80	0
CTHRC1+ fibroblasts	503	3	0.596421	1	168	0.591716	2	332	0.598802	3	496	0.601202	0	4	0	2	156	1.26582	1	168	0.591716	0	176	0
Endothelial cells	4313	6	0.139114	1	1075	0.0929368	5	3232	0.154464	6	4267	0.140417	0	40	0	5	2638	0.189179	1	1075	0.0929368	0	594	0
Endothelial Lymphatic cells	232	0	0	0	82	0	0	150	0	0	227	0	0	5	0	0	78	0	0	82	0	0	72	0
FABP4 macrophages	636	22	3.45912	0	118	0	22	496	4.2471	22	569	3.7225	0	45	0	22	351	5.89812	0	118	0	0	145	0
Mast cells	327	0	0	0	87	0	0	240	0	0	322	0	0	5	0	0	171	0	0	87	0	0	69	0
NK cells	491	0	0	0	73	0	0	418	0	0	490	0	0	1	0	0	394	0	0	73	0	0	24	0
Pericytes	467	0	0	0	84	0	0	383	0	0	466	0	0	1	0	0	307	0	0	84	0	0	76	0
Plasma cells	1273	1	0.0770416	0	466	0	1	806	0.123916	1	1259	0.077821	0	13	0	1	363	0.257069	0	491	0	0	418	0
RAS cells	545	1	0.183486	0	82	0	1	462	0.215983	1	524	0.190476	0	20	0	1	241	0.413223	0	82	0	0	221	0
Secretory cells	494	0	0	0	150	0	0	344	0	0	493	0	0	1	0	0	138	0	0	150	0	0	206	0
SMC	832	2	0.240385	1	281	0.35461	1	549	0.181818	2	821	0.243013	0	9	0	1	250	0.398406	1	281	0.35461	0	299	0
SPP1 macrophages	548	8	1.45985	1	296	0.3367	7	244	2.78884	8	482	1.63265	0	58	0	4	157	2.48447	1	296	0.3367	3	87	3.33333
Subepithelial fibroblasts	554	6	1.08303	1	13	7.14286	5	535	0.925926	6	547	1.08499	0	1	0	5	444	1.11359	1	13	7.14286	0	91	0
Overall	24125	116	0.480829	20	6544		96	17465		116	23476		0	533		91	12006		20	6569		5	5434
