## Supplementary Table S5 for "Characterizing Cellular Heterogeneity and Transcriptomic Features of Senotype Using Deep Graph Representation Learning"

### Sheet: Canonical_markers
Immune	Epithelial	Endothelial	Mesenchymal
PTPRC+	EPCAM+	PECAM1+	COL1A1+
	CDH1+	PTPRC−	PDGFRA+
			PTPRC-
			EPCAM-
			PECAM1-

### Sheet: Immune
Plasma cells	'IGLC1', 'IGHG1', 'JCHAIN','TNFRSF18', 'IGKC' ,'IGHA1','IGHM', 'MZB1'
B_cells	'MS4A1','BANK1','CD19','CD79A'
CD4	CD4, "CD40LG",'IL2RA','FOXP3','IL7R'
CD8	'CD8A','NKG7','GZMK'
NKcell	TRDC','NKG7','KLRF1','KLRD1','GNLY'
Mast_cells	'KIT','CPA3','FCER1A'
Alveolar macrophages	MARCO','C1QA', 'APOE', 'IFI30' ,'MSR1',"CD163","IFI30","CSF1R","CTSZ","LYZ",'C1QB'
SPP1 macrophages	MS4A7',"CD163","IFI30"."CSF1R","CTSZ","LYZ",'C1QB','SPP1','MARCO'
FABP4 macrophages	INHBA','FABP4'','MARCO','C1QA', 'APOE', 'IFI30' ,'MSR1'
Classical Monocytes	S100A9', 'S100A8', 'CSF3R'

### Sheet: Epithelial
AT2	AT2 transitional	AT1	Basal	Basaloid	Secretory cells	Ciliated	RAS	PROLIFERATING EPITHELIAL CELLS
SFTPB	SFTPC (low)	PDPN	TP63	SFTPC (low)	MUC5B	FOXJ1	SCGB3A2	MKI67
SFTPC (high)	AGER (low)	CAV1	KRT5	AGER (low)	SCGB1A1	TMEM190	SFTPB	CDK1
LAMP3	ITGB6 (low)	CLIC5	KRT17	ITGB6 (low)	SCGB3A2	CAPS	SFTPC (low)
HHIP	CLDN4 (high)	AGER	CDH3	CDKN1A	SCGB3A1	HYDIN
SERPINA1	KRT8	RTKN2	S100A2	MMP7	MUC5AC	TPPP3
NAPSA		GPRC5A		GDF15
SFTPA2		EMP2		AGER
ABCA3		IGFBP7		RTKN2
PGC		CLDN18		GPRC5A
		CLIC3		EMP2
				IGFBP7
				CLDN18
				CLIC3

### Sheet: Endothelial
Endothelial Cells	EC Lymphatic
DKK2	CCL21
PLA1A	TFF3
VIPR1	MMRN1
CLDN5	LYVE1
GJA5
PLVAP
CPE
RGCC
COL1A1
PTGDS
CLEC14A
HEY1
VWA1
ACKR1
ADGRL2

### Sheet: Mesenchymal
SMOOTH MUSCLE CELLS	PERIBRONCHIAL	ADVENTITIAL	ALVEOLAR	INFLAMMATORY	FIBROTIC	PERICYTES
MYH11	FGF18	PI16	NPNT	CXCL2	CTHRC1	RGS5
MYL9	WIF1	MFAP5	CES1	CXCL8	POSTN	CSPG4
LMOD1	ASPN	SCARA5	WNT2		TGFB1
ACTA2		PTGIS	TCF21		COL10A1
		IGFBP6	INMT
		SFRP2	FIBIN
			AOC3
			GPM6B
			SCN7A
			FMO2
			CYP4B1
			LIMCH1
			FGFR4
			ITGA8
			RARRES2
			GPC3
