## Supplementary Table S6 for "Characterizing Cellular Heterogeneity and Transcriptomic Features of Senotype Using Deep Graph Representation Learning"

				# IPF			# Healthy			# UL			# LL			# Parachyma			# Young			# Old
CT	# cell	#SnC	SnC%	# IPF non-SnC	# IPF SnC	IPF SnC%	# Healthy non-SnC	# Healthy SnC	Healthy SnC%	# UL non-SnC	# UL SnC	UL SnC%	# LL non-SnC	# LL SnC	LL SnC%	# Parenchyma non-SnC	# Parenchyma SnC	Parenchyma SnC%	# Young non-SnC	# Young SnC	Young SnC%	# Old non-SnC	# Old SnC	Old SnC%
Aberrant basaloid cells	274	8	2.92	221	6	2.643171806	45	2	4.255319149	86	5	5.494505495	135	1	0.735294118	45	2	4.255319149	8	1	11.11111111	258	7	2.641509434
Adventitial	626	37	5.91	428	31	6.753812636	161	6	3.592814371	213	17	7.391304348	215	14	6.113537118	161	6	3.592814371	6	2	25	583	35	5.663430421
Alveolar fibroblasts	2154	135	6.27	1472	109	6.894370651	547	26	4.537521815	547	57	9.437086093	925	52	5.322415558	547	26	4.537521815	35	2	5.405405405	1984	133	6.282475201
Alveolar macrophages	2016	139	6.89	1173	106	8.287724785	704	33	4.47761194	383	42	9.882352941	790	64	7.494145199	704	33	4.47761194	74	5	6.329113924	1803	134	6.9179143
AT1 cells	841	41	4.88	701	30	4.103967168	99	11	10	111	7	5.93220339	590	23	3.752039152	99	11	10	9	3	25	791	38	4.583835947
AT2 cells	1519	111	7.31	1015	68	6.278855032	393	43	9.862385321	213	16	6.986899563	802	52	6.088992974	393	43	9.862385321	82	16	16.32653061	1326	95	6.685432794
AT2 transitional	560	35	6.25	421	19	4.318181818	104	16	13.33333333	57	4	6.557377049	364	15	3.957783641	104	16	13.33333333	6	1	14.28571429	519	34	6.148282098
B cells	199	20	10.05	139	18	11.46496815	40	2	4.761904762	45	8	15.09433962	94	10	9.615384615	40	2	4.761904762	6	0	0	173	20	10.3626943
Basal cells	427	22	5.15	344	20	5.494505495	61	2	3.174603175	268	18	6.293706294	76	2	2.564102564	61	2	3.174603175	1	0	0	404	22	5.164319249
CD4 cells	1625	135	8.31	1205	120	9.056603774	285	15	5	205	14	6.392694064	1000	106	9.584086799	285	15	5	9	0	0	1481	135	8.353960396
CD8 cells	363	41	11.29	223	33	12.890625	99	8	7.476635514	51	10	16.39344262	172	23	11.79487179	99	8	7.476635514	2	0	0	320	41	11.35734072
CHTRC1+ fibroblasts	834	54	6.47	605	47	7.208588957	175	7	3.846153846	226	29	11.37254902	379	18	4.534005038	175	7	3.846153846	5	0	0	775	54	6.513872135
Ciliated	803	56	6.97	622	45	6.746626687	125	11	8.088235294	436	33	7.036247335	186	12	6.060606061	125	11	8.088235294	0	0	0	747	56	6.97384807
Classical Monocytes	842	56	6.65	229	10	4.184100418	557	46	7.628524046	76	4	5	153	6	3.773584906	557	46	7.628524046	31	2	6.060606061	755	54	6.674907293
Endothelial cells	4313	311	7.21	2975	262	8.093914118	1027	49	4.553903346	536	58	9.764309764	2439	204	7.718501703	1027	49	4.553903346	38	2	5	3964	309	7.231453311
Endothelial Lymphatic cells	232	0	0	150	0	0	82	0	0	72	0	0	78	0	0	82	0	0	5	0	0	227	0	0
FABP4 macrophages	636	26	4.09	504	14	2.702702703	106	12	10.16949153	142	3	2.068965517	362	11	2.949061662	106	12	10.16949153	36	9	20	574	17	2.876480541
Mast cells	327	21	6.42	224	16	6.666666667	82	5	5.747126437	64	5	7.246376812	160	11	6.432748538	82	5	5.747126437	4	1	20	302	20	6.211180124
NK cells	491	44	8.96	376	42	10.04784689	71	2	2.739726027	23	1	4.166666667	353	41	10.40609137	71	2	2.739726027	1	0	0	446	44	8.979591837
Pericytes	467	38	8.14	349	34	8.877284595	80	4	4.761904762	68	8	10.52631579	281	26	8.469055375	80	4	4.761904762	1	0	0	428	38	8.154506438
Plasma cells	1273	113	8.88	697	92	11.66032953	463	21	4.338842975	363	50	12.10653753	334	42	11.17021277	463	21	4.338842975	13	0	0	1147	113	8.968253968
RAS cells	1206	62	5.14	937	44	4.485219164	207	18	8	233	20	7.90513834	704	24	3.296703297	207	18	8	44	5	10.20408163	1100	57	4.92653414
Secretory cells	494	30	6.07	327	17	4.941860465	137	13	8.666666667	194	12	5.825242718	133	5	3.623188406	137	13	8.666666667	1	0	0	463	30	6.085192698
SMC	832	67	8.05	498	52	9.454545455	267	15	5.319148936	272	27	9.030100334	226	25	9.960159363	267	15	5.319148936	8	1	11.11111111	757	66	8.019441069
SPP1 macrophages	548	39	7.12	231	20	7.96812749	278	19	6.397306397	83	7	7.777777778	148	13	8.074534161	278	19	6.397306397	51	7	12.06896552	458	32	6.530612245
Peribronchial fibroblasts	223	37	16.59	186	36	16.21621622	0	1	100	11	1	8.333333333	175	35	16.66666667	0	1	100	0	0	0	186	37	16.59192825
