## Supplementary Table S7 for "Characterizing Cellular Heterogeneity and Transcriptomic Features of Senotype Using Deep Graph Representation Learning"

### Sheet: SnGs grouped by gene name
SnG	Cell types	Cell type count
AAK1	['Adventitial']	1
ABI3	['AT2 cells', 'Endothelial cells', 'RAS cells', 'B cells', 'Basal cells', 'Mast cells', 'NK cells']	7
ACLY	['Classical Monocytes', 'AT2 cells', 'AT1 cells', 'Endothelial Lymphatic cells', 'Peribronchial fibroblasts', 'Pericytes', 'Secretory cells', 'Ciliated']	8
ACVR1B	['SPP1 macrophages', 'AT1 cells', 'SMC', 'CHTRC1+ fibroblasts', 'Pericytes', 'CD8 cells']	6
ADCK5	['Alveolar macrophages', 'FABP4 macrophages', 'AT1 cells', 'Alveolar fibroblasts', 'CD4 cells', 'Endothelial cells', 'Adventitial', 'Aberrant basaloid cells', 'SMC', 'B cells', 'Basal cells', 'CHTRC1+ fibroblasts', 'Endothelial Lymphatic cells', 'Peribronchial fibroblasts', 'NK cells', 'CD8 cells']	16
AKT1	['Aberrant basaloid cells']	1
ALDH1A3	['CD4 cells', 'Adventitial', 'SMC', 'Peribronchial fibroblasts', 'NK cells']	5
ALOX15B	['FABP4 macrophages', 'RAS cells']	2
ANG	['AT2 cells', 'SPP1 macrophages', 'Plasma cells', 'Alveolar fibroblasts', 'CD4 cells', 'Adventitial', 'CD8 cells']	7
ANGPT1	['AT1 cells', 'SMC', 'Basal cells']	3
ANGPTL4	['RAS cells', 'SMC']	2
AREG	['Classical Monocytes', 'AT2 cells', 'Plasma cells', 'Alveolar fibroblasts', 'Endothelial cells', 'Aberrant basaloid cells', 'SMC', 'B cells', 'Mast cells', 'NK cells', 'Ciliated']	11
ATM	['Basal cells', 'Peribronchial fibroblasts', 'NK cells']	3
ATP6V1G3	['AT2 cells', 'Alveolar macrophages', 'CD4 cells']	3
AXL	['CD4 cells', 'RAS cells', 'B cells', 'Basal cells', 'Ciliated']	5
BCL6	['Classical Monocytes', 'Aberrant basaloid cells', 'RAS cells', 'Ciliated']	4
BEX3	['FABP4 macrophages', 'AT1 cells', 'Adventitial', 'B cells', 'Peribronchial fibroblasts', 'NK cells', 'CD8 cells']	7
BHLHE40	['Classical Monocytes', 'B cells', 'Mast cells', 'Pericytes', 'Ciliated']	5
BMP2	['AT1 cells', 'Peribronchial fibroblasts', 'CD8 cells']	3
BMP6	['Classical Monocytes', 'FABP4 macrophages', 'B cells']	3
BRAF	['Plasma cells', 'FABP4 macrophages', 'AT1 cells', 'Alveolar fibroblasts', 'CD4 cells', 'Endothelial cells', 'Adventitial', 'Aberrant basaloid cells', 'RAS cells', 'SMC', 'CHTRC1+ fibroblasts', 'Mast cells', 'Peribronchial fibroblasts', 'NK cells', 'Pericytes', 'Ciliated']	16
C17orf64	['Alveolar macrophages']	1
C3	['Classical Monocytes', 'AT2 cells', 'FABP4 macrophages', 'AT1 cells', 'RAS cells', 'Mast cells', 'NK cells', 'Pericytes', 'Secretory cells']	9
CALCA	['Secretory cells']	1
CBX8	['SPP1 macrophages', 'Alveolar macrophages', 'Plasma cells', 'AT1 cells', 'Alveolar fibroblasts', 'Endothelial cells', 'RAS cells', 'SMC', 'B cells', 'Peribronchial fibroblasts', 'NK cells', 'Pericytes', 'CD8 cells', 'Secretory cells', 'Ciliated']	15
CCL13	['FABP4 macrophages']	1
CCL16	['Alveolar macrophages', 'Ciliated']	2
CCL2	['FABP4 macrophages', 'Adventitial', 'RAS cells', 'CHTRC1+ fibroblasts', 'NK cells', 'Pericytes', 'CD8 cells', 'Ciliated']	8
CCL20	['Alveolar macrophages', 'RAS cells']	2
CCL24	['Classical Monocytes', 'Alveolar fibroblasts', 'CD4 cells']	3
CCL3	['Classical Monocytes', 'AT2 cells', 'FABP4 macrophages', 'AT1 cells', 'Endothelial cells', 'CD8 cells']	6
CCL4	['AT2 cells', 'FABP4 macrophages', 'Alveolar fibroblasts', 'Peribronchial fibroblasts']	4
CCL5	['FABP4 macrophages']	1
CCL7	['FABP4 macrophages']	1
CCL8	['CHTRC1+ fibroblasts']	1
CCN2	['AT2 cells', 'SPP1 macrophages', 'Aberrant basaloid cells', 'Basal cells', 'Peribronchial fibroblasts', 'CD8 cells', 'Secretory cells']	7
CCND1	['SPP1 macrophages', 'FABP4 macrophages', 'B cells', 'CD8 cells']	4
CD44	['CD8 cells']	1
CD55	['AT1 cells', 'Adventitial', 'Aberrant basaloid cells', 'B cells', 'Basal cells', 'CHTRC1+ fibroblasts', 'Peribronchial fibroblasts']	7
CD9	['AT2 cells', 'Pericytes', 'CD8 cells']	3
CDK18	['Basal cells', 'Ciliated']	2
CDK4	['SPP1 macrophages', 'Alveolar macrophages', 'FABP4 macrophages', 'Secretory cells']	4
CDKN1A	['FABP4 macrophages', 'Adventitial', 'Endothelial Lymphatic cells', 'Secretory cells']	4
CDKN1B	['Adventitial', 'Aberrant basaloid cells']	2
CDKN1C	['Alveolar macrophages', 'Endothelial cells', 'RAS cells', 'SMC', 'CHTRC1+ fibroblasts', 'Pericytes', 'Ciliated']	7
CDKN2A	['Alveolar macrophages', 'Plasma cells', 'RAS cells', 'Mast cells', 'Pericytes', 'Ciliated']	6
CDKN2AIP	['Classical Monocytes', 'AT2 cells', 'Alveolar macrophages', 'Plasma cells', 'AT1 cells', 'Alveolar fibroblasts', 'CD4 cells', 'Endothelial cells', 'Adventitial', 'Aberrant basaloid cells', 'RAS cells', 'SMC', 'CHTRC1+ fibroblasts', 'Mast cells', 'Endothelial Lymphatic cells', 'Peribronchial fibroblasts', 'NK cells', 'Pericytes', 'CD8 cells']	19
CDKN2D	['Alveolar macrophages', 'Adventitial', 'Aberrant basaloid cells', 'RAS cells', 'B cells', 'CHTRC1+ fibroblasts', 'CD8 cells', 'Ciliated']	8
CELA1	['CD4 cells']	1
CFHR3	['AT2 cells']	1
CHEK1	['AT2 cells', 'SPP1 macrophages', 'Alveolar macrophages', 'Plasma cells', 'FABP4 macrophages', 'Alveolar fibroblasts', 'CD4 cells', 'Endothelial cells', 'Adventitial', 'RAS cells', 'SMC', 'Basal cells', 'CHTRC1+ fibroblasts', 'Pericytes', 'CD8 cells', 'Secretory cells']	16
CITED2	['AT1 cells', 'NK cells']	2
CKB	['Peribronchial fibroblasts']	1
CLTB	['CD4 cells', 'RAS cells', 'Basal cells', 'Endothelial Lymphatic cells', 'Peribronchial fibroblasts']	5
COL1A2	['Aberrant basaloid cells']	1
CREG1	['AT1 cells', 'Aberrant basaloid cells', 'B cells', 'CHTRC1+ fibroblasts', 'Pericytes', 'Secretory cells', 'Ciliated']	7
CRYAB	['SPP1 macrophages', 'Alveolar fibroblasts', 'Ciliated']	3
CSF1	['AT1 cells', 'SMC']	2
CTNNB1	['AT2 cells', 'Endothelial cells', 'Aberrant basaloid cells', 'SMC', 'Basal cells', 'CHTRC1+ fibroblasts', 'Endothelial Lymphatic cells', 'Peribronchial fibroblasts', 'Ciliated']	9
CTSB	['FABP4 macrophages', 'AT1 cells', 'Aberrant basaloid cells', 'RAS cells']	4
CXCL1	['Adventitial', 'Pericytes']	2
CXCL10	['Alveolar macrophages', 'Alveolar fibroblasts', 'CD4 cells', 'SMC', 'B cells']	5
CXCL14	['AT2 cells', 'Alveolar macrophages', 'Plasma cells', 'Endothelial cells', 'RAS cells', 'B cells']	6
CXCL16	['AT1 cells', 'Endothelial Lymphatic cells', 'NK cells']	3
CXCL2	['AT2 cells', 'FABP4 macrophages', 'AT1 cells', 'Adventitial', 'Aberrant basaloid cells', 'RAS cells', 'CHTRC1+ fibroblasts', 'CD8 cells']	8
CXCL3	['Plasma cells', 'Endothelial cells', 'RAS cells', 'Peribronchial fibroblasts', 'Secretory cells']	5
CXCL8	['Classical Monocytes', 'AT2 cells', 'FABP4 macrophages', 'Ciliated']	4
CXCR2	['Classical Monocytes']	1
CYP1B1	['FABP4 macrophages', 'Endothelial Lymphatic cells', 'Secretory cells', 'Ciliated']	4
CYP2A7	['AT2 cells']	1
DDB2	['Alveolar macrophages', 'Plasma cells', 'Endothelial cells', 'Adventitial', 'RAS cells', 'CHTRC1+ fibroblasts', 'Endothelial Lymphatic cells', 'NK cells', 'CD8 cells']	9
DKK1	['Alveolar fibroblasts']	1
DPY30	['SPP1 macrophages', 'Adventitial', 'Basal cells', 'CHTRC1+ fibroblasts', 'Mast cells', 'Endothelial Lymphatic cells', 'NK cells']	7
E2F1	['Classical Monocytes', 'AT2 cells', 'SPP1 macrophages', 'Alveolar macrophages', 'Plasma cells', 'FABP4 macrophages', 'AT1 cells', 'Alveolar fibroblasts', 'CD4 cells', 'Adventitial', 'Aberrant basaloid cells', 'RAS cells', 'SMC', 'B cells', 'Basal cells', 'CHTRC1+ fibroblasts', 'Peribronchial fibroblasts', 'NK cells', 'Pericytes', 'CD8 cells', 'Secretory cells', 'Ciliated']	22
EDN1	['AT1 cells']	1
EDN3	['CD4 cells', 'Endothelial cells']	2
EGF	['Endothelial cells']	1
EGFR	['SPP1 macrophages', 'FABP4 macrophages', 'Basal cells']	3
EHF	['Aberrant basaloid cells', 'RAS cells']	2
EREG	['Alveolar macrophages', 'FABP4 macrophages', 'Endothelial cells', 'CD8 cells']	4
ERRFI1	['Alveolar macrophages', 'FABP4 macrophages', 'B cells', 'NK cells', 'Secretory cells']	5
ESM1	['Classical Monocytes', 'Alveolar macrophages']	2
ETS1	['AT2 cells', 'B cells', 'Ciliated']	3
ETS2	['Classical Monocytes', 'FABP4 macrophages', 'Adventitial', 'B cells', 'Mast cells', 'NK cells']	6
EWSR1	['Peribronchial fibroblasts', 'CD8 cells', 'Secretory cells']	3
F3	['AT1 cells', 'CD4 cells', 'Adventitial']	3
FASTK	['RAS cells', 'NK cells']	2
FGF1	['Alveolar fibroblasts', 'SMC']	2
FGF2	['Classical Monocytes', 'AT2 cells', 'AT1 cells', 'CD4 cells', 'SMC', 'B cells']	6
FGF7	['Ciliated']	1
FGF8	['AT1 cells']	1
FILIP1L	['Adventitial', 'RAS cells', 'Basal cells', 'CHTRC1+ fibroblasts', 'Mast cells']	5
FN1	['SPP1 macrophages', 'AT1 cells']	2
FOS	['Classical Monocytes', 'AT1 cells', 'Aberrant basaloid cells', 'CHTRC1+ fibroblasts', 'Mast cells', 'Ciliated']	6
G6PD	['Aberrant basaloid cells', 'Peribronchial fibroblasts']	2
GADD45A	['SPP1 macrophages', 'Plasma cells', 'CD4 cells', 'Endothelial cells', 'CHTRC1+ fibroblasts', 'Peribronchial fibroblasts', 'Pericytes', 'CD8 cells', 'Ciliated']	9
GDF15	['Classical Monocytes', 'Aberrant basaloid cells', 'RAS cells', 'B cells', 'Mast cells', 'NK cells', 'Pericytes']	7
GEM	['SPP1 macrophages', 'Alveolar macrophages', 'CD4 cells']	3
GLB1	['Plasma cells', 'Basal cells', 'NK cells', 'CD8 cells']	4
GMFG	['AT1 cells', 'Endothelial cells', 'Ciliated']	3
GRK6	['FABP4 macrophages', 'B cells']	2
GSN	['RAS cells', 'CD8 cells']	2
GUK1	['SPP1 macrophages', 'Aberrant basaloid cells', 'Mast cells', 'Endothelial Lymphatic cells', 'Peribronchial fibroblasts']	5
HBS1L	['Adventitial']	1
HDAC1	['SPP1 macrophages', 'SMC', 'Basal cells', 'Pericytes', 'Ciliated']	5
HOXA11	['AT2 cells', 'Alveolar fibroblasts']	2
HPS5	['AT2 cells', 'Alveolar macrophages', 'CD4 cells', 'Endothelial cells', 'Adventitial', 'SMC', 'CHTRC1+ fibroblasts', 'Mast cells', 'Pericytes']	9
HRAS	['AT1 cells', 'Aberrant basaloid cells']	2
HSPA2	['AT1 cells', 'RAS cells', 'Basal cells', 'Ciliated']	4
HTATIP2	['FABP4 macrophages', 'AT1 cells', 'CD4 cells', 'Adventitial', 'Pericytes', 'CD8 cells']	6
ICAM1	['NK cells', 'CD8 cells']	2
ICAM3	['SPP1 macrophages', 'Plasma cells', 'AT1 cells', 'CD4 cells', 'B cells', 'Mast cells']	6
ID1	['Aberrant basaloid cells']	1
ID4	['FABP4 macrophages', 'Adventitial', 'Mast cells', 'NK cells', 'Secretory cells']	5
IFI16	['Classical Monocytes', 'FABP4 macrophages', 'AT1 cells', 'B cells']	4
IFNG	['CD4 cells', 'CD8 cells']	2
IGF1	['SPP1 macrophages', 'FABP4 macrophages', 'CD4 cells', 'Endothelial Lymphatic cells']	4
IGFBP2	['SPP1 macrophages', 'RAS cells', 'Mast cells', 'Secretory cells']	4
IGFBP4	['FABP4 macrophages', 'Aberrant basaloid cells', 'NK cells']	3
IGFBP6	['AT2 cells', 'Alveolar macrophages']	2
IGFBP7	['FABP4 macrophages', 'B cells']	2
IL13	['Alveolar fibroblasts']	1
IL18	['Classical Monocytes', 'Plasma cells', 'FABP4 macrophages', 'Alveolar fibroblasts', 'B cells', 'Mast cells']	6
IL1A	['SMC', 'Peribronchial fibroblasts']	2
IL1B	['Alveolar fibroblasts', 'Mast cells']	2
IL2	['CD4 cells']	1
IL32	['RAS cells']	1
IL6	['AT1 cells', 'Adventitial', 'SMC', 'Endothelial Lymphatic cells', 'Peribronchial fibroblasts', 'Secretory cells']	6
IL6ST	['Aberrant basaloid cells', 'SMC', 'Basal cells', 'Pericytes']	4
ING1	['Classical Monocytes', 'AT2 cells', 'SPP1 macrophages', 'Alveolar macrophages', 'Plasma cells', 'FABP4 macrophages', 'Alveolar fibroblasts', 'CD4 cells', 'Endothelial cells', 'SMC', 'B cells', 'Basal cells', 'CHTRC1+ fibroblasts', 'Peribronchial fibroblasts', 'NK cells', 'Pericytes', 'CD8 cells', 'Secretory cells', 'Ciliated']	19
INHA	['Basal cells', 'CHTRC1+ fibroblasts']	2
IQGAP2	['Classical Monocytes', 'AT2 cells', 'Plasma cells', 'Ciliated']	4
IRF3	['SPP1 macrophages', 'Alveolar macrophages', 'Alveolar fibroblasts', 'Aberrant basaloid cells', 'B cells', 'Endothelial Lymphatic cells', 'NK cells', 'CD8 cells']	8
IRF5	['Alveolar fibroblasts', 'Mast cells', 'CD8 cells', 'Ciliated']	4
ISG15	['Plasma cells', 'RAS cells', 'CHTRC1+ fibroblasts']	3
ITPK1	['Basal cells', 'Endothelial Lymphatic cells', 'NK cells', 'Secretory cells']	4
ITPKA	['AT2 cells', 'CD4 cells']	2
ITPKB	['Aberrant basaloid cells']	1
JUN	['Alveolar macrophages', 'AT1 cells', 'Aberrant basaloid cells', 'RAS cells', 'NK cells']	5
KITLG	['CD4 cells', 'Basal cells', 'CHTRC1+ fibroblasts', 'Pericytes', 'Ciliated']	5
LAMB4	['Pericytes']	1
LCP1	['AT2 cells', 'Ciliated']	2
LIMK1	['FABP4 macrophages', 'Alveolar fibroblasts', 'SMC', 'Basal cells', 'CHTRC1+ fibroblasts', 'Mast cells', 'NK cells', 'CD8 cells', 'Secretory cells']	9
MAP2K1	['AT2 cells', 'CHTRC1+ fibroblasts', 'Pericytes']	3
MAP2K2	['SPP1 macrophages', 'AT1 cells', 'Adventitial']	3
MAP2K6	['AT2 cells', 'SPP1 macrophages', 'FABP4 macrophages', 'CD4 cells', 'Endothelial cells', 'Adventitial', 'Basal cells', 'NK cells', 'Pericytes', 'Ciliated']	10
MAP2K7	['FABP4 macrophages', 'Mast cells', 'Peribronchial fibroblasts', 'Pericytes']	4
MAP3K7	['Alveolar macrophages', 'Aberrant basaloid cells', 'Basal cells', 'CHTRC1+ fibroblasts', 'CD8 cells']	5
MAPK12	['B cells', 'Basal cells', 'CHTRC1+ fibroblasts']	3
MAPKAPK5	['Classical Monocytes', 'Alveolar fibroblasts', 'Basal cells', 'NK cells']	4
MAST1	['AT2 cells']	1
MATK	['Alveolar fibroblasts', 'CD4 cells', 'Endothelial cells', 'NK cells', 'Pericytes', 'Secretory cells']	6
MCRS1	['FABP4 macrophages', 'Alveolar fibroblasts', 'Adventitial', 'Endothelial Lymphatic cells']	4
MDM2	['AT1 cells', 'RAS cells', 'B cells']	3
MMP10	['Alveolar macrophages', 'SMC', 'Basal cells']	3
MMP12	['AT2 cells']	1
MMP14	['Aberrant basaloid cells', 'Pericytes']	2
MOB3A	['Basal cells', 'Endothelial Lymphatic cells', 'Pericytes']	3
MORC3	['Adventitial', 'Aberrant basaloid cells', 'RAS cells']	3
MVK	['Alveolar fibroblasts', 'RAS cells', 'Endothelial Lymphatic cells', 'CD8 cells']	4
MXD4	['Adventitial', 'CHTRC1+ fibroblasts', 'Endothelial Lymphatic cells', 'CD8 cells', 'Secretory cells']	5
MYC	['Pericytes', 'Secretory cells']	2
NADK	['AT2 cells', 'SPP1 macrophages', 'FABP4 macrophages', 'Alveolar fibroblasts', 'Adventitial', 'Aberrant basaloid cells', 'SMC', 'B cells', 'Basal cells', 'CHTRC1+ fibroblasts', 'Mast cells', 'Pericytes']	12
NANOG	['AT2 cells', 'AT1 cells']	2
NDN	['AT2 cells', 'Plasma cells', 'Alveolar fibroblasts', 'RAS cells', 'SMC', 'Endothelial Lymphatic cells', 'Pericytes', 'Secretory cells', 'Ciliated']	9
NEK6	['Pericytes', 'CD8 cells']	2
NFE2L2	['Aberrant basaloid cells', 'B cells', 'CHTRC1+ fibroblasts', 'Endothelial Lymphatic cells', 'CD8 cells']	5
NINJ1	['FABP4 macrophages', 'AT1 cells', 'RAS cells', 'Endothelial Lymphatic cells']	4
NME2	['AT2 cells', 'Mast cells']	2
NRG1	['SPP1 macrophages', 'RAS cells', 'CHTRC1+ fibroblasts', 'Peribronchial fibroblasts', 'Pericytes', 'Secretory cells']	6
OPTN	['FABP4 macrophages', 'RAS cells', 'B cells']	3
OR6P1	['Classical Monocytes']	1
PAPPA	['CD4 cells', 'CD8 cells']	2
PDCD10	['RAS cells', 'Basal cells', 'Mast cells', 'Endothelial Lymphatic cells']	4
PDIK1L	['Classical Monocytes', 'Alveolar macrophages', 'Plasma cells', 'FABP4 macrophages', 'AT1 cells', 'Alveolar fibroblasts', 'CD4 cells', 'Endothelial cells', 'Adventitial', 'Aberrant basaloid cells', 'SMC', 'Basal cells', 'Mast cells', 'Peribronchial fibroblasts', 'Pericytes', 'CD8 cells', 'Secretory cells', 'Ciliated']	18
PDPK1	['Classical Monocytes', 'AT2 cells', 'Alveolar macrophages', 'Plasma cells', 'AT1 cells', 'Alveolar fibroblasts', 'CD4 cells', 'Endothelial cells', 'Adventitial', 'RAS cells', 'SMC', 'B cells', 'Basal cells', 'Mast cells', 'Endothelial Lymphatic cells', 'Peribronchial fibroblasts', 'NK cells', 'Pericytes', 'Secretory cells', 'Ciliated']	20
PDZD2	['Peribronchial fibroblasts', 'CD8 cells']	2
PEA15	['FABP4 macrophages', 'AT1 cells', 'B cells']	3
PECAM1	['Aberrant basaloid cells', 'Basal cells', 'CHTRC1+ fibroblasts', 'NK cells']	4
PEX19	['Classical Monocytes', 'AT2 cells', 'SPP1 macrophages', 'CD4 cells', 'Endothelial cells', 'Aberrant basaloid cells', 'RAS cells', 'B cells', 'Basal cells', 'Endothelial Lymphatic cells', 'Peribronchial fibroblasts', 'Ciliated']	12
PGF	['Alveolar macrophages', 'Adventitial']	2
PIAS4	['Classical Monocytes', 'AT2 cells', 'SPP1 macrophages', 'Alveolar macrophages', 'FABP4 macrophages', 'AT1 cells', 'Alveolar fibroblasts', 'CD4 cells', 'Endothelial cells', 'Adventitial', 'SMC', 'B cells', 'Basal cells', 'CHTRC1+ fibroblasts', 'Peribronchial fibroblasts', 'NK cells', 'Pericytes', 'CD8 cells', 'Secretory cells', 'Ciliated']	20
PIGF	['AT2 cells', 'Alveolar macrophages', 'Plasma cells', 'FABP4 macrophages', 'AT1 cells', 'Alveolar fibroblasts', 'CD4 cells', 'Endothelial cells', 'Adventitial', 'Aberrant basaloid cells', 'RAS cells', 'SMC', 'B cells', 'CHTRC1+ fibroblasts', 'Mast cells', 'Peribronchial fibroblasts', 'CD8 cells', 'Secretory cells']	18
PKM	['Endothelial Lymphatic cells']	1
PLAT	['SMC', 'Peribronchial fibroblasts', 'Pericytes', 'Secretory cells']	4
PLAU	['Classical Monocytes', 'RAS cells', 'Basal cells', 'CHTRC1+ fibroblasts', 'Pericytes']	5
PLAUR	['RAS cells', 'Peribronchial fibroblasts']	2
PML	['Aberrant basaloid cells', 'Basal cells', 'Endothelial Lymphatic cells']	3
PMVK	['B cells', 'Basal cells', 'Mast cells', 'Ciliated']	4
PNPT1	['Alveolar macrophages', 'Plasma cells', 'FABP4 macrophages', 'AT1 cells', 'Alveolar fibroblasts', 'CD4 cells', 'Endothelial cells', 'Adventitial', 'SMC', 'B cells', 'Basal cells', 'CHTRC1+ fibroblasts', 'Mast cells', 'Endothelial Lymphatic cells', 'Peribronchial fibroblasts', 'NK cells', 'Pericytes', 'CD8 cells', 'Ciliated']	19
POU5F1	['Alveolar macrophages', 'FABP4 macrophages', 'AT1 cells', 'CD4 cells', 'Endothelial cells', 'Adventitial', 'Aberrant basaloid cells', 'SMC', 'B cells', 'Basal cells', 'CHTRC1+ fibroblasts', 'Mast cells', 'Peribronchial fibroblasts', 'NK cells', 'Pericytes']	15
PPM1D	['Adventitial', 'RAS cells', 'B cells', 'Endothelial Lymphatic cells', 'Peribronchial fibroblasts']	5
PROX1	['AT2 cells', 'CD4 cells', 'Mast cells', 'Endothelial Lymphatic cells', 'Peribronchial fibroblasts', 'Secretory cells', 'Ciliated']	7
PRPF19	['Plasma cells', 'AT1 cells', 'Alveolar fibroblasts', 'CD4 cells', 'Adventitial', 'Aberrant basaloid cells', 'SMC', 'B cells', 'CHTRC1+ fibroblasts', 'NK cells', 'Secretory cells']	11
PRSS51	['Endothelial cells']	1
PTBP1	['SMC', 'B cells', 'CHTRC1+ fibroblasts', 'Mast cells']	4
PTGER2	['FABP4 macrophages', 'Alveolar fibroblasts', 'Endothelial cells', 'Mast cells', 'NK cells', 'Ciliated']	6
PTGES	['SPP1 macrophages', 'Secretory cells']	2
PTTG1	['AT2 cells', 'SPP1 macrophages', 'Alveolar macrophages', 'Alveolar fibroblasts', 'CD4 cells', 'Endothelial cells', 'B cells', 'Basal cells', 'CHTRC1+ fibroblasts', 'Endothelial Lymphatic cells', 'CD8 cells']	11
RAB13	['CD8 cells']	1
RAB31	['Peribronchial fibroblasts', 'Ciliated']	2
RAC1	['RAS cells']	1
RAF1	['NK cells', 'Secretory cells']	2
RBP2	['AT2 cells', 'AT1 cells']	2
RGL2	['CHTRC1+ fibroblasts', 'Endothelial Lymphatic cells', 'Pericytes']	3
RUNX1	['Aberrant basaloid cells', 'NK cells']	2
S100A11	['AT2 cells', 'FABP4 macrophages', 'RAS cells', 'Peribronchial fibroblasts']	4
SCAMP4	['Alveolar fibroblasts', 'Aberrant basaloid cells', 'Mast cells', 'Endothelial Lymphatic cells', 'CD8 cells']	5
SCYGR8	['Endothelial cells']	1
SELPLG	['AT1 cells', 'RAS cells', 'SMC', 'Ciliated']	4
SEMA3F	['AT1 cells', 'CHTRC1+ fibroblasts', 'Peribronchial fibroblasts']	3
SERPINE1	['SPP1 macrophages', 'CHTRC1+ fibroblasts', 'Peribronchial fibroblasts']	3
SERPINE2	['B cells', 'Peribronchial fibroblasts']	2
SFN	['SPP1 macrophages', 'Alveolar macrophages', 'Alveolar fibroblasts', 'Endothelial cells', 'SMC']	5
SGK1	['FABP4 macrophages', 'Adventitial', 'CHTRC1+ fibroblasts', 'Secretory cells']	4
SIRT1	['Classical Monocytes', 'AT2 cells', 'SPP1 macrophages', 'Alveolar macrophages', 'Plasma cells', 'Alveolar fibroblasts', 'CD4 cells', 'Endothelial cells', 'Adventitial', 'Aberrant basaloid cells', 'RAS cells', 'SMC', 'B cells', 'Basal cells', 'CHTRC1+ fibroblasts', 'Mast cells', 'Peribronchial fibroblasts', 'NK cells', 'Pericytes', 'Secretory cells', 'Ciliated']	21
SLC13A3	['Ciliated']	1
SLC5A7	['Basal cells']	1
SMARCB1	['CD4 cells', 'Aberrant basaloid cells', 'Basal cells', 'CHTRC1+ fibroblasts', 'Mast cells']	5
SMPD1	['SPP1 macrophages', 'Plasma cells', 'AT1 cells', 'CD4 cells', 'Aberrant basaloid cells', 'SMC', 'CHTRC1+ fibroblasts', 'Endothelial Lymphatic cells', 'NK cells', 'CD8 cells', 'Secretory cells', 'Ciliated']	12
SMURF2	['CD8 cells']	1
SOD1	['Classical Monocytes', 'FABP4 macrophages', 'AT1 cells', 'Mast cells', 'Endothelial Lymphatic cells']	5
SORBS2	['Endothelial cells', 'Adventitial', 'Aberrant basaloid cells', 'CHTRC1+ fibroblasts']	4
SOX2	['Plasma cells', 'CD8 cells']	2
SP1	['AT2 cells', 'Basal cells', 'Mast cells', 'Endothelial Lymphatic cells', 'Secretory cells']	5
SPARC	['FABP4 macrophages', 'Aberrant basaloid cells']	2
SPIN1	['AT1 cells', 'CD4 cells', 'Aberrant basaloid cells', 'Endothelial Lymphatic cells', 'Pericytes']	5
SPP1	['AT2 cells', 'FABP4 macrophages', 'AT1 cells']	3
SRC	['CHTRC1+ fibroblasts']	1
SREBF1	['Endothelial Lymphatic cells', 'NK cells', 'CD8 cells']	3
SRMS	['Plasma cells']	1
SRSF1	['SPP1 macrophages', 'B cells', 'Basal cells', 'CHTRC1+ fibroblasts', 'Mast cells']	5
STAT1	['CD4 cells', 'Mast cells', 'Endothelial Lymphatic cells', 'NK cells']	4
STK32C	['AT2 cells', 'SPP1 macrophages', 'Alveolar macrophages', 'AT1 cells', 'Alveolar fibroblasts', 'CD4 cells', 'Endothelial cells', 'Adventitial', 'RAS cells', 'SMC', 'Basal cells', 'CHTRC1+ fibroblasts', 'Mast cells', 'Endothelial Lymphatic cells', 'Peribronchial fibroblasts', 'NK cells', 'Pericytes', 'CD8 cells', 'Secretory cells', 'Ciliated']	20
STK40	['Adventitial', 'Aberrant basaloid cells', 'NK cells', 'CD8 cells']	4
SUPT5H	['Aberrant basaloid cells', 'RAS cells', 'Endothelial Lymphatic cells', 'Secretory cells']	4
SYK	['AT1 cells', 'Endothelial cells', 'SMC', 'Pericytes']	4
SYT13	['Endothelial cells']	1
TACC3	['Classical Monocytes', 'AT2 cells', 'SPP1 macrophages', 'Alveolar macrophages', 'Plasma cells', 'FABP4 macrophages', 'AT1 cells', 'Alveolar fibroblasts', 'CD4 cells', 'Endothelial cells', 'Adventitial', 'Aberrant basaloid cells', 'RAS cells', 'SMC', 'B cells', 'CHTRC1+ fibroblasts', 'NK cells', 'Pericytes', 'CD8 cells', 'Secretory cells']	20
TERF2	['Alveolar macrophages', 'CD4 cells', 'Adventitial', 'Aberrant basaloid cells', 'Peribronchial fibroblasts', 'CD8 cells', 'Ciliated']	7
TES	['Adventitial', 'Peribronchial fibroblasts']	2
TFAP2A	['Plasma cells', 'Alveolar fibroblasts', 'CD4 cells']	3
TGFB1I1	['SPP1 macrophages', 'B cells', 'Mast cells', 'NK cells', 'Secretory cells']	5
TIMP2	['Classical Monocytes', 'Basal cells', 'Pericytes']	3
TLR3	['AT1 cells', 'RAS cells', 'SMC', 'NK cells']	4
TMEM202	['AT1 cells']	1
TNF	['Classical Monocytes', 'SPP1 macrophages', 'Alveolar macrophages', 'FABP4 macrophages', 'Endothelial cells', 'Peribronchial fibroblasts']	6
TNFAIP2	['AT1 cells', 'CD4 cells', 'SMC', 'Secretory cells']	4
TNFAIP3	['AT2 cells', 'FABP4 macrophages', 'Aberrant basaloid cells', 'NK cells', 'Secretory cells']	5
TNFRSF11B	['SPP1 macrophages', 'CHTRC1+ fibroblasts', 'CD8 cells']	3
TNFRSF1A	['Alveolar fibroblasts', 'CD4 cells']	2
TNFRSF1B	['AT2 cells']	1
TOP1	['CD4 cells', 'Adventitial']	2
TP53	['Classical Monocytes', 'Peribronchial fibroblasts', 'NK cells', 'Pericytes']	4
TP63	['Plasma cells', 'Alveolar fibroblasts', 'CD4 cells', 'Endothelial cells']	4
TRIM28	['Classical Monocytes', 'AT2 cells', 'Alveolar macrophages', 'Plasma cells', 'FABP4 macrophages', 'AT1 cells', 'Alveolar fibroblasts', 'CD4 cells', 'Endothelial cells', 'Adventitial', 'Aberrant basaloid cells', 'SMC', 'Basal cells', 'CHTRC1+ fibroblasts', 'Mast cells', 'Endothelial Lymphatic cells', 'Peribronchial fibroblasts', 'NK cells', 'Pericytes']	19
TSPYL5	['Alveolar fibroblasts', 'Endothelial cells', 'Ciliated']	3
TUBGCP2	['Plasma cells', 'Adventitial', 'Aberrant basaloid cells', 'B cells', 'Basal cells', 'CHTRC1+ fibroblasts', 'NK cells', 'Pericytes']	8
UBTD1	['Aberrant basaloid cells', 'RAS cells', 'Basal cells', 'CHTRC1+ fibroblasts']	4
VEGFA	['FABP4 macrophages', 'Aberrant basaloid cells', 'Endothelial Lymphatic cells', 'CD8 cells', 'Ciliated']	5
VEGFC	['AT1 cells', 'RAS cells']	2
WNT2	['AT1 cells', 'Peribronchial fibroblasts']	2
ZNF148	['AT2 cells', 'CD4 cells', 'Endothelial cells', 'Adventitial', 'SMC', 'B cells', 'Basal cells', 'NK cells', 'Pericytes', 'CD8 cells', 'Secretory cells', 'Ciliated']	12

### Sheet: SnGs grouped by cell type
Cell type	Gene count	SnG list
AT1 cells	61	['JUN', 'BEX3', 'SPIN1', 'CXCL16', 'HRAS', 'CSF1', 'EDN1', 'CD55', 'CXCL2', 'F3', 'FN1', 'MDM2', 'ADCK5', 'SOD1', 'PEA15', 'PDIK1L', 'CREG1', 'ACVR1B', 'PDPK1', 'C3', 'IFI16', 'TRIM28', 'WNT2', 'HTATIP2', 'CITED2', 'PRPF19', 'TNFAIP2', 'SMPD1', 'GMFG', 'SYK', 'CTSB', 'BMP2', 'SPP1', 'FOS', 'ACLY', 'POU5F1', 'MAP2K2', 'FGF2', 'CDKN2AIP', 'HSPA2', 'PIAS4', 'ANGPT1', 'CBX8', 'SEMA3F', 'NINJ1', 'ICAM…
AT2 cells	53	['ANG', 'PDPK1', 'LCP1', 'ACLY', 'ZNF148', 'CD9', 'NADK', 'CXCL2', 'C3', 'TNFRSF1B', 'ABI3', 'AREG', 'CTNNB1', 'PIAS4', 'CCN2', 'SP1', 'NDN', 'TRIM28', 'PEX19', 'ETS1', 'IGFBP6', 'PIGF', 'HPS5', 'FGF2', 'NME2', 'TNFAIP3', 'IQGAP2', 'S100A11', 'CXCL8', 'CDKN2AIP', 'CCL3', 'CCL4', 'CXCL14', 'STK32C', 'MAP2K1', 'MAP2K6', 'SIRT1', 'ING1', 'SPP1', 'PROX1', 'CHEK1', 'NANOG', 'CYP2A7', 'E2F1', 'CFHR3', …
Aberrant basaloid cells	57	['HRAS', 'PML', 'NADK', 'SORBS2', 'VEGFA', 'JUN', 'GDF15', 'IRF3', 'ID1', 'TERF2', 'FOS', 'SUPT5H', 'UBTD1', 'GUK1', 'AKT1', 'CD55', 'STK40', 'PIGF', 'SCAMP4', 'PEX19', 'CTSB', 'ITPKB', 'CREG1', 'IL6ST', 'G6PD', 'CCN2', 'PECAM1', 'NFE2L2', 'MMP14', 'COL1A2', 'BCL6', 'SPARC', 'SMARCB1', 'CDKN1B', 'SPIN1', 'RUNX1', 'CXCL2', 'PRPF19', 'CDKN2AIP', 'IGFBP4', 'EHF', 'TNFAIP3', 'BRAF', 'E2F1', 'CTNNB1',…
Adventitial	53	['BEX3', 'CXCL1', 'NADK', 'TUBGCP2', 'MAP2K2', 'ANG', 'HBS1L', 'SORBS2', 'FILIP1L', 'PPM1D', 'SGK1', 'TERF2', 'F3', 'CDKN1A', 'HTATIP2', 'PGF', 'TOP1', 'CDKN2D', 'ETS2', 'MCRS1', 'AAK1', 'CDKN1B', 'MORC3', 'BRAF', 'PRPF19', 'ID4', 'STK40', 'DDB2', 'CXCL2', 'CCL2', 'STK32C', 'MXD4', 'HPS5', 'CD55', 'PIGF', 'ALDH1A3', 'PDIK1L', 'PNPT1', 'ZNF148', 'ADCK5', 'E2F1', 'DPY30', 'CDKN2AIP', 'TRIM28', 'PDP…
Alveolar fibroblasts	46	['PRPF19', 'TNFRSF1A', 'CRYAB', 'NADK', 'MAPKAPK5', 'IRF3', 'PTGER2', 'IL1B', 'NDN', 'MVK', 'PIAS4', 'MATK', 'MCRS1', 'FGF1', 'ANG', 'PNPT1', 'CXCL10', 'IL18', 'BRAF', 'IRF5', 'LIMK1', 'TSPYL5', 'SCAMP4', 'ING1', 'PDPK1', 'PDIK1L', 'CCL4', 'PIGF', 'DKK1', 'SIRT1', 'ADCK5', 'AREG', 'STK32C', 'TFAP2A', 'E2F1', 'CBX8', 'TRIM28', 'TP63', 'IL13', 'SFN', 'CDKN2AIP', 'PTTG1', 'TACC3', 'CHEK1', 'CCL24', …
Alveolar macrophages	42	['CDKN1C', 'MAP3K7', 'DDB2', 'CXCL10', 'IRF3', 'PIAS4', 'HPS5', 'JUN', 'CDKN2D', 'IGFBP6', 'POU5F1', 'PTTG1', 'TNF', 'TERF2', 'CDK4', 'ADCK5', 'PDPK1', 'GEM', 'ERRFI1', 'PIGF', 'PNPT1', 'PDIK1L', 'STK32C', 'SFN', 'TRIM28', 'EREG', 'CBX8', 'CXCL14', 'CDKN2A', 'SIRT1', 'E2F1', 'CDKN2AIP', 'CCL20', 'ING1', 'TACC3', 'ESM1', 'CHEK1', 'CCL16', 'C17orf64', 'PGF', 'ATP6V1G3', 'MMP10']
B cells	51	['IGFBP7', 'ETS2', 'TUBGCP2', 'CREG1', 'IRF3', 'NFE2L2', 'PEA15', 'GRK6', 'MDM2', 'BHLHE40', 'PTBP1', 'NADK', 'ETS1', 'CD55', 'ICAM3', 'AXL', 'IFI16', 'ING1', 'OPTN', 'PEX19', 'CDKN2D', 'MAPK12', 'PPM1D', 'ABI3', 'CBX8', 'PIGF', 'SRSF1', 'PMVK', 'PRPF19', 'PIAS4', 'POU5F1', 'CCND1', 'GDF15', 'BEX3', 'TGFB1I1', 'AREG', 'PDPK1', 'IL18', 'CXCL10', 'PNPT1', 'SERPINE2', 'SIRT1', 'BMP6', 'ZNF148', 'ADC…
Basal cells	54	['MAPK12', 'HDAC1', 'TIMP2', 'PECAM1', 'AXL', 'CDK18', 'DPY30', 'KITLG', 'EGFR', 'IL6ST', 'PDCD10', 'TUBGCP2', 'CLTB', 'PML', 'SMARCB1', 'SP1', 'MAP3K7', 'SRSF1', 'UBTD1', 'CCN2', 'MAPKAPK5', 'CD55', 'PLAU', 'MOB3A', 'LIMK1', 'PIAS4', 'ZNF148', 'PDIK1L', 'ATM', 'STK32C', 'FILIP1L', 'ITPK1', 'ADCK5', 'NADK', 'CTNNB1', 'PDPK1', 'PMVK', 'POU5F1', 'GLB1', 'PNPT1', 'ABI3', 'CHEK1', 'PTTG1', 'SLC5A7', …
CD4 cells	55	['TOP1', 'SMARCB1', 'MATK', 'SMPD1', 'TNFRSF1A', 'KITLG', 'TNFAIP2', 'FGF2', 'TERF2', 'SPIN1', 'IGF1', 'CXCL10', 'ICAM3', 'CLTB', 'AXL', 'HTATIP2', 'IFNG', 'IL2', 'GADD45A', 'F3', 'ZNF148', 'STAT1', 'ADCK5', 'GEM', 'PIGF', 'MAP2K6', 'SIRT1', 'ING1', 'HPS5', 'PDPK1', 'PIAS4', 'PROX1', 'TRIM28', 'PRPF19', 'PAPPA', 'BRAF', 'STK32C', 'ALDH1A3', 'PDIK1L', 'POU5F1', 'PEX19', 'CCL24', 'CDKN2AIP', 'PTTG1…
CD8 cells	55	['GSN', 'CCL3', 'RAB13', 'SCAMP4', 'MAP3K7', 'BEX3', 'CD9', 'ZNF148', 'IFNG', 'ING1', 'CCN2', 'ACVR1B', 'TERF2', 'NEK6', 'CCND1', 'SMPD1', 'CDKN2D', 'SMURF2', 'CCL2', 'GLB1', 'EWSR1', 'ICAM1', 'ADCK5', 'IRF3', 'VEGFA', 'MVK', 'NFE2L2', 'MXD4', 'STK32C', 'LIMK1', 'PAPPA', 'CD44', 'HTATIP2', 'CHEK1', 'CDKN2AIP', 'DDB2', 'PIGF', 'SREBF1', 'PNPT1', 'PTTG1', 'PDZD2', 'CBX8', 'CXCL2', 'PIAS4', 'PDIK1L'…
CHTRC1+ fibroblasts	57	['LIMK1', 'FILIP1L', 'GADD45A', 'SERPINE1', 'ING1', 'SMPD1', 'SMARCB1', 'NADK', 'CD55', 'MAP3K7', 'MXD4', 'CDKN2D', 'DDB2', 'CREG1', 'FOS', 'ISG15', 'SGK1', 'RGL2', 'SRC', 'PLAU', 'PTBP1', 'PECAM1', 'DPY30', 'UBTD1', 'CCL2', 'CDKN1C', 'TNFRSF11B', 'ACVR1B', 'SRSF1', 'CTNNB1', 'STK32C', 'BRAF', 'CCL8', 'HPS5', 'MAP2K1', 'MAPK12', 'KITLG', 'NFE2L2', 'TUBGCP2', 'PIGF', 'SIRT1', 'NRG1', 'POU5F1', 'CX…
Ciliated	51	['CXCL8', 'BCL6', 'CDK18', 'TERF2', 'CDKN1C', 'CBX8', 'GMFG', 'BRAF', 'CREG1', 'RAB31', 'CDKN2D', 'HDAC1', 'FOS', 'NDN', 'CCL2', 'SLC13A3', 'VEGFA', 'PMVK', 'BHLHE40', 'ZNF148', 'LCP1', 'IQGAP2', 'KITLG', 'PDIK1L', 'CRYAB', 'AXL', 'CTNNB1', 'CYP1B1', 'TSPYL5', 'SMPD1', 'PTGER2', 'PEX19', 'GADD45A', 'ETS1', 'MAP2K6', 'SELPLG', 'IRF5', 'ACLY', 'AREG', 'PDPK1', 'PIAS4', 'FGF7', 'CDKN2A', 'HSPA2', 'P…
Classical Monocytes	35	['MAPKAPK5', 'IFI16', 'IQGAP2', 'PEX19', 'CCL3', 'GDF15', 'IL18', 'TNF', 'ACLY', 'ETS2', 'PLAU', 'FOS', 'C3', 'TIMP2', 'TRIM28', 'TP53', 'ING1', 'BHLHE40', 'AREG', 'BMP6', 'CCL24', 'FGF2', 'SOD1', 'CXCL8', 'SIRT1', 'BCL6', 'CXCR2', 'PDIK1L', 'PIAS4', 'PDPK1', 'CDKN2AIP', 'ESM1', 'TACC3', 'E2F1', 'OR6P1']
Endothelial Lymphatic cells	43	['ITPK1', 'PROX1', 'SREBF1', 'CDKN1A', 'CLTB', 'DPY30', 'SP1', 'ACLY', 'PKM', 'SCAMP4', 'PML', 'IRF3', 'PEX19', 'STAT1', 'VEGFA', 'SOD1', 'NINJ1', 'MXD4', 'SMPD1', 'GUK1', 'MCRS1', 'TRIM28', 'IGF1', 'NFE2L2', 'CYP1B1', 'MVK', 'ADCK5', 'SUPT5H', 'RGL2', 'DDB2', 'SPIN1', 'PDCD10', 'MOB3A', 'CTNNB1', 'CXCL16', 'PNPT1', 'PPM1D', 'NDN', 'PDPK1', 'CDKN2AIP', 'IL6', 'STK32C', 'PTTG1']
Endothelial cells	45	['MATK', 'SORBS2', 'PTGER2', 'SFN', 'DDB2', 'CTNNB1', 'TSPYL5', 'GMFG', 'CXCL3', 'ABI3', 'TNF', 'PEX19', 'SYK', 'GADD45A', 'CXCL14', 'MAP2K6', 'CDKN1C', 'AREG', 'HPS5', 'POU5F1', 'ZNF148', 'PDIK1L', 'BRAF', 'SYT13', 'TACC3', 'CCL3', 'TRIM28', 'STK32C', 'PIAS4', 'ING1', 'PIGF', 'TP63', 'PDPK1', 'ADCK5', 'CBX8', 'SIRT1', 'CDKN2AIP', 'EREG', 'PNPT1', 'PRSS51', 'PTTG1', 'EGF', 'CHEK1', 'SCYGR8', 'EDN…
FABP4 macrophages	58	['S100A11', 'IGFBP4', 'SGK1', 'GRK6', 'PDIK1L', 'CCND1', 'MCRS1', 'IFI16', 'NADK', 'PNPT1', 'ING1', 'NINJ1', 'ERRFI1', 'IGFBP7', 'SOD1', 'SPARC', 'TACC3', 'ETS2', 'BRAF', 'BMP6', 'LIMK1', 'IL18', 'CDKN1A', 'POU5F1', 'TNFAIP3', 'MAP2K7', 'ADCK5', 'PEA15', 'EREG', 'HTATIP2', 'CDK4', 'PIGF', 'CCL2', 'VEGFA', 'CCL5', 'TRIM28', 'CTSB', 'CXCL2', 'TNF', 'CCL3', 'CYP1B1', 'MAP2K6', 'PIAS4', 'PTGER2', 'OP…
Mast cells	44	['MAP2K7', 'BHLHE40', 'FOS', 'NME2', 'PTBP1', 'SRSF1', 'AREG', 'PDCD10', 'GUK1', 'SMARCB1', 'PDIK1L', 'STAT1', 'C3', 'HPS5', 'DPY30', 'IGFBP2', 'ICAM3', 'ETS2', 'PMVK', 'BRAF', 'SP1', 'IRF5', 'SCAMP4', 'IL18', 'LIMK1', 'PTGER2', 'FILIP1L', 'POU5F1', 'NADK', 'PIGF', 'ABI3', 'GDF15', 'SOD1', 'IL1B', 'TRIM28', 'SIRT1', 'TGFB1I1', 'STK32C', 'CDKN2AIP', 'PROX1', 'ID4', 'PNPT1', 'CDKN2A', 'PDPK1']
NK cells	55	['MATK', 'CBX8', 'PTGER2', 'SREBF1', 'ITPK1', 'CITED2', 'PECAM1', 'BEX3', 'MAPKAPK5', 'DPY30', 'ICAM1', 'TUBGCP2', 'ABI3', 'RUNX1', 'TNFAIP3', 'BRAF', 'FASTK', 'JUN', 'IRF3', 'ATM', 'TP53', 'ETS2', 'DDB2', 'STK40', 'RAF1', 'AREG', 'C3', 'CXCL16', 'SMPD1', 'STAT1', 'GDF15', 'PNPT1', 'PRPF19', 'PIAS4', 'LIMK1', 'ADCK5', 'GLB1', 'ID4', 'TACC3', 'ZNF148', 'TRIM28', 'SIRT1', 'CDKN2AIP', 'IGFBP4', 'PDP…
Pericytes	53	['BHLHE40', 'RGL2', 'TIMP2', 'CD9', 'NDN', 'GADD45A', 'IL6ST', 'CCL2', 'C3', 'BRAF', 'HPS5', 'SPIN1', 'NRG1', 'TRIM28', 'NEK6', 'PLAU', 'PDPK1', 'PLAT', 'MAP2K7', 'ACLY', 'MOB3A', 'HDAC1', 'NADK', 'GDF15', 'KITLG', 'MMP14', 'MYC', 'MATK', 'CDKN1C', 'STK32C', 'ZNF148', 'CXCL1', 'CREG1', 'TUBGCP2', 'MAP2K1', 'ING1', 'TP53', 'CHEK1', 'ACVR1B', 'TACC3', 'POU5F1', 'CDKN2AIP', 'HTATIP2', 'PIAS4', 'E2F1…
Plasma cells	33	['GLB1', 'ANG', 'ISG15', 'SOX2', 'ICAM3', 'CXCL14', 'NDN', 'GADD45A', 'IQGAP2', 'SMPD1', 'PRPF19', 'PDPK1', 'TFAP2A', 'CDKN2A', 'TUBGCP2', 'DDB2', 'IL18', 'CBX8', 'PIGF', 'TACC3', 'PDIK1L', 'CDKN2AIP', 'ING1', 'TP63', 'PNPT1', 'BRAF', 'AREG', 'E2F1', 'SIRT1', 'TRIM28', 'CHEK1', 'SRMS', 'CXCL3']
RAS cells	56	['GSN', 'CXCL2', 'UBTD1', 'MORC3', 'CLTB', 'PLAUR', 'PDPK1', 'AXL', 'ALOX15B', 'RAC1', 'OPTN', 'IGFBP2', 'EHF', 'GDF15', 'CTSB', 'BRAF', 'C3', 'NRG1', 'MDM2', 'S100A11', 'SUPT5H', 'CXCL14', 'DDB2', 'PLAU', 'FASTK', 'NINJ1', 'FILIP1L', 'IL32', 'CBX8', 'JUN', 'MVK', 'ISG15', 'CDKN2AIP', 'ANGPTL4', 'CDKN2D', 'CXCL3', 'E2F1', 'VEGFC', 'PPM1D', 'BCL6', 'TLR3', 'PDCD10', 'NDN', 'CDKN1C', 'PEX19', 'SELP…
SMC	47	['LIMK1', 'PTBP1', 'HDAC1', 'ANGPTL4', 'BRAF', 'SELPLG', 'FGF1', 'NADK', 'ACVR1B', 'PLAT', 'IL6ST', 'CSF1', 'ZNF148', 'FGF2', 'SYK', 'IL6', 'STK32C', 'PIGF', 'NDN', 'HPS5', 'SMPD1', 'TNFAIP2', 'CTNNB1', 'PNPT1', 'ANGPT1', 'TRIM28', 'TLR3', 'SIRT1', 'ING1', 'PDIK1L', 'POU5F1', 'SFN', 'CHEK1', 'PDPK1', 'CXCL10', 'PIAS4', 'ADCK5', 'CDKN1C', 'CBX8', 'PRPF19', 'ALDH1A3', 'CDKN2AIP', 'E2F1', 'TACC3', '…
SPP1 macrophages	39	['MAP2K2', 'SRSF1', 'GADD45A', 'PEX19', 'FN1', 'SFN', 'IGFBP2', 'SMPD1', 'HDAC1', 'ANG', 'TGFB1I1', 'CCN2', 'IRF3', 'DPY30', 'SIRT1', 'NADK', 'GUK1', 'SERPINE1', 'CCND1', 'TNF', 'CRYAB', 'CDK4', 'ING1', 'ACVR1B', 'STK32C', 'NRG1', 'ICAM3', 'MAP2K6', 'EGFR', 'PIAS4', 'TACC3', 'TNFRSF11B', 'CHEK1', 'CBX8', 'IGF1', 'GEM', 'PTTG1', 'E2F1', 'PTGES']
Secretory cells	45	['IGFBP2', 'SP1', 'RAF1', 'SMPD1', 'SGK1', 'PLAT', 'STK32C', 'CCN2', 'TNFAIP2', 'CDKN1A', 'CDK4', 'ZNF148', 'ACLY', 'MXD4', 'PDPK1', 'ERRFI1', 'C3', 'ID4', 'ITPK1', 'PTGES', 'TNFAIP3', 'SIRT1', 'CXCL3', 'NDN', 'EWSR1', 'PIGF', 'MYC', 'PDIK1L', 'SUPT5H', 'LIMK1', 'CYP1B1', 'CREG1', 'NRG1', 'E2F1', 'IL6', 'TGFB1I1', 'MATK', 'PRPF19', 'PIAS4', 'TACC3', 'CBX8', 'ING1', 'CALCA', 'CHEK1', 'PROX1']
Subepithelial fibroblasts	51	['PLAUR', 'TES', 'MAP2K7', 'CCN2', 'ACLY', 'ATM', 'PIGF', 'GADD45A', 'EWSR1', 'BEX3', 'PPM1D', 'POU5F1', 'G6PD', 'S100A11', 'GUK1', 'TERF2', 'NRG1', 'CD55', 'TP53', 'SIRT1', 'SERPINE1', 'CCL4', 'ADCK5', 'RAB31', 'CKB', 'WNT2', 'ALDH1A3', 'PEX19', 'TRIM28', 'SEMA3F', 'BMP2', 'PDZD2', 'SERPINE2', 'E2F1', 'CLTB', 'TNF', 'IL6', 'PDIK1L', 'CTNNB1', 'PLAT', 'PIAS4', 'BRAF', 'STK32C', 'CXCL3', 'CBX8', '…
