## Supplementary Table S8 for "Characterizing Cellular Heterogeneity and Transcriptomic Features of Senotype Using Deep Graph Representation Learning"

### Sheet: Sheet1
SnGs	In which cell types	CSGene	GenAge	De Cecco et.al	Casella.et.al	Freund.et.al	SenMayo	FRIDMAN	CellAge	Cellular senescence (GO:0090398)	SenSet
AAK1	['Adventitial']	No	No	No	No	No	No	No	No	No	No
ABI3	['AT2 cells', 'Endothelial cells', 'RAS cells', 'B cells', 'Basal cells', 'Mast cells', 'NK cells']	No	No	No	No	No	No	No	No	Yes	No
ACLY	['Classical Monocytes', 'AT2 cells', 'AT1 cells', 'Endothelial Lymphatic cells', 'Peribronchial fibroblasts', 'Pericytes', 'Secretory cells', 'Ciliated']	No	No	No	No	No	No	No	No	No	No
ACVR1B	['SPP1 macrophages', 'AT1 cells', 'SMC', 'CHTRC1+ fibroblasts', 'Pericytes', 'CD8 cells']	No	No	No	No	No	Yes	No	No	No	No
ADCK5	['Alveolar macrophages', 'FABP4 macrophages', 'AT1 cells', 'Alveolar fibroblasts', 'CD4 cells', 'Endothelial cells', 'Adventitial', 'Aberrant basaloid cells', 'SMC', 'B cells', 'Basal cells', 'CHTRC1+ fibroblasts', 'Endothelial Lymphatic cells', 'Peribronchial fibroblasts', 'NK cells', 'CD8 cells']	No	No	No	No	No	No	No	No	No	No
AKT1	['Aberrant basaloid cells']	Yes	Yes	No	No	No	No	No	No	No	No
ALDH1A3	['CD4 cells', 'Adventitial', 'SMC', 'Peribronchial fibroblasts', 'NK cells']	No	No	No	No	No	No	Yes	No	No	No
ALOX15B	['FABP4 macrophages', 'RAS cells']	No	No	No	No	No	No	No	No	No	No
ANG	['AT2 cells', 'SPP1 macrophages', 'Plasma cells', 'Alveolar fibroblasts', 'CD4 cells', 'Adventitial', 'CD8 cells']	No	No	Yes	No	Yes	Yes	No	No	No	No
ANGPT1	['AT1 cells', 'SMC', 'Basal cells']	No	No	No	No	No	Yes	No	No	No	No
ANGPTL4	['RAS cells', 'SMC']	No	No	No	No	No	Yes	No	No	No	No
AREG	['Classical Monocytes', 'AT2 cells', 'Plasma cells', 'Alveolar fibroblasts', 'Endothelial cells', 'Aberrant basaloid cells', 'SMC', 'B cells', 'Mast cells', 'NK cells', 'Ciliated']	No	No	Yes	No	No	Yes	No	No	No	No
ATM	['Basal cells', 'Peribronchial fibroblasts', 'NK cells']	Yes	Yes	No	No	No	No	No	Yes	Yes	No
ATP6V1G3	['AT2 cells', 'Alveolar macrophages', 'CD4 cells']	No	No	No	No	No	No	No	No	No	No
AXL	['CD4 cells', 'RAS cells', 'B cells', 'Basal cells', 'Ciliated']	No	No	Yes	No	Yes	Yes	No	Yes	No	No
BCL6	['Classical Monocytes', 'Aberrant basaloid cells', 'RAS cells', 'Ciliated']	No	No	No	No	No	No	No	Yes	Yes	No
BEX3	['FABP4 macrophages', 'AT1 cells', 'Adventitial', 'B cells', 'Peribronchial fibroblasts', 'NK cells', 'CD8 cells']	No	No	No	No	No	Yes	No	No	No	No
BHLHE40	['Classical Monocytes', 'B cells', 'Mast cells', 'Pericytes', 'Ciliated']	No	No	No	No	No	No	No	Yes	No	No
BMP2	['AT1 cells', 'Peribronchial fibroblasts', 'CD8 cells']	No	No	Yes	No	No	Yes	No	No	No	No
BMP6	['Classical Monocytes', 'FABP4 macrophages', 'B cells']	No	No	Yes	No	No	Yes	No	No	No	No
BRAF	['Plasma cells', 'FABP4 macrophages', 'AT1 cells', 'Alveolar fibroblasts', 'CD4 cells', 'Endothelial cells', 'Adventitial', 'Aberrant basaloid cells', 'RAS cells', 'SMC', 'CHTRC1+ fibroblasts', 'Mast cells', 'Peribronchial fibroblasts', 'NK cells', 'Pericytes', 'Ciliated']	Yes	No	No	No	No	No	No	Yes	No	No
C17orf64	['Alveolar macrophages']	No	No	No	No	No	No	No	No	No	No
C3	['Classical Monocytes', 'AT2 cells', 'FABP4 macrophages', 'AT1 cells', 'RAS cells', 'Mast cells', 'NK cells', 'Pericytes', 'Secretory cells']	No	No	No	No	No	Yes	No	No	No	No
CALCA	['Secretory cells']	Yes	No	No	No	No	No	No	No	No	No
CBX8	['SPP1 macrophages', 'Alveolar macrophages', 'Plasma cells', 'AT1 cells', 'Alveolar fibroblasts', 'Endothelial cells', 'RAS cells', 'SMC', 'B cells', 'Peribronchial fibroblasts', 'NK cells', 'Pericytes', 'CD8 cells', 'Secretory cells', 'Ciliated']	Yes	No	No	No	No	No	No	Yes	No	No
CCL13	['FABP4 macrophages']	No	No	Yes	No	No	Yes	No	No	No	No
CCL16	['Alveolar macrophages', 'Ciliated']	No	No	No	No	No	Yes	No	No	No	No
CCL2	['FABP4 macrophages', 'Adventitial', 'RAS cells', 'CHTRC1+ fibroblasts', 'NK cells', 'Pericytes', 'CD8 cells', 'Ciliated']	No	No	Yes	No	No	Yes	No	Yes	No	Yes
CCL20	['Alveolar macrophages', 'RAS cells']	No	No	Yes	No	No	Yes	No	No	No	No
CCL24	['Classical Monocytes', 'Alveolar fibroblasts', 'CD4 cells']	No	No	No	No	No	Yes	No	No	No	No
CCL3	['Classical Monocytes', 'AT2 cells', 'FABP4 macrophages', 'AT1 cells', 'Endothelial cells', 'CD8 cells']	No	No	Yes	No	No	Yes	No	No	No	Yes
CCL4	['AT2 cells', 'FABP4 macrophages', 'Alveolar fibroblasts', 'Peribronchial fibroblasts']	No	No	No	No	No	Yes	No	No	No	Yes
CCL5	['FABP4 macrophages']	No	No	No	No	No	Yes	No	No	No	Yes
CCL7	['FABP4 macrophages']	No	No	Yes	No	No	Yes	No	No	No	Yes
CCL8	['CHTRC1+ fibroblasts']	No	No	No	No	No	Yes	No	No	No	Yes
CCN2	['AT2 cells', 'SPP1 macrophages', 'Aberrant basaloid cells', 'Basal cells', 'Peribronchial fibroblasts', 'CD8 cells', 'Secretory cells']	No	No	No	No	No	No	Yes	Yes	No	No
CCND1	['SPP1 macrophages', 'FABP4 macrophages', 'B cells', 'CD8 cells']	Yes	No	No	No	No	No	Yes	Yes	No	No
CD44	['CD8 cells']	Yes	No	No	No	No	No	Yes	No	No	No
CD55	['AT1 cells', 'Adventitial', 'Aberrant basaloid cells', 'B cells', 'Basal cells', 'CHTRC1+ fibroblasts', 'Peribronchial fibroblasts']	No	No	Yes	No	No	Yes	No	No	No	No
CD9	['AT2 cells', 'Pericytes', 'CD8 cells']	No	No	Yes	No	No	Yes	No	No	No	No
CDK18	['Basal cells', 'Ciliated']	No	No	No	No	No	No	No	Yes	No	No
CDK4	['SPP1 macrophages', 'Alveolar macrophages', 'FABP4 macrophages', 'Secretory cells']	Yes	No	No	No	No	No	No	Yes	No	No
CDKN1A	['FABP4 macrophages', 'Adventitial', 'Endothelial Lymphatic cells', 'Secretory cells']	Yes	Yes	No	Yes	No	No	Yes	Yes	Yes	No
CDKN1B	['Adventitial', 'Aberrant basaloid cells']	Yes	No	No	No	No	No	No	Yes	Yes	No
CDKN1C	['Alveolar macrophages', 'Endothelial cells', 'RAS cells', 'SMC', 'CHTRC1+ fibroblasts', 'Pericytes', 'Ciliated']	No	No	No	No	No	No	Yes	Yes	No	No
CDKN2A	['Alveolar macrophages', 'Plasma cells', 'RAS cells', 'Mast cells', 'Pericytes', 'Ciliated']	Yes	Yes	No	Yes	No	No	Yes	Yes	Yes	No
CDKN2AIP	['Classical Monocytes', 'AT2 cells', 'Alveolar macrophages', 'Plasma cells', 'AT1 cells', 'Alveolar fibroblasts', 'CD4 cells', 'Endothelial cells', 'Adventitial', 'Aberrant basaloid cells', 'RAS cells', 'SMC', 'CHTRC1+ fibroblasts', 'Mast cells', 'Endothelial Lymphatic cells', 'Peribronchial fibroblasts', 'NK cells', 'Pericytes', 'CD8 cells']	Yes	No	No	No	No	No	No	Yes	No	No
CDKN2D	['Alveolar macrophages', 'Adventitial', 'Aberrant basaloid cells', 'RAS cells', 'B cells', 'CHTRC1+ fibroblasts', 'CD8 cells', 'Ciliated']	Yes	No	No	No	No	No	Yes	No	No	No
CELA1	['CD4 cells']	No	No	No	No	No	No	No	No	No	No
CFHR3	['AT2 cells']	No	No	No	No	No	No	No	No	No	No
CHEK1	['AT2 cells', 'SPP1 macrophages', 'Alveolar macrophages', 'Plasma cells', 'FABP4 macrophages', 'Alveolar fibroblasts', 'CD4 cells', 'Endothelial cells', 'Adventitial', 'RAS cells', 'SMC', 'Basal cells', 'CHTRC1+ fibroblasts', 'Pericytes', 'CD8 cells', 'Secretory cells']	Yes	No	No	No	No	No	No	Yes	No	No
CITED2	['AT1 cells', 'NK cells']	No	No	No	No	No	No	Yes	No	No	No
CKB	['Peribronchial fibroblasts']	Yes	No	No	No	No	No	No	Yes	No	No
CLTB	['CD4 cells', 'RAS cells', 'Basal cells', 'Endothelial Lymphatic cells', 'Peribronchial fibroblasts']	No	No	No	No	No	No	Yes	No	No	No
COL1A2	['Aberrant basaloid cells']	No	No	No	No	No	No	Yes	No	No	No
CREG1	['AT1 cells', 'Aberrant basaloid cells', 'B cells', 'CHTRC1+ fibroblasts', 'Pericytes', 'Secretory cells', 'Ciliated']	No	No	No	No	No	No	Yes	Yes	No	No
CRYAB	['SPP1 macrophages', 'Alveolar fibroblasts', 'Ciliated']	No	No	No	No	No	No	Yes	No	No	No
CSF1	['AT1 cells', 'SMC']	No	No	Yes	No	No	Yes	No	No	No	Yes
CTNNB1	['AT2 cells', 'Endothelial cells', 'Aberrant basaloid cells', 'SMC', 'Basal cells', 'CHTRC1+ fibroblasts', 'Endothelial Lymphatic cells', 'Peribronchial fibroblasts', 'Ciliated']	No	Yes	No	No	No	Yes	No	Yes	No	No
CTSB	['FABP4 macrophages', 'AT1 cells', 'Aberrant basaloid cells', 'RAS cells']	No	No	No	No	No	Yes	No	Yes	No	No
CXCL1	['Adventitial', 'Pericytes']	No	No	Yes	No	No	Yes	No	Yes	No	Yes
CXCL10	['Alveolar macrophages', 'Alveolar fibroblasts', 'CD4 cells', 'SMC', 'B cells']	No	No	No	No	No	Yes	No	No	No	Yes
CXCL14	['AT2 cells', 'Alveolar macrophages', 'Plasma cells', 'Endothelial cells', 'RAS cells', 'B cells']	No	No	No	No	No	No	Yes	No	No	No
CXCL16	['AT1 cells', 'Endothelial Lymphatic cells', 'NK cells']	No	No	No	No	No	Yes	No	No	No	Yes
CXCL2	['AT2 cells', 'FABP4 macrophages', 'AT1 cells', 'Adventitial', 'Aberrant basaloid cells', 'RAS cells', 'CHTRC1+ fibroblasts', 'CD8 cells']	No	No	Yes	No	No	Yes	No	No	No	Yes
CXCL3	['Plasma cells', 'Endothelial cells', 'RAS cells', 'Peribronchial fibroblasts', 'Secretory cells']	No	No	Yes	No	No	Yes	No	No	No	No
CXCL8	['Classical Monocytes', 'AT2 cells', 'FABP4 macrophages', 'Ciliated']	Yes	No	Yes	No	No	Yes	No	No	No	Yes
CXCR2	['Classical Monocytes']	Yes	No	No	No	No	Yes	No	Yes	No	No
CYP1B1	['FABP4 macrophages', 'Endothelial Lymphatic cells', 'Secretory cells', 'Ciliated']	No	No	No	No	No	No	Yes	No	No	No
CYP2A7	['AT2 cells']	No	No	No	No	No	No	No	No	No	No
DDB2	['Alveolar macrophages', 'Plasma cells', 'Endothelial cells', 'Adventitial', 'RAS cells', 'CHTRC1+ fibroblasts', 'Endothelial Lymphatic cells', 'NK cells', 'CD8 cells']	No	No	No	No	No	No	No	Yes	No	No
DKK1	['Alveolar fibroblasts']	Yes	No	No	No	No	Yes	No	No	No	No
DPY30	['SPP1 macrophages', 'Adventitial', 'Basal cells', 'CHTRC1+ fibroblasts', 'Mast cells', 'Endothelial Lymphatic cells', 'NK cells']	Yes	No	No	No	No	No	No	Yes	No	No
E2F1	['Classical Monocytes', 'AT2 cells', 'SPP1 macrophages', 'Alveolar macrophages', 'Plasma cells', 'FABP4 macrophages', 'AT1 cells', 'Alveolar fibroblasts', 'CD4 cells', 'Adventitial', 'Aberrant basaloid cells', 'RAS cells', 'SMC', 'B cells', 'Basal cells', 'CHTRC1+ fibroblasts', 'Peribronchial fibroblasts', 'NK cells', 'Pericytes', 'CD8 cells', 'Secretory cells', 'Ciliated']	Yes	Yes	No	No	No	No	No	Yes	No	No
EDN1	['AT1 cells']	No	No	No	No	No	Yes	No	No	No	No
EDN3	['CD4 cells', 'Endothelial cells']	No	No	No	No	No	No	No	No	No	No
EGF	['Endothelial cells']	No	Yes	No	No	No	Yes	No	No	No	No
EGFR	['SPP1 macrophages', 'FABP4 macrophages', 'Basal cells']	Yes	Yes	Yes	No	Yes	Yes	No	Yes	No	No
EHF	['Aberrant basaloid cells', 'RAS cells']	Yes	No	No	No	No	No	No	Yes	No	No
EREG	['Alveolar macrophages', 'FABP4 macrophages', 'Endothelial cells', 'CD8 cells']	Yes	No	Yes	No	No	Yes	No	No	No	No
ERRFI1	['Alveolar macrophages', 'FABP4 macrophages', 'B cells', 'NK cells', 'Secretory cells']	Yes	No	No	No	No	No	No	Yes	No	No
ESM1	['Classical Monocytes', 'Alveolar macrophages']	No	No	No	No	No	Yes	Yes	No	No	No
ETS1	['AT2 cells', 'B cells', 'Ciliated']	Yes	No	No	No	No	No	No	Yes	No	No
ETS2	['Classical Monocytes', 'FABP4 macrophages', 'Adventitial', 'B cells', 'Mast cells', 'NK cells']	Yes	No	Yes	No	No	Yes	No	Yes	No	No
EWSR1	['Peribronchial fibroblasts', 'CD8 cells', 'Secretory cells']	Yes	No	No	No	No	No	No	Yes	No	No
F3	['AT1 cells', 'CD4 cells', 'Adventitial']	No	No	No	No	No	No	Yes	No	No	No
FASTK	['RAS cells', 'NK cells']	No	No	No	No	No	No	No	Yes	No	No
FGF1	['Alveolar fibroblasts', 'SMC']	No	No	No	No	No	Yes	No	No	No	No
FGF2	['Classical Monocytes', 'AT2 cells', 'AT1 cells', 'CD4 cells', 'SMC', 'B cells']	Yes	No	Yes	No	No	Yes	No	No	No	No
FGF7	['Ciliated']	No	No	Yes	No	Yes	Yes	No	No	No	No
FGF8	['AT1 cells']	No	No	No	No	No	No	No	No	No	No
FILIP1L	['Adventitial', 'RAS cells', 'Basal cells', 'CHTRC1+ fibroblasts', 'Mast cells']	No	No	No	No	No	No	Yes	No	No	No
FN1	['SPP1 macrophages', 'AT1 cells']	No	No	No	No	No	No	Yes	No	No	No
FOS	['Classical Monocytes', 'AT1 cells', 'Aberrant basaloid cells', 'CHTRC1+ fibroblasts', 'Mast cells', 'Ciliated']	Yes	Yes	No	No	No	No	No	Yes	No	No
G6PD	['Aberrant basaloid cells', 'Peribronchial fibroblasts']	Yes	No	No	No	No	No	No	Yes	No	No
GADD45A	['SPP1 macrophages', 'Plasma cells', 'CD4 cells', 'Endothelial cells', 'CHTRC1+ fibroblasts', 'Peribronchial fibroblasts', 'Pericytes', 'CD8 cells', 'Ciliated']	No	No	No	No	No	No	No	No	No	No
GDF15	['Classical Monocytes', 'Aberrant basaloid cells', 'RAS cells', 'B cells', 'Mast cells', 'NK cells', 'Pericytes']	No	No	Yes	No	No	Yes	No	Yes	No	Yes
GEM	['SPP1 macrophages', 'Alveolar macrophages', 'CD4 cells']	No	No	Yes	No	No	Yes	No	No	No	No
GLB1	['Plasma cells', 'Basal cells', 'NK cells', 'CD8 cells']	No	No	No	No	No	No	No	No	No	No
GMFG	['AT1 cells', 'Endothelial cells', 'Ciliated']	No	No	Yes	No	No	Yes	No	No	No	No
GRK6	['FABP4 macrophages', 'B cells']	No	No	No	No	No	No	No	Yes	No	No
GSN	['RAS cells', 'CD8 cells']	No	No	No	No	No	No	Yes	No	No	No
GUK1	['SPP1 macrophages', 'Aberrant basaloid cells', 'Mast cells', 'Endothelial Lymphatic cells', 'Peribronchial fibroblasts']	No	No	No	No	No	No	Yes	No	No	No
HBS1L	['Adventitial']	No	No	No	No	No	No	Yes	No	No	No
HDAC1	['SPP1 macrophages', 'SMC', 'Basal cells', 'Pericytes', 'Ciliated']	Yes	Yes	No	No	No	No	No	Yes	No	No
HOXA11	['AT2 cells', 'Alveolar fibroblasts']	No	No	No	No	No	No	No	No	No	No
HPS5	['AT2 cells', 'Alveolar macrophages', 'CD4 cells', 'Endothelial cells', 'Adventitial', 'SMC', 'CHTRC1+ fibroblasts', 'Mast cells', 'Pericytes']	No	No	No	No	No	No	Yes	No	No	No
HRAS	['AT1 cells', 'Aberrant basaloid cells']	Yes	Yes	No	No	No	No	No	Yes	Yes	No
HSPA2	['AT1 cells', 'RAS cells', 'Basal cells', 'Ciliated']	No	No	No	No	No	No	Yes	Yes	No	No
HTATIP2	['FABP4 macrophages', 'AT1 cells', 'CD4 cells', 'Adventitial', 'Pericytes', 'CD8 cells']	No	No	No	No	No	No	Yes	No	No	No
ICAM1	['NK cells', 'CD8 cells']	No	No	Yes	No	Yes	Yes	No	No	No	Yes
ICAM3	['SPP1 macrophages', 'Plasma cells', 'AT1 cells', 'CD4 cells', 'B cells', 'Mast cells']	No	No	Yes	No	No	Yes	No	No	No	Yes
ID1	['Aberrant basaloid cells']	Yes	No	No	No	No	No	No	Yes	No	No
ID4	['FABP4 macrophages', 'Adventitial', 'Mast cells', 'NK cells', 'Secretory cells']	No	No	No	No	No	No	No	No	No	No
IFI16	['Classical Monocytes', 'FABP4 macrophages', 'AT1 cells', 'B cells']	Yes	No	No	No	No	No	Yes	Yes	No	No
IFNG	['CD4 cells', 'CD8 cells']	Yes	No	No	No	No	No	Yes	Yes	No	Yes
IGF1	['SPP1 macrophages', 'FABP4 macrophages', 'CD4 cells', 'Endothelial Lymphatic cells']	Yes	Yes	Yes	No	No	Yes	No	No	No	Yes
IGFBP2	['SPP1 macrophages', 'RAS cells', 'Mast cells', 'Secretory cells']	No	Yes	Yes	No	Yes	Yes	Yes	No	No	Yes
IGFBP4	['FABP4 macrophages', 'Aberrant basaloid cells', 'NK cells']	No	No	No	No	Yes	Yes	Yes	No	No	Yes
IGFBP6	['AT2 cells', 'Alveolar macrophages']	No	No	Yes	No	Yes	Yes	Yes	No	No	No
IGFBP7	['FABP4 macrophages', 'B cells']	Yes	No	No	No	Yes	Yes	Yes	Yes	No	Yes
IL13	['Alveolar fibroblasts']	No	No	Yes	No	Yes	Yes	No	No	No	No
IL18	['Classical Monocytes', 'Plasma cells', 'FABP4 macrophages', 'Alveolar fibroblasts', 'B cells', 'Mast cells']	No	No	No	No	No	Yes	No	No	No	No
IL1A	['SMC', 'Peribronchial fibroblasts']	No	No	Yes	No	No	Yes	No	Yes	No	Yes
IL1B	['Alveolar fibroblasts', 'Mast cells']	No	No	Yes	No	No	Yes	No	No	No	Yes
IL2	['CD4 cells']	No	Yes	No	No	No	Yes	No	No	No	No
IL32	['RAS cells']	No	No	No	No	No	Yes	No	No	No	No
IL6	['AT1 cells', 'Adventitial', 'SMC', 'Endothelial Lymphatic cells', 'Peribronchial fibroblasts', 'Secretory cells']	Yes	Yes	Yes	No	Yes	Yes	No	Yes	No	Yes
IL6ST	['Aberrant basaloid cells', 'SMC', 'Basal cells', 'Pericytes']	No	No	Yes	No	Yes	Yes	No	No	No	No
ING1	['Classical Monocytes', 'AT2 cells', 'SPP1 macrophages', 'Alveolar macrophages', 'Plasma cells', 'FABP4 macrophages', 'Alveolar fibroblasts', 'CD4 cells', 'Endothelial cells', 'SMC', 'B cells', 'Basal cells', 'CHTRC1+ fibroblasts', 'Peribronchial fibroblasts', 'NK cells', 'Pericytes', 'CD8 cells', 'Secretory cells', 'Ciliated']	Yes	No	No	No	No	No	Yes	Yes	No	No
INHA	['Basal cells', 'CHTRC1+ fibroblasts']	No	No	Yes	No	No	Yes	No	No	No	No
IQGAP2	['Classical Monocytes', 'AT2 cells', 'Plasma cells', 'Ciliated']	No	No	No	No	No	Yes	No	No	No	No
IRF3	['SPP1 macrophages', 'Alveolar macrophages', 'Alveolar fibroblasts', 'Aberrant basaloid cells', 'B cells', 'Endothelial Lymphatic cells', 'NK cells', 'CD8 cells']	Yes	No	No	No	No	No	No	Yes	No	No
IRF5	['Alveolar fibroblasts', 'Mast cells', 'CD8 cells', 'Ciliated']	Yes	No	No	No	No	No	Yes	Yes	No	No
ISG15	['Plasma cells', 'RAS cells', 'CHTRC1+ fibroblasts']	No	No	No	No	No	No	Yes	No	No	No
ITPK1	['Basal cells', 'Endothelial Lymphatic cells', 'NK cells', 'Secretory cells']	No	No	No	No	No	No	No	Yes	No	No
ITPKA	['AT2 cells', 'CD4 cells']	No	No	Yes	No	No	Yes	No	No	No	No
ITPKB	['Aberrant basaloid cells']	No	No	No	No	No	No	No	Yes	No	No
JUN	['Alveolar macrophages', 'AT1 cells', 'Aberrant basaloid cells', 'RAS cells', 'NK cells']	Yes	Yes	Yes	No	No	Yes	No	Yes	No	No
KITLG	['CD4 cells', 'Basal cells', 'CHTRC1+ fibroblasts', 'Pericytes', 'Ciliated']	No	No	No	No	No	Yes	No	No	No	No
LAMB4	['Pericytes']	No	No	No	No	No	No	No	No	No	No
LCP1	['AT2 cells', 'Ciliated']	No	No	No	No	No	Yes	No	No	No	No
LIMK1	['FABP4 macrophages', 'Alveolar fibroblasts', 'SMC', 'Basal cells', 'CHTRC1+ fibroblasts', 'Mast cells', 'NK cells', 'CD8 cells', 'Secretory cells']	No	No	No	No	No	No	No	Yes	No	No
MAP2K1	['AT2 cells', 'CHTRC1+ fibroblasts', 'Pericytes']	Yes	No	No	No	No	No	No	Yes	Yes	No
MAP2K2	['SPP1 macrophages', 'AT1 cells', 'Adventitial']	No	No	No	No	No	No	No	Yes	No	No
MAP2K6	['AT2 cells', 'SPP1 macrophages', 'FABP4 macrophages', 'CD4 cells', 'Endothelial cells', 'Adventitial', 'Basal cells', 'NK cells', 'Pericytes', 'Ciliated']	Yes	No	No	No	No	No	No	Yes	Yes	No
MAP2K7	['FABP4 macrophages', 'Mast cells', 'Peribronchial fibroblasts', 'Pericytes']	Yes	No	No	No	No	No	No	Yes	Yes	No
MAP3K7	['Alveolar macrophages', 'Aberrant basaloid cells', 'Basal cells', 'CHTRC1+ fibroblasts', 'CD8 cells']	No	No	No	No	No	No	No	Yes	No	No
MAPK12	['B cells', 'Basal cells', 'CHTRC1+ fibroblasts']	No	No	No	No	No	No	No	Yes	No	No
MAPKAPK5	['Classical Monocytes', 'Alveolar fibroblasts', 'Basal cells', 'NK cells']	Yes	No	No	No	No	No	No	Yes	Yes	No
MAST1	['AT2 cells']	No	No	No	No	No	No	No	Yes	No	No
MATK	['Alveolar fibroblasts', 'CD4 cells', 'Endothelial cells', 'NK cells', 'Pericytes', 'Secretory cells']	No	No	No	No	No	No	No	Yes	No	No
MCRS1	['FABP4 macrophages', 'Alveolar fibroblasts', 'Adventitial', 'Endothelial Lymphatic cells']	Yes	No	No	No	No	No	No	Yes	No	No
MDM2	['AT1 cells', 'RAS cells', 'B cells']	Yes	Yes	No	No	No	No	Yes	Yes	No	No
MMP10	['Alveolar macrophages', 'SMC', 'Basal cells']	No	No	Yes	No	Yes	Yes	No	No	No	Yes
MMP12	['AT2 cells']	No	No	Yes	No	Yes	Yes	No	No	No	Yes
MMP14	['Aberrant basaloid cells', 'Pericytes']	No	No	Yes	No	Yes	Yes	No	No	No	No
MOB3A	['Basal cells', 'Endothelial Lymphatic cells', 'Pericytes']	No	No	No	No	No	No	No	Yes	No	No
MORC3	['Adventitial', 'Aberrant basaloid cells', 'RAS cells']	Yes	No	No	No	No	No	No	Yes	No	No
MVK	['Alveolar fibroblasts', 'RAS cells', 'Endothelial Lymphatic cells', 'CD8 cells']	No	No	No	No	No	No	No	Yes	No	No
MXD4	['Adventitial', 'CHTRC1+ fibroblasts', 'Endothelial Lymphatic cells', 'CD8 cells', 'Secretory cells']	No	No	No	No	No	No	No	Yes	No	No
MYC	['Pericytes', 'Secretory cells']	Yes	Yes	No	No	No	No	No	Yes	No	No
NADK	['AT2 cells', 'SPP1 macrophages', 'FABP4 macrophages', 'Alveolar fibroblasts', 'Adventitial', 'Aberrant basaloid cells', 'SMC', 'B cells', 'Basal cells', 'CHTRC1+ fibroblasts', 'Mast cells', 'Pericytes']	No	No	No	No	No	No	No	Yes	No	No
NANOG	['AT2 cells', 'AT1 cells']	No	No	No	No	No	No	No	Yes	No	No
NDN	['AT2 cells', 'Plasma cells', 'Alveolar fibroblasts', 'RAS cells', 'SMC', 'Endothelial Lymphatic cells', 'Pericytes', 'Secretory cells', 'Ciliated']	Yes	No	No	No	No	No	Yes	No	No	No
NEK6	['Pericytes', 'CD8 cells']	Yes	No	No	No	No	No	No	Yes	Yes	No
NFE2L2	['Aberrant basaloid cells', 'B cells', 'CHTRC1+ fibroblasts', 'Endothelial Lymphatic cells', 'CD8 cells']	No	Yes	No	No	No	No	No	Yes	No	No
NINJ1	['FABP4 macrophages', 'AT1 cells', 'RAS cells', 'Endothelial Lymphatic cells']	Yes	No	No	No	No	No	No	Yes	No	No
NME2	['AT2 cells', 'Mast cells']	No	No	No	No	No	No	Yes	No	No	No
NRG1	['SPP1 macrophages', 'RAS cells', 'CHTRC1+ fibroblasts', 'Peribronchial fibroblasts', 'Pericytes', 'Secretory cells']	No	Yes	No	No	No	Yes	Yes	No	No	No
OPTN	['FABP4 macrophages', 'RAS cells', 'B cells']	No	No	No	No	No	No	Yes	No	No	No
OR6P1	['Classical Monocytes']	No	No	No	No	No	No	No	No	No	No
PAPPA	['CD4 cells', 'CD8 cells']	No	Yes	No	No	No	Yes	No	No	No	No
PDCD10	['RAS cells', 'Basal cells', 'Mast cells', 'Endothelial Lymphatic cells']	No	No	No	No	No	No	No	Yes	No	No
PDIK1L	['Classical Monocytes', 'Alveolar macrophages', 'Plasma cells', 'FABP4 macrophages', 'AT1 cells', 'Alveolar fibroblasts', 'CD4 cells', 'Endothelial cells', 'Adventitial', 'Aberrant basaloid cells', 'SMC', 'Basal cells', 'Mast cells', 'Peribronchial fibroblasts', 'Pericytes', 'CD8 cells', 'Secretory cells', 'Ciliated']	No	No	No	No	No	No	No	Yes	No	No
PDPK1	['Classical Monocytes', 'AT2 cells', 'Alveolar macrophages', 'Plasma cells', 'AT1 cells', 'Alveolar fibroblasts', 'CD4 cells', 'Endothelial cells', 'Adventitial', 'RAS cells', 'SMC', 'B cells', 'Basal cells', 'Mast cells', 'Endothelial Lymphatic cells', 'Peribronchial fibroblasts', 'NK cells', 'Pericytes', 'Secretory cells', 'Ciliated']	No	Yes	No	No	No	No	No	Yes	No	No
PDZD2	['Peribronchial fibroblasts', 'CD8 cells']	No	No	No	No	No	No	No	Yes	No	No
PEA15	['FABP4 macrophages', 'AT1 cells', 'B cells']	No	No	No	No	No	No	Yes	Yes	No	No
PECAM1	['Aberrant basaloid cells', 'Basal cells', 'CHTRC1+ fibroblasts', 'NK cells']	No	No	Yes	No	No	Yes	No	No	No	No
PEX19	['Classical Monocytes', 'AT2 cells', 'SPP1 macrophages', 'CD4 cells', 'Endothelial cells', 'Aberrant basaloid cells', 'RAS cells', 'B cells', 'Basal cells', 'Endothelial Lymphatic cells', 'Peribronchial fibroblasts', 'Ciliated']	No	No	No	No	No	No	No	Yes	No	No
PGF	['Alveolar macrophages', 'Adventitial']	No	No	No	No	No	Yes	No	No	No	No
PIAS4	['Classical Monocytes', 'AT2 cells', 'SPP1 macrophages', 'Alveolar macrophages', 'FABP4 macrophages', 'AT1 cells', 'Alveolar fibroblasts', 'CD4 cells', 'Endothelial cells', 'Adventitial', 'SMC', 'B cells', 'Basal cells', 'CHTRC1+ fibroblasts', 'Peribronchial fibroblasts', 'NK cells', 'Pericytes', 'CD8 cells', 'Secretory cells', 'Ciliated']	Yes	No	No	No	No	No	No	No	No	No
PIGF	['AT2 cells', 'Alveolar macrophages', 'Plasma cells', 'FABP4 macrophages', 'AT1 cells', 'Alveolar fibroblasts', 'CD4 cells', 'Endothelial cells', 'Adventitial', 'Aberrant basaloid cells', 'RAS cells', 'SMC', 'B cells', 'CHTRC1+ fibroblasts', 'Mast cells', 'Peribronchial fibroblasts', 'CD8 cells', 'Secretory cells']	No	No	Yes	No	Yes	Yes	No	No	No	No
PKM	['Endothelial Lymphatic cells']	No	No	No	No	No	No	No	No	No	No
PLAT	['SMC', 'Peribronchial fibroblasts', 'Pericytes', 'Secretory cells']	No	No	No	No	Yes	Yes	No	No	No	No
PLAU	['Classical Monocytes', 'RAS cells', 'Basal cells', 'CHTRC1+ fibroblasts', 'Pericytes']	No	Yes	No	No	No	Yes	No	No	No	No
PLAUR	['RAS cells', 'Peribronchial fibroblasts']	Yes	No	Yes	No	No	Yes	No	No	No	Yes
PML	['Aberrant basaloid cells', 'Basal cells', 'Endothelial Lymphatic cells']	Yes	Yes	No	No	No	No	No	Yes	Yes	No
PMVK	['B cells', 'Basal cells', 'Mast cells', 'Ciliated']	No	No	No	No	No	No	No	Yes	No	No
PNPT1	['Alveolar macrophages', 'Plasma cells', 'FABP4 macrophages', 'AT1 cells', 'Alveolar fibroblasts', 'CD4 cells', 'Endothelial cells', 'Adventitial', 'SMC', 'B cells', 'Basal cells', 'CHTRC1+ fibroblasts', 'Mast cells', 'Endothelial Lymphatic cells', 'Peribronchial fibroblasts', 'NK cells', 'Pericytes', 'CD8 cells', 'Ciliated']	Yes	No	No	No	No	No	No	Yes	Yes	No
POU5F1	['Alveolar macrophages', 'FABP4 macrophages', 'AT1 cells', 'CD4 cells', 'Endothelial cells', 'Adventitial', 'Aberrant basaloid cells', 'SMC', 'B cells', 'Basal cells', 'CHTRC1+ fibroblasts', 'Mast cells', 'Peribronchial fibroblasts', 'NK cells', 'Pericytes']	No	No	No	No	No	No	No	Yes	No	No
PPM1D	['Adventitial', 'RAS cells', 'B cells', 'Endothelial Lymphatic cells', 'Peribronchial fibroblasts']	Yes	Yes	No	No	No	No	No	Yes	No	No
PROX1	['AT2 cells', 'CD4 cells', 'Mast cells', 'Endothelial Lymphatic cells', 'Peribronchial fibroblasts', 'Secretory cells', 'Ciliated']	Yes	No	No	No	No	No	No	Yes	No	No
PRPF19	['Plasma cells', 'AT1 cells', 'Alveolar fibroblasts', 'CD4 cells', 'Adventitial', 'Aberrant basaloid cells', 'SMC', 'B cells', 'CHTRC1+ fibroblasts', 'NK cells', 'Secretory cells']	No	No	No	No	No	No	No	Yes	No	No
PRSS51	['Endothelial cells']	No	No	No	No	No	No	No	No	No	No
PTBP1	['SMC', 'B cells', 'CHTRC1+ fibroblasts', 'Mast cells']	No	No	No	No	No	Yes	No	No	No	No
PTGER2	['FABP4 macrophages', 'Alveolar fibroblasts', 'Endothelial cells', 'Mast cells', 'NK cells', 'Ciliated']	No	No	No	No	No	Yes	No	No	No	No
PTGES	['SPP1 macrophages', 'Secretory cells']	No	No	Yes	No	No	Yes	No	No	No	No
PTTG1	['AT2 cells', 'SPP1 macrophages', 'Alveolar macrophages', 'Alveolar fibroblasts', 'CD4 cells', 'Endothelial cells', 'B cells', 'Basal cells', 'CHTRC1+ fibroblasts', 'Endothelial Lymphatic cells', 'CD8 cells']	No	No	No	No	No	No	No	Yes	No	No
RAB13	['CD8 cells']	No	No	No	No	No	No	Yes	No	No	No
RAB31	['Peribronchial fibroblasts', 'Ciliated']	No	No	No	No	No	No	Yes	No	No	No
RAC1	['RAS cells']	Yes	No	No	No	No	No	Yes	No	No	No
RAF1	['NK cells', 'Secretory cells']	Yes	No	No	No	No	No	No	Yes	No	No
RBP2	['AT2 cells', 'AT1 cells']	Yes	No	No	No	No	No	No	Yes	No	No
RGL2	['CHTRC1+ fibroblasts', 'Endothelial Lymphatic cells', 'Pericytes']	No	No	No	No	No	No	Yes	No	No	No
RUNX1	['Aberrant basaloid cells', 'NK cells']	No	No	No	No	No	No	No	Yes	No	No
S100A11	['AT2 cells', 'FABP4 macrophages', 'RAS cells', 'Peribronchial fibroblasts']	No	No	No	No	No	No	Yes	No	No	No
SCAMP4	['Alveolar fibroblasts', 'Aberrant basaloid cells', 'Mast cells', 'Endothelial Lymphatic cells', 'CD8 cells']	No	No	No	No	No	Yes	No	No	No	No
SCYGR8	['Endothelial cells']	No	No	No	No	No	No	No	No	No	No
SELPLG	['AT1 cells', 'RAS cells', 'SMC', 'Ciliated']	No	No	No	No	No	Yes	No	No	No	No
SEMA3F	['AT1 cells', 'CHTRC1+ fibroblasts', 'Peribronchial fibroblasts']	No	No	No	No	No	Yes	No	No	No	No
SERPINE1	['SPP1 macrophages', 'CHTRC1+ fibroblasts', 'Peribronchial fibroblasts']	No	Yes	Yes	No	No	Yes	Yes	Yes	No	Yes
SERPINE2	['B cells', 'Peribronchial fibroblasts']	No	No	No	No	No	Yes	No	No	No	No
SFN	['SPP1 macrophages', 'Alveolar macrophages', 'Alveolar fibroblasts', 'Endothelial cells', 'SMC']	No	No	No	No	No	No	No	Yes	No	No
SGK1	['FABP4 macrophages', 'Adventitial', 'CHTRC1+ fibroblasts', 'Secretory cells']	No	No	No	No	No	No	No	Yes	No	No
SIRT1	['Classical Monocytes', 'AT2 cells', 'SPP1 macrophages', 'Alveolar macrophages', 'Plasma cells', 'Alveolar fibroblasts', 'CD4 cells', 'Endothelial cells', 'Adventitial', 'Aberrant basaloid cells', 'RAS cells', 'SMC', 'B cells', 'Basal cells', 'CHTRC1+ fibroblasts', 'Mast cells', 'Peribronchial fibroblasts', 'NK cells', 'Pericytes', 'Secretory cells', 'Ciliated']	Yes	Yes	No	No	No	No	No	Yes	Yes	No
SLC13A3	['Ciliated']	Yes	No	No	No	No	No	No	Yes	No	No
SLC5A7	['Basal cells']	No	No	No	No	No	No	No	No	No	No
SMARCB1	['CD4 cells', 'Aberrant basaloid cells', 'Basal cells', 'CHTRC1+ fibroblasts', 'Mast cells']	Yes	No	No	No	No	No	No	Yes	No	No
SMPD1	['SPP1 macrophages', 'Plasma cells', 'AT1 cells', 'CD4 cells', 'Aberrant basaloid cells', 'SMC', 'CHTRC1+ fibroblasts', 'Endothelial Lymphatic cells', 'NK cells', 'CD8 cells', 'Secretory cells', 'Ciliated']	No	No	No	No	No	No	Yes	No	No	No
SMURF2	['CD8 cells']	Yes	No	No	No	No	No	Yes	Yes	No	No
SOD1	['Classical Monocytes', 'FABP4 macrophages', 'AT1 cells', 'Mast cells', 'Endothelial Lymphatic cells']	No	Yes	No	No	No	No	Yes	Yes	No	No
SORBS2	['Endothelial cells', 'Adventitial', 'Aberrant basaloid cells', 'CHTRC1+ fibroblasts']	No	No	No	No	No	No	No	Yes	No	No
SOX2	['Plasma cells', 'CD8 cells']	No	No	No	No	No	No	No	Yes	No	No
SP1	['AT2 cells', 'Basal cells', 'Mast cells', 'Endothelial Lymphatic cells', 'Secretory cells']	Yes	Yes	No	No	No	No	No	Yes	No	No
SPARC	['FABP4 macrophages', 'Aberrant basaloid cells']	No	No	No	No	No	No	Yes	Yes	No	No
SPIN1	['AT1 cells', 'CD4 cells', 'Aberrant basaloid cells', 'Endothelial Lymphatic cells', 'Pericytes']	No	No	No	No	No	No	No	Yes	No	No
SPP1	['AT2 cells', 'FABP4 macrophages', 'AT1 cells']	No	No	No	No	No	Yes	No	No	No	No
SRC	['CHTRC1+ fibroblasts']	No	No	No	No	No	No	No	Yes	No	No
SREBF1	['Endothelial Lymphatic cells', 'NK cells', 'CD8 cells']	Yes	No	No	No	No	No	No	Yes	No	No
SRMS	['Plasma cells']	No	No	No	No	No	No	No	No	No	No
SRSF1	['SPP1 macrophages', 'B cells', 'Basal cells', 'CHTRC1+ fibroblasts', 'Mast cells']	Yes	No	No	No	No	No	No	Yes	No	No
STAT1	['CD4 cells', 'Mast cells', 'Endothelial Lymphatic cells', 'NK cells']	Yes	No	No	Yes	No	No	Yes	Yes	No	No
STK32C	['AT2 cells', 'SPP1 macrophages', 'Alveolar macrophages', 'AT1 cells', 'Alveolar fibroblasts', 'CD4 cells', 'Endothelial cells', 'Adventitial', 'RAS cells', 'SMC', 'Basal cells', 'CHTRC1+ fibroblasts', 'Mast cells', 'Endothelial Lymphatic cells', 'Peribronchial fibroblasts', 'NK cells', 'Pericytes', 'CD8 cells', 'Secretory cells', 'Ciliated']	No	No	No	No	No	No	No	Yes	No	No
STK40	['Adventitial', 'Aberrant basaloid cells', 'NK cells', 'CD8 cells']	No	No	No	No	No	No	No	Yes	No	No
SUPT5H	['Aberrant basaloid cells', 'RAS cells', 'Endothelial Lymphatic cells', 'Secretory cells']	No	No	No	No	No	No	No	Yes	No	No
SYK	['AT1 cells', 'Endothelial cells', 'SMC', 'Pericytes']	No	No	No	No	No	No	No	Yes	No	No
SYT13	['Endothelial cells']	No	No	No	No	No	No	No	No	No	No
TACC3	['Classical Monocytes', 'AT2 cells', 'SPP1 macrophages', 'Alveolar macrophages', 'Plasma cells', 'FABP4 macrophages', 'AT1 cells', 'Alveolar fibroblasts', 'CD4 cells', 'Endothelial cells', 'Adventitial', 'Aberrant basaloid cells', 'RAS cells', 'SMC', 'B cells', 'CHTRC1+ fibroblasts', 'NK cells', 'Pericytes', 'CD8 cells', 'Secretory cells']	No	No	No	No	No	No	No	Yes	No	No
TERF2	['Alveolar macrophages', 'CD4 cells', 'Adventitial', 'Aberrant basaloid cells', 'Peribronchial fibroblasts', 'CD8 cells', 'Ciliated']	Yes	Yes	No	No	No	No	No	Yes	Yes	No
TES	['Adventitial', 'Peribronchial fibroblasts']	No	No	No	No	No	No	Yes	No	No	No
TFAP2A	['Plasma cells', 'Alveolar fibroblasts', 'CD4 cells']	No	Yes	No	No	No	No	Yes	No	No	No
TGFB1I1	['SPP1 macrophages', 'B cells', 'Mast cells', 'NK cells', 'Secretory cells']	No	No	No	No	No	No	Yes	Yes	No	No
TIMP2	['Classical Monocytes', 'Basal cells', 'Pericytes']	No	No	Yes	No	Yes	Yes	No	No	No	Yes
TLR3	['AT1 cells', 'RAS cells', 'SMC', 'NK cells']	No	No	No	No	No	No	No	Yes	No	No
TMEM202	['AT1 cells']	No	No	No	No	No	No	No	No	No	No
TNF	['Classical Monocytes', 'SPP1 macrophages', 'Alveolar macrophages', 'FABP4 macrophages', 'Endothelial cells', 'Peribronchial fibroblasts']	Yes	Yes	No	No	No	Yes	No	No	No	Yes
TNFAIP2	['AT1 cells', 'CD4 cells', 'SMC', 'Secretory cells']	No	No	No	No	No	No	Yes	No	No	No
TNFAIP3	['AT2 cells', 'FABP4 macrophages', 'Aberrant basaloid cells', 'NK cells', 'Secretory cells']	No	No	No	No	No	No	Yes	No	No	No
TNFRSF11B	['SPP1 macrophages', 'CHTRC1+ fibroblasts', 'CD8 cells']	No	No	Yes	No	Yes	Yes	No	No	No	No
TNFRSF1A	['Alveolar fibroblasts', 'CD4 cells']	No	No	Yes	No	Yes	Yes	No	No	No	Yes
TNFRSF1B	['AT2 cells']	No	No	Yes	No	No	Yes	No	No	No	Yes
TOP1	['CD4 cells', 'Adventitial']	Yes	Yes	No	No	No	No	No	Yes	No	No
TP53	['Classical Monocytes', 'Peribronchial fibroblasts', 'NK cells', 'Pericytes']	Yes	Yes	No	Yes	No	No	Yes	Yes	Yes	Yes
TP63	['Plasma cells', 'Alveolar fibroblasts', 'CD4 cells', 'Endothelial cells']	Yes	Yes	No	No	No	No	No	Yes	No	No
TRIM28	['Classical Monocytes', 'AT2 cells', 'Alveolar macrophages', 'Plasma cells', 'FABP4 macrophages', 'AT1 cells', 'Alveolar fibroblasts', 'CD4 cells', 'Endothelial cells', 'Adventitial', 'Aberrant basaloid cells', 'SMC', 'Basal cells', 'CHTRC1+ fibroblasts', 'Mast cells', 'Endothelial Lymphatic cells', 'Peribronchial fibroblasts', 'NK cells', 'Pericytes']	No	No	No	No	No	No	No	Yes	No	No
TSPYL5	['Alveolar fibroblasts', 'Endothelial cells', 'Ciliated']	No	No	No	No	No	No	Yes	No	No	No
TUBGCP2	['Plasma cells', 'Adventitial', 'Aberrant basaloid cells', 'B cells', 'Basal cells', 'CHTRC1+ fibroblasts', 'NK cells', 'Pericytes']	No	No	No	No	No	Yes	No	No	No	No
UBTD1	['Aberrant basaloid cells', 'RAS cells', 'Basal cells', 'CHTRC1+ fibroblasts']	No	No	No	No	No	No	No	Yes	No	No
VEGFA	['FABP4 macrophages', 'Aberrant basaloid cells', 'Endothelial Lymphatic cells', 'CD8 cells', 'Ciliated']	No	Yes	Yes	No	No	Yes	No	Yes	No	Yes
VEGFC	['AT1 cells', 'RAS cells']	No	No	Yes	No	No	Yes	No	No	No	No
WNT2	['AT1 cells', 'Peribronchial fibroblasts']	No	No	Yes	No	No	Yes	No	Yes	No	No
ZNF148	['AT2 cells', 'CD4 cells', 'Endothelial cells', 'Adventitial', 'SMC', 'B cells', 'Basal cells', 'NK cells', 'Pericytes', 'CD8 cells', 'Secretory cells', 'Ciliated']	Yes	No	No	No	No	No	No	Yes	No	No
