## Supplementary Table S9 for "Characterizing Cellular Heterogeneity and Transcriptomic Features of Senotype Using Deep Graph Representation Learning"

### Sheet: Supplementary Table X. Table 3
gene	cell_type	logFC	SnG_score	is_hallmark
AKT1	Aberrant basaloid cells	0.706519	0.000233305	TRUE
COL1A2	Aberrant basaloid cells	1.24954	0.000208932	TRUE
ID1	Aberrant basaloid cells	0.426609	0.00017494	TRUE
ITPKB	Aberrant basaloid cells	0.942488	0.000367339	FALSE
AAK1	Adventitial	0.660332	0.000382956	FALSE
HBS1L	Adventitial	0.432742	0.000324328	FALSE
DKK1	Alveolar fibroblasts	1.56307	0.00873443	FALSE
IL13	Alveolar fibroblasts	2.60865	0.0542289	TRUE
C17orf64	Alveolar macrophages	3.99028	0.0958434	FALSE
EDN1	AT1 cells	0.352133	0.00101583	FALSE
FGF8	AT1 cells	4.04874	0.0958472	FALSE
TMEM202	AT1 cells	24.8908	0.0958436	FALSE
CFHR3	AT2 cells	2.4364	0.0958422	FALSE
CYP2A7	AT2 cells	2.02888	0.095845	FALSE
MAST1	AT2 cells	2.89206	0.087455	FALSE
MMP12	AT2 cells	2.92704	0.0290245	TRUE
TNFRSF1B	AT2 cells	0.355026	0.000321822	TRUE
SLC5A7	Basal cells	2.00222	0.095845	FALSE
CELA1	CD4 cells	2.4951	0.0958402	FALSE
IL2	CD4 cells	0.672764	0.0874436	TRUE
CD44	CD8 cells	1.09531	0.000136753	FALSE
RAB13	CD8 cells	0.316203	0.000393182	FALSE
SMURF2	CD8 cells	0.738053	0.000267278	TRUE
CCL8	CHTRC1+ fibroblasts	1.15983	0.004338	TRUE
SRC	CHTRC1+ fibroblasts	0.521526	0.000479993	FALSE
FGF7	Ciliated	1.48707	0.000750524	FALSE
SLC13A3	Ciliated	0.586677	0.00905082	FALSE
CXCR2	Classical Monocytes	1.61703	0.00350234	FALSE
OR6P1	Classical Monocytes	25.5976	0.0958429	FALSE
EGF	Endothelial cells	3.53751	0.0180301	FALSE
PRSS51	Endothelial cells	2.31289	0.0958444	FALSE
SCYGR8	Endothelial cells	3.71666	0.0958437	FALSE
SYT13	Endothelial cells	1.21986	0.095846	FALSE
PKM	Endothelial Lymphatic cells	0.838733	0.000489885	FALSE
CCL13	FABP4 macrophages	5.04868	0.00383829	FALSE
CCL5	FABP4 macrophages	1.06095	0.000552693	TRUE
CCL7	FABP4 macrophages	4.79108	0.0290146	FALSE
LAMB4	Pericytes	3.79347	0.0958433	FALSE
SRMS	Plasma cells	1.90769	0.0958402	FALSE
IL32	RAS cells	0.895454	0.000188811	TRUE
RAC1	RAS cells	0.311946	0.000298752	FALSE
CALCA	Secretory cells	3.09534	0.095791	FALSE
CKB	Peribronchial fibroblasts	0.855044	0.000377612	FALSE
