## Supplementary Table S10 for "Characterizing Cellular Heterogeneity and Transcriptomic Features of Senotype Using Deep Graph Representation Learning"

SnGs	Aging related	Disease related	Both aging and disease related	Only disease related
AAK1	Adventitial	Adventitial	Adventitial	N/A
ABI3	AT2 cells, Endothelial cells, RAS cells, B cells	AT2 cells, NK cells	AT2 cells	NK cells
ACLY	AT2 cells, AT1 cells	Ciliated	N/A	Ciliated
ACVR1B	SPP1 macrophages, SMC, AT1 cells	SPP1 macrophages, SMC, CHTRC1+ fibroblasts, Pericytes	SPP1 macrophages, SMC	CHTRC1+ fibroblasts, Pericytes
ADCK5	Alveolar macrophages, FABP4 macrophages, AT1 cells, Alveolar fibroblasts, CD4 cells, Endothelial cells, Adventitial, SMC, Aberrant basaloid cells, B cells	Alveolar macrophages, FABP4 macrophages, AT1 cells, Alveolar fibroblasts, CD4 cells, Endothelial cells, Adventitial, SMC, Basal cells, CHTRC1+ fibroblasts, Endothelial Lymphatic cells, Peribronchial fibroblasts, NK cells, CD8 cells	Alveolar macrophages, FABP4 macrophages, AT1 cells, Alveolar fibroblasts, CD4 cells, Endothelial cells, Adventitial, SMC	Basal cells, CHTRC1+ fibroblasts, Endothelial Lymphatic cells, Peribronchial fibroblasts, NK cells, CD8 cells
AKT1	Aberrant basaloid cells	Aberrant basaloid cells	Aberrant basaloid cells	N/A
ALDH1A3	CD4 cells, SMC	CD4 cells, Peribronchial fibroblasts, NK cells	CD4 cells	Peribronchial fibroblasts, NK cells
ALOX15B	N/A	N/A	N/A	N/A
ANG	Plasma cells, Adventitial, CD4 cells	Plasma cells, Adventitial, Alveolar fibroblasts, CD8 cells	Plasma cells, Adventitial	Alveolar fibroblasts, CD8 cells
ANGPT1	AT1 cells	N/A	N/A	N/A
ANGPTL4	RAS cells, SMC	RAS cells, SMC	RAS cells, SMC	N/A
AREG	Alveolar fibroblasts, Aberrant basaloid cells, SMC, Plasma cells, B cells	Alveolar fibroblasts, Aberrant basaloid cells, SMC, Classical Monocytes, AT2 cells, Ciliated	Alveolar fibroblasts, Aberrant basaloid cells, SMC	Classical Monocytes, AT2 cells, Ciliated
ATM	N/A	Basal cells, NK cells	N/A	Basal cells, NK cells
ATP6V1G3	AT2 cells, Alveolar macrophages, CD4 cells	AT2 cells, Alveolar macrophages, CD4 cells	AT2 cells, Alveolar macrophages, CD4 cells	N/A
AXL	RAS cells, B cells, CD4 cells	RAS cells, B cells, Ciliated	RAS cells, B cells	Ciliated
BCL6	Classical Monocytes, Aberrant basaloid cells	N/A	N/A	N/A
BEX3	B cells	N/A	N/A	N/A
BHLHE40	Classical Monocytes, B cells	N/A	N/A	N/A
BMP2	N/A	Peribronchial fibroblasts	N/A	Peribronchial fibroblasts
BMP6	FABP4 macrophages, Classical Monocytes, B cells	FABP4 macrophages	FABP4 macrophages	N/A
BRAF	Adventitial, Aberrant basaloid cells, RAS cells, Alveolar fibroblasts, CD4 cells	Adventitial, Aberrant basaloid cells, RAS cells, AT1 cells, Peribronchial fibroblasts, NK cells, Pericytes	Adventitial, Aberrant basaloid cells, RAS cells	AT1 cells, Peribronchial fibroblasts, NK cells, Pericytes
C17orf64	Alveolar macrophages	Alveolar macrophages	Alveolar macrophages	N/A
C3	N/A	N/A	N/A	N/A
CALCA	N/A	N/A	N/A	N/A
CBX8	SPP1 macrophages, Alveolar macrophages, Plasma cells, AT1 cells, Alveolar fibroblasts, Endothelial cells, RAS cells, SMC, B cells	SPP1 macrophages, Alveolar macrophages, Plasma cells, AT1 cells, Alveolar fibroblasts, Endothelial cells, RAS cells, SMC, B cells, Peribronchial fibroblasts, NK cells, Pericytes, CD8 cells, Ciliated	SPP1 macrophages, Alveolar macrophages, Plasma cells, AT1 cells, Alveolar fibroblasts, Endothelial cells, RAS cells, SMC, B cells	Peribronchial fibroblasts, NK cells, Pericytes, CD8 cells, Ciliated
CCL13	FABP4 macrophages	N/A	N/A	N/A
CCL16	Alveolar macrophages	Alveolar macrophages, Ciliated	Alveolar macrophages	Ciliated
CCL2	FABP4 macrophages	N/A	N/A	N/A
CCL20	N/A	N/A	N/A	N/A
CCL24	Alveolar fibroblasts, CD4 cells	Alveolar fibroblasts, CD4 cells, Classical Monocytes	Alveolar fibroblasts, CD4 cells	Classical Monocytes
CCL3	Classical Monocytes	N/A	N/A	N/A
CCL4	Alveolar fibroblasts	N/A	N/A	N/A
CCL5	N/A	FABP4 macrophages	N/A	FABP4 macrophages
CCL7	N/A	N/A	N/A	N/A
CCL8	N/A	CHTRC1+ fibroblasts	N/A	CHTRC1+ fibroblasts
CCN2	SPP1 macrophages	SPP1 macrophages	SPP1 macrophages	N/A
CCND1	SPP1 macrophages, FABP4 macrophages, B cells	SPP1 macrophages	SPP1 macrophages	N/A
CD44	N/A	CD8 cells	N/A	CD8 cells
CD55	N/A	Adventitial	N/A	Adventitial
CD9	N/A	N/A	N/A	N/A
CDK18	N/A	Basal cells, Ciliated	N/A	Basal cells, Ciliated
CDK4	N/A	N/A	N/A	N/A
CDKN1A	FABP4 macrophages	Endothelial Lymphatic cells	N/A	Endothelial Lymphatic cells
CDKN1B	Adventitial, Aberrant basaloid cells	Adventitial, Aberrant basaloid cells	Adventitial, Aberrant basaloid cells	N/A
CDKN1C	RAS cells, SMC, Alveolar macrophages, Endothelial cells	RAS cells, SMC, CHTRC1+ fibroblasts, Ciliated	RAS cells, SMC	CHTRC1+ fibroblasts, Ciliated
CDKN2A	Alveolar macrophages, Plasma cells, RAS cells	Alveolar macrophages, Mast cells, Ciliated	Alveolar macrophages	Mast cells, Ciliated
CDKN2AIP	Classical Monocytes, AT2 cells, Alveolar macrophages, Plasma cells, AT1 cells, Alveolar fibroblasts, CD4 cells, Adventitial, SMC, Endothelial cells, Aberrant basaloid cells	Classical Monocytes, AT2 cells, Alveolar macrophages, Plasma cells, AT1 cells, Alveolar fibroblasts, CD4 cells, Adventitial, SMC, RAS cells, CHTRC1+ fibroblasts, Endothelial Lymphatic cells, Peribronchial fibroblasts, NK cells, CD8 cells	Classical Monocytes, AT2 cells, Alveolar macrophages, Plasma cells, AT1 cells, Alveolar fibroblasts, CD4 cells, Adventitial, SMC	RAS cells, CHTRC1+ fibroblasts, Endothelial Lymphatic cells, Peribronchial fibroblasts, NK cells, CD8 cells
CDKN2D	RAS cells, Alveolar macrophages, Adventitial, Aberrant basaloid cells	RAS cells	RAS cells	N/A
CELA1	CD4 cells	CD4 cells	CD4 cells	N/A
CFHR3	AT2 cells	AT2 cells	AT2 cells	N/A
CHEK1	SPP1 macrophages, FABP4 macrophages, CD4 cells, Endothelial cells, RAS cells, AT2 cells, Alveolar macrophages, Plasma cells, Alveolar fibroblasts, Adventitial, SMC	SPP1 macrophages, FABP4 macrophages, CD4 cells, Endothelial cells, RAS cells	SPP1 macrophages, FABP4 macrophages, CD4 cells, Endothelial cells, RAS cells	N/A
CITED2	N/A	N/A	N/A	N/A
CKB	N/A	Peribronchial fibroblasts	N/A	Peribronchial fibroblasts
CLTB	N/A	Endothelial Lymphatic cells	N/A	Endothelial Lymphatic cells
COL1A2	Aberrant basaloid cells	Aberrant basaloid cells	Aberrant basaloid cells	N/A
CREG1	Aberrant basaloid cells	N/A	N/A	N/A
CRYAB	SPP1 macrophages	N/A	N/A	N/A
CSF1	AT1 cells, SMC	AT1 cells	AT1 cells	N/A
CTNNB1	Endothelial cells, Aberrant basaloid cells, SMC	N/A	N/A	N/A
CTSB	Aberrant basaloid cells	N/A	N/A	N/A
CXCL1	Adventitial	Adventitial	Adventitial	N/A
CXCL10	Alveolar fibroblasts, CD4 cells, B cells	Alveolar fibroblasts	Alveolar fibroblasts	N/A
CXCL14	AT2 cells, Alveolar macrophages, RAS cells, Plasma cells, Endothelial cells, B cells	AT2 cells, Alveolar macrophages, RAS cells	AT2 cells, Alveolar macrophages, RAS cells	N/A
CXCL16	N/A	N/A	N/A	N/A
CXCL2	Aberrant basaloid cells	N/A	N/A	N/A
CXCL3	Endothelial cells, RAS cells	Endothelial cells, RAS cells, Peribronchial fibroblasts	Endothelial cells, RAS cells	Peribronchial fibroblasts
CXCL8	Classical Monocytes	Ciliated	N/A	Ciliated
CXCR2	Classical Monocytes	N/A	N/A	N/A
CYP1B1	N/A	N/A	N/A	N/A
CYP2A7	AT2 cells	AT2 cells	AT2 cells	N/A
DDB2	Alveolar macrophages, Plasma cells, Endothelial cells, Adventitial, RAS cells	Alveolar macrophages, Plasma cells, Endothelial cells, Adventitial, RAS cells, CHTRC1+ fibroblasts, Endothelial Lymphatic cells, NK cells, CD8 cells	Alveolar macrophages, Plasma cells, Endothelial cells, Adventitial, RAS cells	CHTRC1+ fibroblasts, Endothelial Lymphatic cells, NK cells, CD8 cells
DKK1	Alveolar fibroblasts	Alveolar fibroblasts	Alveolar fibroblasts	N/A
DPY30	N/A	Adventitial	N/A	Adventitial
E2F1	Classical Monocytes, AT2 cells, FABP4 macrophages, AT1 cells, Alveolar fibroblasts, CD4 cells, Adventitial, Aberrant basaloid cells, RAS cells, SMC, SPP1 macrophages, Alveolar macrophages, Plasma cells, B cells	Classical Monocytes, AT2 cells, FABP4 macrophages, AT1 cells, Alveolar fibroblasts, CD4 cells, Adventitial, Aberrant basaloid cells, RAS cells, SMC, Basal cells, CHTRC1+ fibroblasts, Peribronchial fibroblasts, NK cells, CD8 cells	Classical Monocytes, AT2 cells, FABP4 macrophages, AT1 cells, Alveolar fibroblasts, CD4 cells, Adventitial, Aberrant basaloid cells, RAS cells, SMC	Basal cells, CHTRC1+ fibroblasts, Peribronchial fibroblasts, NK cells, CD8 cells
EDN1	N/A	N/A	N/A	N/A
EDN3	CD4 cells, Endothelial cells	CD4 cells, Endothelial cells	CD4 cells, Endothelial cells	N/A
EGF	Endothelial cells	N/A	N/A	N/A
EGFR	SPP1 macrophages, FABP4 macrophages	SPP1 macrophages, FABP4 macrophages	SPP1 macrophages, FABP4 macrophages	N/A
EHF	Aberrant basaloid cells, RAS cells	Aberrant basaloid cells	Aberrant basaloid cells	N/A
EREG	Endothelial cells	Endothelial cells, CD8 cells	Endothelial cells	CD8 cells
ERRFI1	B cells	B cells, FABP4 macrophages, NK cells, Secretory cells	B cells	FABP4 macrophages, NK cells, Secretory cells
ESM1	Classical Monocytes, Alveolar macrophages	N/A	N/A	N/A
ETS1	N/A	N/A	N/A	N/A
ETS2	Classical Monocytes, Adventitial, B cells	NK cells	N/A	NK cells
EWSR1	N/A	N/A	N/A	N/A
F3	CD4 cells	Adventitial	N/A	Adventitial
FASTK	RAS cells	RAS cells, NK cells	RAS cells	NK cells
FGF1	Alveolar fibroblasts, SMC	Alveolar fibroblasts	Alveolar fibroblasts	N/A
FGF2	Classical Monocytes, AT1 cells, CD4 cells, B cells	Classical Monocytes, AT2 cells	Classical Monocytes	AT2 cells
FGF7	N/A	N/A	N/A	N/A
FGF8	AT1 cells	AT1 cells	AT1 cells	N/A
FILIP1L	RAS cells	RAS cells, Adventitial	RAS cells	Adventitial
FN1	SPP1 macrophages	SPP1 macrophages	SPP1 macrophages	N/A
FOS	Aberrant basaloid cells, Classical Monocytes	Aberrant basaloid cells	Aberrant basaloid cells	N/A
G6PD	Aberrant basaloid cells	Peribronchial fibroblasts	N/A	Peribronchial fibroblasts
GADD45A	Plasma cells, CD4 cells	Plasma cells, CD4 cells, SPP1 macrophages, CHTRC1+ fibroblasts, Pericytes, CD8 cells, Ciliated	Plasma cells, CD4 cells	SPP1 macrophages, CHTRC1+ fibroblasts, Pericytes, CD8 cells, Ciliated
GDF15	Classical Monocytes, Aberrant basaloid cells, RAS cells, B cells	Classical Monocytes, Aberrant basaloid cells, RAS cells, B cells, NK cells	Classical Monocytes, Aberrant basaloid cells, RAS cells, B cells	NK cells
GEM	CD4 cells, Alveolar macrophages	CD4 cells, SPP1 macrophages	CD4 cells	SPP1 macrophages
GLB1	N/A	N/A	N/A	N/A
GMFG	Endothelial cells	N/A	N/A	N/A
GRK6	B cells	B cells, FABP4 macrophages	B cells	FABP4 macrophages
GSN	N/A	N/A	N/A	N/A
GUK1	SPP1 macrophages, Aberrant basaloid cells	SPP1 macrophages, Mast cells, Endothelial Lymphatic cells	SPP1 macrophages	Mast cells, Endothelial Lymphatic cells
HBS1L	Adventitial	Adventitial	Adventitial	N/A
HDAC1	SMC	SMC, Ciliated	SMC	Ciliated
HOXA11	AT2 cells, Alveolar fibroblasts	AT2 cells, Alveolar fibroblasts	AT2 cells, Alveolar fibroblasts	N/A
HPS5	AT2 cells, CD4 cells, Endothelial cells	AT2 cells, CD4 cells, Alveolar macrophages, Adventitial, CHTRC1+ fibroblasts, Mast cells	AT2 cells, CD4 cells	Alveolar macrophages, Adventitial, CHTRC1+ fibroblasts, Mast cells
HRAS	AT1 cells, Aberrant basaloid cells	AT1 cells, Aberrant basaloid cells	AT1 cells, Aberrant basaloid cells	N/A
HSPA2	RAS cells	N/A	N/A	N/A
HTATIP2	AT1 cells	Adventitial	N/A	Adventitial
ICAM1	N/A	N/A	N/A	N/A
ICAM3	SPP1 macrophages, Plasma cells, AT1 cells	Mast cells	N/A	Mast cells
ID4	N/A	N/A	N/A	N/A
IFI16	FABP4 macrophages, Classical Monocytes, B cells	FABP4 macrophages	FABP4 macrophages	N/A
IFNG	CD4 cells	CD4 cells	CD4 cells	N/A
IGF1	CD4 cells	Endothelial Lymphatic cells	N/A	Endothelial Lymphatic cells
IGFBP2	RAS cells, SPP1 macrophages	RAS cells	RAS cells	N/A
IGFBP4	FABP4 macrophages, Aberrant basaloid cells	FABP4 macrophages, Aberrant basaloid cells	FABP4 macrophages, Aberrant basaloid cells	N/A
IGFBP6	AT2 cells, Alveolar macrophages	AT2 cells	AT2 cells	N/A
IGFBP7	FABP4 macrophages	FABP4 macrophages	FABP4 macrophages	N/A
IL13	Alveolar fibroblasts	Alveolar fibroblasts	Alveolar fibroblasts	N/A
IL18	B cells, Plasma cells, Alveolar fibroblasts	B cells, Classical Monocytes, Mast cells	B cells	Classical Monocytes, Mast cells
IL1A	SMC	SMC, Peribronchial fibroblasts	SMC	Peribronchial fibroblasts
IL1B	N/A	N/A	N/A	N/A
IL2	CD4 cells	CD4 cells	CD4 cells	N/A
IL32	RAS cells	N/A	N/A	N/A
IL6	AT1 cells	N/A	N/A	N/A
IL6ST	Aberrant basaloid cells	Aberrant basaloid cells	Aberrant basaloid cells	N/A
ING1	SPP1 macrophages, Plasma cells, FABP4 macrophages, Alveolar fibroblasts, SMC, B cells, Classical Monocytes, CD4 cells	SPP1 macrophages, Plasma cells, FABP4 macrophages, Alveolar fibroblasts, SMC, B cells, AT2 cells, Basal cells, Peribronchial fibroblasts, CD8 cells, Secretory cells, Ciliated	SPP1 macrophages, Plasma cells, FABP4 macrophages, Alveolar fibroblasts, SMC, B cells	AT2 cells, Basal cells, Peribronchial fibroblasts, CD8 cells, Secretory cells, Ciliated
INHA	N/A	Basal cells, CHTRC1+ fibroblasts	N/A	Basal cells, CHTRC1+ fibroblasts
IQGAP2	AT2 cells	AT2 cells, Classical Monocytes	AT2 cells	Classical Monocytes
IRF3	SPP1 macrophages, Alveolar macrophages, Alveolar fibroblasts, Aberrant basaloid cells, B cells	SPP1 macrophages, Alveolar macrophages, Alveolar fibroblasts, Aberrant basaloid cells, B cells, Endothelial Lymphatic cells, NK cells, CD8 cells	SPP1 macrophages, Alveolar macrophages, Alveolar fibroblasts, Aberrant basaloid cells, B cells	Endothelial Lymphatic cells, NK cells, CD8 cells
IRF5	Alveolar fibroblasts	Mast cells, CD8 cells, Ciliated	N/A	Mast cells, CD8 cells, Ciliated
ISG15	Plasma cells, RAS cells	N/A	N/A	N/A
ITPK1	N/A	N/A	N/A	N/A
ITPKA	AT2 cells, CD4 cells	AT2 cells, CD4 cells	AT2 cells, CD4 cells	N/A
JUN	Aberrant basaloid cells, RAS cells	Aberrant basaloid cells, RAS cells	Aberrant basaloid cells, RAS cells	N/A
KITLG	CD4 cells	CHTRC1+ fibroblasts	N/A	CHTRC1+ fibroblasts
LAMB4	N/A	Pericytes	N/A	Pericytes
LCP1	N/A	N/A	N/A	N/A
LIMK1	FABP4 macrophages, Alveolar fibroblasts	FABP4 macrophages, SMC, Mast cells, CD8 cells	FABP4 macrophages	SMC, Mast cells, CD8 cells
MAP2K1	N/A	N/A	N/A	N/A
MAP2K2	N/A	AT1 cells	N/A	AT1 cells
MAP2K6	FABP4 macrophages, Endothelial cells, Adventitial	FABP4 macrophages, Endothelial cells, Adventitial, SPP1 macrophages, NK cells, Ciliated	FABP4 macrophages, Endothelial cells, Adventitial	SPP1 macrophages, NK cells, Ciliated
MAP2K7	FABP4 macrophages	FABP4 macrophages, Mast cells, Peribronchial fibroblasts, Pericytes	FABP4 macrophages	Mast cells, Peribronchial fibroblasts, Pericytes
MAP3K7	Alveolar macrophages, Aberrant basaloid cells	Alveolar macrophages, Aberrant basaloid cells, CD8 cells	Alveolar macrophages, Aberrant basaloid cells	CD8 cells
MAPK12	B cells	B cells, Basal cells, CHTRC1+ fibroblasts	B cells	Basal cells, CHTRC1+ fibroblasts
MAPKAPK5	Classical Monocytes, Alveolar fibroblasts	Classical Monocytes, Alveolar fibroblasts	Classical Monocytes, Alveolar fibroblasts	N/A
MAST1	AT2 cells	AT2 cells	AT2 cells	N/A
MATK	Alveolar fibroblasts, Endothelial cells, CD4 cells	Alveolar fibroblasts, Endothelial cells, NK cells	Alveolar fibroblasts, Endothelial cells	NK cells
MCRS1	Alveolar fibroblasts, Adventitial	Alveolar fibroblasts, FABP4 macrophages, Endothelial Lymphatic cells	Alveolar fibroblasts	FABP4 macrophages, Endothelial Lymphatic cells
MDM2	RAS cells, B cells	RAS cells	RAS cells	N/A
MMP10	SMC, Alveolar macrophages	SMC	SMC	N/A
MMP12	AT2 cells	N/A	N/A	N/A
MMP14	Aberrant basaloid cells	Aberrant basaloid cells, Pericytes	Aberrant basaloid cells	Pericytes
MOB3A	N/A	Endothelial Lymphatic cells	N/A	Endothelial Lymphatic cells
MORC3	Aberrant basaloid cells	N/A	N/A	N/A
MVK	Alveolar fibroblasts	RAS cells, Endothelial Lymphatic cells	N/A	RAS cells, Endothelial Lymphatic cells
MXD4	Adventitial	Adventitial, CHTRC1+ fibroblasts, CD8 cells, Secretory cells	Adventitial	CHTRC1+ fibroblasts, CD8 cells, Secretory cells
MYC	N/A	Secretory cells	N/A	Secretory cells
NADK	AT2 cells, SPP1 macrophages, FABP4 macrophages, Alveolar fibroblasts, Aberrant basaloid cells, B cells	AT2 cells, SPP1 macrophages, FABP4 macrophages, Alveolar fibroblasts, Aberrant basaloid cells, Adventitial, Basal cells, Mast cells	AT2 cells, SPP1 macrophages, FABP4 macrophages, Alveolar fibroblasts, Aberrant basaloid cells	Adventitial, Basal cells, Mast cells
NANOG	AT2 cells, AT1 cells	AT2 cells, AT1 cells	AT2 cells, AT1 cells	N/A
NDN	AT2 cells, Plasma cells, Alveolar fibroblasts, RAS cells, SMC	AT2 cells	AT2 cells	N/A
NEK6	N/A	N/A	N/A	N/A
NFE2L2	Aberrant basaloid cells, B cells	Aberrant basaloid cells, CHTRC1+ fibroblasts	Aberrant basaloid cells	CHTRC1+ fibroblasts
NINJ1	N/A	N/A	N/A	N/A
NME2	N/A	N/A	N/A	N/A
NRG1	RAS cells, SPP1 macrophages	RAS cells, Peribronchial fibroblasts, Pericytes, Secretory cells	RAS cells	Peribronchial fibroblasts, Pericytes, Secretory cells
OPTN	RAS cells, B cells	RAS cells	RAS cells	N/A
OR6P1	Classical Monocytes	Classical Monocytes	Classical Monocytes	N/A
PAPPA	CD4 cells	N/A	N/A	N/A
PDCD10	N/A	RAS cells, Basal cells	N/A	RAS cells, Basal cells
PDIK1L	Classical Monocytes, Plasma cells, Alveolar macrophages, FABP4 macrophages, AT1 cells, CD4 cells, Endothelial cells, Adventitial, Aberrant basaloid cells, SMC	Classical Monocytes, Plasma cells, Basal cells, Mast cells, Peribronchial fibroblasts, Secretory cells, Ciliated	Classical Monocytes, Plasma cells	Basal cells, Mast cells, Peribronchial fibroblasts, Secretory cells, Ciliated
PDPK1	AT2 cells, Alveolar macrophages, Plasma cells, Alveolar fibroblasts, CD4 cells, Endothelial cells, Adventitial, RAS cells, SMC, B cells	AT2 cells, Alveolar macrophages, Plasma cells, Alveolar fibroblasts, CD4 cells, Endothelial cells, Adventitial, RAS cells, SMC, Classical Monocytes, AT1 cells, Endothelial Lymphatic cells, NK cells, Pericytes, Secretory cells, Ciliated	AT2 cells, Alveolar macrophages, Plasma cells, Alveolar fibroblasts, CD4 cells, Endothelial cells, Adventitial, RAS cells, SMC	Classical Monocytes, AT1 cells, Endothelial Lymphatic cells, NK cells, Pericytes, Secretory cells, Ciliated
PDZD2	N/A	Peribronchial fibroblasts	N/A	Peribronchial fibroblasts
PEA15	N/A	N/A	N/A	N/A
PECAM1	Aberrant basaloid cells	N/A	N/A	N/A
PEX19	AT2 cells, CD4 cells, Endothelial cells, Aberrant basaloid cells, B cells	Classical Monocytes, SPP1 macrophages, RAS cells	N/A	Classical Monocytes, SPP1 macrophages, RAS cells
PGF	Adventitial, Alveolar macrophages	Adventitial	Adventitial	N/A
PIAS4	AT2 cells, FABP4 macrophages, AT1 cells, B cells, Classical Monocytes, SPP1 macrophages, Alveolar macrophages, Alveolar fibroblasts, CD4 cells, Adventitial, SMC	AT2 cells, FABP4 macrophages, AT1 cells, B cells, Peribronchial fibroblasts, Ciliated	AT2 cells, FABP4 macrophages, AT1 cells, B cells	Peribronchial fibroblasts, Ciliated
PIGF	Plasma cells, FABP4 macrophages, Alveolar fibroblasts, CD4 cells, Endothelial cells, Adventitial, Aberrant basaloid cells, AT2 cells, Alveolar macrophages	Plasma cells, FABP4 macrophages, Alveolar fibroblasts, CD4 cells, Endothelial cells, Adventitial, Aberrant basaloid cells, RAS cells, SMC, B cells, CHTRC1+ fibroblasts, Mast cells, Peribronchial fibroblasts, CD8 cells	Plasma cells, FABP4 macrophages, Alveolar fibroblasts, CD4 cells, Endothelial cells, Adventitial, Aberrant basaloid cells	RAS cells, SMC, B cells, CHTRC1+ fibroblasts, Mast cells, Peribronchial fibroblasts, CD8 cells
PKM	N/A	N/A	N/A	N/A
PLAT	SMC	N/A	N/A	N/A
PLAU	RAS cells	RAS cells, Basal cells	RAS cells	Basal cells
PLAUR	N/A	N/A	N/A	N/A
PML	Aberrant basaloid cells	N/A	N/A	N/A
PMVK	B cells	N/A	N/A	N/A
PNPT1	Alveolar macrophages, Plasma cells, Endothelial cells, Alveolar fibroblasts, CD4 cells, Adventitial, B cells	Alveolar macrophages, Plasma cells, Endothelial cells, FABP4 macrophages, AT1 cells, Endothelial Lymphatic cells, CD8 cells, Ciliated	Alveolar macrophages, Plasma cells, Endothelial cells	FABP4 macrophages, AT1 cells, Endothelial Lymphatic cells, CD8 cells, Ciliated
POU5F1	Alveolar macrophages, FABP4 macrophages, AT1 cells, CD4 cells, Endothelial cells, Adventitial, Aberrant basaloid cells, SMC, B cells	Alveolar macrophages, FABP4 macrophages, AT1 cells, CD4 cells, Endothelial cells, Adventitial, Aberrant basaloid cells, SMC, B cells, Basal cells, CHTRC1+ fibroblasts, Mast cells, Peribronchial fibroblasts, NK cells, Pericytes	Alveolar macrophages, FABP4 macrophages, AT1 cells, CD4 cells, Endothelial cells, Adventitial, Aberrant basaloid cells, SMC, B cells	Basal cells, CHTRC1+ fibroblasts, Mast cells, Peribronchial fibroblasts, NK cells, Pericytes
PPM1D	Adventitial, RAS cells	Adventitial, RAS cells, Endothelial Lymphatic cells, Peribronchial fibroblasts	Adventitial, RAS cells	Endothelial Lymphatic cells, Peribronchial fibroblasts
PROX1	AT2 cells, CD4 cells	N/A	N/A	N/A
PRPF19	B cells, Alveolar fibroblasts, CD4 cells, Adventitial, Aberrant basaloid cells, SMC	B cells	B cells	N/A
PRSS51	Endothelial cells	Endothelial cells	Endothelial cells	N/A
PTBP1	N/A	Mast cells	N/A	Mast cells
PTGER2	Alveolar fibroblasts, Endothelial cells	Alveolar fibroblasts, Ciliated	Alveolar fibroblasts	Ciliated
PTGES	SPP1 macrophages	N/A	N/A	N/A
PTTG1	B cells, Alveolar macrophages, Alveolar fibroblasts, Endothelial cells	B cells, SPP1 macrophages, Basal cells, Endothelial Lymphatic cells	B cells	SPP1 macrophages, Basal cells, Endothelial Lymphatic cells
RAB13	N/A	N/A	N/A	N/A
RAB31	N/A	Ciliated	N/A	Ciliated
RAC1	N/A	N/A	N/A	N/A
RAF1	N/A	Secretory cells	N/A	Secretory cells
RBP2	AT2 cells, AT1 cells	N/A	N/A	N/A
RGL2	N/A	CHTRC1+ fibroblasts, Endothelial Lymphatic cells, Pericytes	N/A	CHTRC1+ fibroblasts, Endothelial Lymphatic cells, Pericytes
RUNX1	Aberrant basaloid cells	Aberrant basaloid cells	Aberrant basaloid cells	N/A
S100A11	N/A	N/A	N/A	N/A
SCAMP4	Alveolar fibroblasts, Aberrant basaloid cells	Alveolar fibroblasts, Aberrant basaloid cells, Mast cells	Alveolar fibroblasts, Aberrant basaloid cells	Mast cells
SCYGR8	Endothelial cells	Endothelial cells	Endothelial cells	N/A
SELPLG	AT1 cells, RAS cells, SMC	N/A	N/A	N/A
SEMA3F	AT1 cells	Peribronchial fibroblasts	N/A	Peribronchial fibroblasts
SERPINE1	SPP1 macrophages	SPP1 macrophages	SPP1 macrophages	N/A
SERPINE2	B cells	N/A	N/A	N/A
SFN	SMC, Alveolar fibroblasts	SMC, SPP1 macrophages, Alveolar macrophages	SMC	SPP1 macrophages, Alveolar macrophages
SGK1	N/A	N/A	N/A	N/A
SIRT1	AT2 cells, SPP1 macrophages, Alveolar macrophages, Plasma cells, Aberrant basaloid cells, Endothelial cells, SMC, B cells	AT2 cells, SPP1 macrophages, Alveolar macrophages, Plasma cells, Aberrant basaloid cells, Classical Monocytes, Alveolar fibroblasts, RAS cells, Basal cells, Peribronchial fibroblasts, Pericytes, Secretory cells	AT2 cells, SPP1 macrophages, Alveolar macrophages, Plasma cells, Aberrant basaloid cells	Classical Monocytes, Alveolar fibroblasts, RAS cells, Basal cells, Peribronchial fibroblasts, Pericytes, Secretory cells
SLC13A3	N/A	Ciliated	N/A	Ciliated
SLC5A7	N/A	Basal cells	N/A	Basal cells
SMARCB1	CD4 cells, Aberrant basaloid cells	CHTRC1+ fibroblasts	N/A	CHTRC1+ fibroblasts
SMPD1	SPP1 macrophages, Aberrant basaloid cells	SPP1 macrophages	SPP1 macrophages	N/A
SMURF2	N/A	N/A	N/A	N/A
SOD1	N/A	N/A	N/A	N/A
SORBS2	Adventitial, Aberrant basaloid cells	Adventitial, Endothelial cells	Adventitial	Endothelial cells
SOX2	Plasma cells	Plasma cells, CD8 cells	Plasma cells	CD8 cells
SP1	AT2 cells	N/A	N/A	N/A
SPARC	Aberrant basaloid cells	N/A	N/A	N/A
SPIN1	N/A	AT1 cells	N/A	AT1 cells
SPP1	AT1 cells	N/A	N/A	N/A
SREBF1	N/A	NK cells	N/A	NK cells
SRMS	Plasma cells	Plasma cells	Plasma cells	N/A
SRSF1	B cells, SPP1 macrophages	B cells, Basal cells, CHTRC1+ fibroblasts, Mast cells	B cells	Basal cells, CHTRC1+ fibroblasts, Mast cells
STAT1	N/A	Endothelial Lymphatic cells, NK cells	N/A	Endothelial Lymphatic cells, NK cells
STK32C	AT2 cells, Alveolar macrophages, AT1 cells, CD4 cells, Endothelial cells, Adventitial, RAS cells, SMC	AT2 cells, Alveolar macrophages, AT1 cells, CD4 cells, Endothelial cells, Adventitial, RAS cells, SMC, SPP1 macrophages, Basal cells, Mast cells, Endothelial Lymphatic cells, Peribronchial fibroblasts, NK cells, Pericytes, CD8 cells, Secretory cells, Ciliated	AT2 cells, Alveolar macrophages, AT1 cells, CD4 cells, Endothelial cells, Adventitial, RAS cells, SMC	SPP1 macrophages, Basal cells, Mast cells, Endothelial Lymphatic cells, Peribronchial fibroblasts, NK cells, Pericytes, CD8 cells, Secretory cells, Ciliated
STK40	Aberrant basaloid cells	Aberrant basaloid cells	Aberrant basaloid cells	N/A
SUPT5H	RAS cells, Aberrant basaloid cells	RAS cells, Secretory cells	RAS cells	Secretory cells
SYK	AT1 cells, SMC	N/A	N/A	N/A
SYT13	Endothelial cells	Endothelial cells	Endothelial cells	N/A
TACC3	FABP4 macrophages, RAS cells, Classical Monocytes, AT2 cells, SPP1 macrophages, Alveolar macrophages, Plasma cells, AT1 cells, Alveolar fibroblasts, CD4 cells, Endothelial cells, Adventitial, Aberrant basaloid cells, SMC, B cells	FABP4 macrophages, RAS cells, CD8 cells	FABP4 macrophages, RAS cells	CD8 cells
TERF2	Alveolar macrophages, Aberrant basaloid cells	Alveolar macrophages, CD4 cells, Adventitial, Peribronchial fibroblasts, Ciliated	Alveolar macrophages	CD4 cells, Adventitial, Peribronchial fibroblasts, Ciliated
TES	Adventitial	Adventitial	Adventitial	N/A
TFAP2A	Plasma cells, Alveolar fibroblasts, CD4 cells	Plasma cells, Alveolar fibroblasts, CD4 cells	Plasma cells, Alveolar fibroblasts, CD4 cells	N/A
TGFB1I1	SPP1 macrophages	N/A	N/A	N/A
TIMP2	N/A	N/A	N/A	N/A
TLR3	RAS cells, SMC	N/A	N/A	N/A
TMEM202	AT1 cells	AT1 cells	AT1 cells	N/A
TNF	Classical Monocytes, SPP1 macrophages, Alveolar macrophages, FABP4 macrophages, Endothelial cells	Classical Monocytes, SPP1 macrophages, Alveolar macrophages, FABP4 macrophages, Endothelial cells, Peribronchial fibroblasts	Classical Monocytes, SPP1 macrophages, Alveolar macrophages, FABP4 macrophages, Endothelial cells	Peribronchial fibroblasts
TNFAIP2	SMC	Secretory cells	N/A	Secretory cells
TNFAIP3	Aberrant basaloid cells	FABP4 macrophages	N/A	FABP4 macrophages
TNFRSF11B	SPP1 macrophages	N/A	N/A	N/A
TNFRSF1A	Alveolar fibroblasts	N/A	N/A	N/A
TNFRSF1B	N/A	AT2 cells	N/A	AT2 cells
TOP1	Adventitial	N/A	N/A	N/A
TP53	N/A	Classical Monocytes, Pericytes	N/A	Classical Monocytes, Pericytes
TP63	Endothelial cells, Plasma cells, Alveolar fibroblasts, CD4 cells	Endothelial cells	Endothelial cells	N/A
TRIM28	FABP4 macrophages, AT1 cells, Classical Monocytes, AT2 cells, Alveolar macrophages, Plasma cells, Alveolar fibroblasts, Endothelial cells, Adventitial, Aberrant basaloid cells	FABP4 macrophages, AT1 cells, Endothelial Lymphatic cells	FABP4 macrophages, AT1 cells	Endothelial Lymphatic cells
TSPYL5	Alveolar fibroblasts, Endothelial cells	N/A	N/A	N/A
TUBGCP2	Plasma cells, Adventitial, Aberrant basaloid cells, B cells	Plasma cells, Basal cells	Plasma cells	Basal cells
UBTD1	Aberrant basaloid cells, RAS cells	Aberrant basaloid cells	Aberrant basaloid cells	N/A
VEGFA	Aberrant basaloid cells	Aberrant basaloid cells, Endothelial Lymphatic cells, Ciliated	Aberrant basaloid cells	Endothelial Lymphatic cells, Ciliated
VEGFC	RAS cells	N/A	N/A	N/A
WNT2	AT1 cells	N/A	N/A	N/A
ZNF148	AT2 cells, B cells, Adventitial, SMC	AT2 cells, B cells, Ciliated	AT2 cells, B cells	Ciliated
