## Supplementary Table S11 for "Characterizing Cellular Heterogeneity and Transcriptomic Features of Senotype Using Deep Graph Representation Learning"

### Sheet: in
Gene	Ensembl ID
SFTPC	ENSG00000168484
SFTPB	ENSG00000168878
SFTPA1	ENSG00000122852
SCGB3A1	ENSG00000161055
SCGB1A1	ENSG00000149021
S100A9	ENSG00000163220
S100A8	ENSG00000143546
IGKC	ENSG00000211592
IGHM	ENSG00000211899
IGHA1	ENSG00000211895
TPPP3	ENSG00000159713
TFF3	ENSG00000160180
MUC5B	ENSG00000117983
COL1A1	ENSG00000108821
CAPS	ENSG00000105519
EMP2	ENSG00000213853
MMP7	ENSG00000137673
PTGDS	ENSG00000107317
RTKN2	ENSG00000182010
VEGFA	ENSG00000112715
COL3A1	ENSG00000168542
TIMP2	ENSG00000035862
THBS1	ENSG00000137801
POSTN	ENSG00000133110
MMP2	ENSG00000087245
JUN	ENSG00000177606
IL6ST	ENSG00000134352
IGHG1	ENSG00000211896
IGFBP7	ENSG00000163453
IGFBP6	ENSG00000167779
IGFBP5	ENSG00000115461
IGFBP4	ENSG00000141753
CTSB	ENSG00000164733
COL6A1	ENSG00000142156
COL5A2	ENSG00000204262
COL5A1	ENSG00000130635
COL4A1	ENSG00000187498
COL16A1	ENSG00000084636
COL14A1	ENSG00000187955
CCN1	ENSG00000142871
CCL5	ENSG00000271503
CCL19	ENSG00000172724
APOE	ENSG00000130203
ACTB	ENSG00000075624
ACADVL	ENSG00000072778
BCL2L2	ENSG00000129473
CCL2	ENSG00000108691
CCN2	ENSG00000118523
CD14	ENSG00000170458
CD4	ENSG00000010610
CDH1	ENSG00000039068
COL12A1	ENSG00000111799
COL15A1	ENSG00000204291
COL8A1	ENSG00000144810
CTHRC1	ENSG00000164932
DKK3	ENSG00000050165
FAS	ENSG00000026103
FCER1G	ENSG00000158869
FGF7	ENSG00000140285
FMO2	ENSG00000094963
GEM	ENSG00000164949
ICAM1	ENSG00000090339
IL32	ENSG00000008517
INMT	ENSG00000241644
IRF1	ENSG00000125347
ITGA8	ENSG00000077943
LEPR	ENSG00000116678
MAPK1	ENSG00000100030
MDM2	ENSG00000135679
NFE2L2	ENSG00000116044
NPNT	ENSG00000168743
PTGIS	ENSG00000124212
PTGS2	ENSG00000073756
SCARA5	ENSG00000168079
SCN7A	ENSG00000136546
SERPINA1	ENSG00000197249
SERPINE1	ENSG00000106366
TCF21	ENSG00000118526
TNFRSF1A	ENSG00000067182
XBP1	ENSG00000100219
YAP1	ENSG00000137693
YBX3	ENSG00000060138
VIM	ENSG00000026025
SFTPA2	ENSG00000185303
SFRP2	ENSG00000145423
MYL9	ENSG00000101335
COL1A2	ENSG00000164692
C3	ENSG00000125730
ACTA2	ENSG00000107796
AGER	ENSG00000204305
CCL21	ENSG00000137077
CCL4	ENSG00000275302
CD55	ENSG00000196352
CLDN5	ENSG00000184113
CYP4B1	ENSG00000142973
DNAJB1	ENSG00000132002
GPRC5A	ENSG00000013588
IGFBP3	ENSG00000146674
KRT5	ENSG00000186081
KRT7	ENSG00000135480
KRT8	ENSG00000170421
LIMCH1	ENSG00000064042
MYH11	ENSG00000133392
PECAM1	ENSG00000261371
RGCC	ENSG00000102760
SCGB3A2	ENSG00000164265
SFRP4	ENSG00000106483
HAVCR2	ENSG00000135077
AREG	ENSG00000109321
PI16	ENSG00000164530
MFAP5	ENSG00000197614
CES1	ENSG00000198848
FIBIN	ENSG00000176971
AOC3	ENSG00000131471
GPM6B	ENSG00000046653
GPC3	ENSG00000147257
RARRES2	ENSG00000106538
FGFR4	ENSG00000160867
WNT2	ENSG00000105989
CLIC5	ENSG00000112782
PDPN	ENSG00000162493
CLDN18	ENSG00000066405
CLIC3	ENSG00000169583
HHIP	ENSG00000164161
NAPSA	ENSG00000131400
ABCA3	ENSG00000167972
PGC	ENSG00000096088
LAMP3	ENSG00000078081
ITGB6	ENSG00000115221
BBC3	ENSG00000105327
BAX	ENSG00000087088
BCL2	ENSG00000171791
BIRC2	ENSG00000110330
BIRC3	ENSG00000023445
XIAP	ENSG00000101966
BCL2L1	ENSG00000171552
CLDN4	ENSG00000189143
CD19	ENSG00000177455
CD79A	ENSG00000105369
MS4A1	ENSG00000156738
CDH3	ENSG00000062038
KRT17	ENSG00000128422
TP63	ENSG00000073282
TFAM	ENSG00000108064
NRF1	ENSG00000106459
PRF1	ENSG00000180644
GNLY	ENSG00000115523
FCGR3A	ENSG00000203747
TYROBP	ENSG00000011600
PRDM1	ENSG00000057657
CCR7	ENSG00000126353
ITGAE	ENSG00000083457
CCR6	ENSG00000112486
KLRB1	ENSG00000111796
CRTAM	ENSG00000109943
KLRG1	ENSG00000139187
CST7	ENSG00000077984
DUSP2	ENSG00000158050
ZNF683	ENSG00000176083
CXCL2	ENSG00000081041
CXCL1	ENSG00000163739
TMEM190	ENSG00000160472
HYDIN	ENSG00000157423
FOXJ1	ENSG00000129654
H2AFX	ENSG00000188486
TAF1	ENSG00000147133
PLD4	ENSG00000166428
CD1C	ENSG00000158481
CLEC10A	ENSG00000132514
LYVE1	ENSG00000133800
MMRN1	ENSG00000138722
DKK2	ENSG00000155011
PLA1A	ENSG00000144837
VIPR1	ENSG00000114812
CPE	ENSG00000109472
CLEC14A	ENSG00000176435
HEY1	ENSG00000164683
VWA1	ENSG00000179403
ADGRL2	ENSG00000117114
GJA5	ENSG00000265107
PLVAP	ENSG00000130300
ACKR1	ENSG00000213088
EPCAM	ENSG00000119888
ATF3	ENSG00000162772
TRAF2	ENSG00000127191
ATF4	ENSG00000128272
ATF6	ENSG00000118217
ERN1	ENSG00000178607
CALR	ENSG00000179218
EIF2AK3	ENSG00000172071
EIF2A	ENSG00000144895
DCP2	ENSG00000172795
DDIT3	ENSG00000175197
DDX11	ENSG00000013573
FABP4	ENSG00000170323
INHBA	ENSG00000122641
ACAA2	ENSG00000167315
ACADL	ENSG00000115361
ACADM	ENSG00000117054
ACADS	ENSG00000122971
CPT1A	ENSG00000110090
CPT2	ENSG00000157184
HADHA	ENSG00000084754
HADHB	ENSG00000138029
GPX4	ENSG00000167468
PDGFRA	ENSG00000134853
COL10A1	ENSG00000123500
TGFB1	ENSG00000105329
TGFBR1	ENSG00000106799
SMAD7	ENSG00000101665
ST3GAL5	ENSG00000115525
STK3	ENSG00000104375
STK4	ENSG00000101109
TEAD1	ENSG00000187079
TEAD2	ENSG00000074219
TEAD3	ENSG00000007866
TEAD4	ENSG00000197905
WWTR1	ENSG00000018408
YY1AP1	ENSG00000163374
LATS1	ENSG00000131023
LATS2	ENSG00000150457
MST1	ENSG00000173531
NF2	ENSG00000186575
IFI27	ENSG00000165949
APOC2	ENSG00000234906
CD163	ENSG00000177575
IRF9	ENSG00000213928
GZMK	ENSG00000113088
IL4I1	ENSG00000104951
IL7R	ENSG00000168685
PTPRC	ENSG00000081237
IL18	ENSG00000150782
IL1A	ENSG00000115008
CXCL8	ENSG00000169429
IGF1	ENSG00000017427
MS4A7	ENSG00000166927
C1QA	ENSG00000173372
MARCO	ENSG00000019169
HPGDS	ENSG00000163106
MS4A2	ENSG00000149534
P2RX1	ENSG00000108405
PTGS1	ENSG00000095303
SLC18A2	ENSG00000165646
NCEH1	ENSG00000144959
ITGAX	ENSG00000140678
TBX21	ENSG00000073861
CD27	ENSG00000139193
IL1B	ENSG00000125538
IGHD	ENSG00000211898
ZBP1	ENSG00000124256
RIPK3	ENSG00000129465
MLKL	ENSG00000168404
CASP8	ENSG00000064012
RIPK1	ENSG00000137275
RELA	ENSG00000173039
SELL	ENSG00000188404
GZMB	ENSG00000100453
FCN1	ENSG00000085265
DLL1	ENSG00000198719
DLL3	ENSG00000090932
DLL4	ENSG00000128917
JAG1	ENSG00000101384
JAG2	ENSG00000184916
HES1	ENSG00000114315
NOTCH1	ENSG00000148400
NOTCH2	ENSG00000134250
NOTCH3	ENSG00000074181
NOTCH4	ENSG00000204301
CSPG4	ENSG00000173546
RGS5	ENSG00000143248
IGLC1	ENSG00000211675
TNFRSF18	ENSG00000186891
JCHAIN	ENSG00000132465
CKS1B	ENSG00000173207
TYMS	ENSG00000176890
CENPW	ENSG00000203760
NUSAP1	ENSG00000137804
PTTG1	ENSG00000164611
PCLAF	ENSG00000166803
UBE2C	ENSG00000175063
NUDT1	ENSG00000106268
ANP32E	ENSG00000143401
CD3E	ENSG00000198851
CDK1	ENSG00000170312
MKI67	ENSG00000148773
KIT	ENSG00000157404
CD1D	ENSG00000158473
NKG7	ENSG00000105374
CD3D	ENSG00000167286
CD8A	ENSG00000153563
CSF3	ENSG00000108342
IFNG	ENSG00000111537
IL17A	ENSG00000112115
MAPK14	ENSG00000112062
MUC5AC	ENSG00000215182
TP53	ENSG00000141510
TP53BP1	ENSG00000067369
CDKN1B	ENSG00000111276
CDKN1C	ENSG00000129757
CDKN2A	ENSG00000147889
CDKN2B	ENSG00000147883
CDKN2C	ENSG00000123080
CDKN2D	ENSG00000129355
CDKN3	ENSG00000100526
LMNB1	ENSG00000113368
CGAS	ENSG00000164430
GLB1	ENSG00000170266
CDKN1A	ENSG00000124762
IL6	ENSG00000136244
ACVR1B	ENSG00000135503
ANG	ENSG00000214274
ANGPT1	ENSG00000154188
ANGPTL4	ENSG00000167772
BEX3	ENSG00000166681
BMP2	ENSG00000125845
CCL1	ENSG00000108702
CCL13	ENSG00000181374
CCL16	ENSG00000275152
CCL20	ENSG00000115009
CCL24	ENSG00000106178
CCL26	ENSG00000006606
CCL3L1	ENSG00000276085
CCL8	ENSG00000108700
CCL7	ENSG00000108688
CSF1	ENSG00000184371
CSF2	ENSG00000164400
CSF2RB	ENSG00000100368
CXCL12	ENSG00000107562
CXCL16	ENSG00000161921
CXCL3	ENSG00000163734
CXCR2	ENSG00000180871
DKK1	ENSG00000107984
EDN1	ENSG00000078401
EGF	ENSG00000138798
EREG	ENSG00000124882
ESM1	ENSG00000164283
ETS2	ENSG00000157557
FGF1	ENSG00000113578
FGF2	ENSG00000138685
GMFG	ENSG00000130755
HGF	ENSG00000019991
ICAM3	ENSG00000076662
IGFBP1	ENSG00000146678
IGFBP2	ENSG00000115457
IL10	ENSG00000136634
IL13	ENSG00000169194
IL15	ENSG00000164136
IL2	ENSG00000109471
IL7	ENSG00000104432
INHA	ENSG00000123999
ITGA2	ENSG00000164171
ITPKA	ENSG00000137825
KITLG	ENSG00000049130
LCP1	ENSG00000136167
MIF	ENSG00000240972
MMP13	ENSG00000137745
MMP14	ENSG00000157227
MMP1	ENSG00000196611
MMP10	ENSG00000166670
MMP3	ENSG00000149968
NAP1L4	ENSG00000205531
NRG1	ENSG00000157168
PAPPA	ENSG00000182752
PGF	ENSG00000119630
PIGF	ENSG00000151665
PLAT	ENSG00000104368
PLAU	ENSG00000122861
PLAUR	ENSG00000011422
PTBP1	ENSG00000011304
PTGER2	ENSG00000125384
PTGES	ENSG00000148344
RPS6KA5	ENSG00000100784
SCAMP4	ENSG00000227500
SELPLG	ENSG00000110876
SEMA3F	ENSG00000001617
SERPINB4	ENSG00000206073
SERPINE2	ENSG00000135919
SPX	ENSG00000134548
TNFRSF10C	ENSG00000173535
TNFRSF11B	ENSG00000164761
TNFRSF1B	ENSG00000028137
TUBGCP2	ENSG00000130640
VEGFC	ENSG00000150630
VGF	ENSG00000128564
WNT16	ENSG00000002745
TNF	ENSG00000232810
BMP6	ENSG00000153162
HMGB1	ENSG00000189403
CXCL10	ENSG00000169245
MMP9	ENSG00000100985
MMP12	ENSG00000262406
IQGAP2	ENSG00000145703
EGFR	ENSG00000146648
GDF15	ENSG00000130513
LMOD1	ENSG00000163431
MERTK	ENSG00000153208
PF4	ENSG00000163737
SPP1	ENSG00000118785
WIF1	ENSG00000156076
ASPN	ENSG00000106819
FGF18	ENSG00000156427
IL2RA	ENSG00000134460
FOXP3	ENSG00000049768
EOMES	ENSG00000163508
CD69	ENSG00000110848
CCL3	ENSG00000277632
FZD1	ENSG00000157240
FZD2	ENSG00000180340
FZD4	ENSG00000174804
FZD5	ENSG00000163251
FZD6	ENSG00000164930
FZD7	ENSG00000155760
LRP6	ENSG00000070018
WNT5A	ENSG00000114251
PORCN	ENSG00000102312
AXIN2	ENSG00000168646
WNT3	ENSG00000108379
GSK3B	ENSG00000082701
WNT1	ENSG00000125084
WNT7B	ENSG00000188064
LEF1	ENSG00000138795
CTNNB1	ENSG00000168036
AJUBA	ENSG00000129474
ANKRD1	ENSG00000148677
AXL	ENSG00000167601
ID1	ENSG00000125968
JAK1	ENSG00000162434
JAK2	ENSG00000096968
MAPK8	ENSG00000107643
STAT1	ENSG00000115415
FABP5	ENSG00000164687
CRABP2	ENSG00000143320
NFKB1	ENSG00000109320
CD40LG	ENSG00000102245
MTFR1L	ENSG00000117640
COL2A1	ENSG00000139219
COL7A1	ENSG00000114270
COL9A1	ENSG00000112280
COL11A1	ENSG00000060718
COL13A1	ENSG00000197467
COL17A1	ENSG00000065618
COL18A1	ENSG00000182871
COL19A1	ENSG00000082293
COL20A1	ENSG00000101203
COL21A1	ENSG00000124749
COL22A1	ENSG00000169436
COL23A1	ENSG00000050767
COL24A1	ENSG00000171502
COL25A1	ENSG00000188517
COL26A1	ENSG00000160963
COL27A1	ENSG00000196739
COL28A1	ENSG00000215018
UGCG	ENSG00000148154
B4GALNT1	ENSG00000135454
B4GALT5	ENSG00000158470
B4GALT6	ENSG00000118276
ST8SIA1	ENSG00000111728
CXCL14	ENSG00000145824
TMED2	ENSG00000086598
TACC3	ENSG00000013810
E2F1	ENSG00000101412
ELMO3	ENSG00000102890
PCDH15	ENSG00000150275
ITGB1BP2	ENSG00000147166
DNAJC6	ENSG00000116675
NXPH1	ENSG00000122584
ETV5	ENSG00000244405
HOPX	ENSG00000171476
KRT18	ENSG00000111057
SFRP1	ENSG00000104332
BANK1	ENSG00000153064
LRRK2	ENSG00000188906
HMGA2	ENSG00000149948
KLRF1	ENSG00000150045
KLRD1	ENSG00000134539
CAV1	ENSG00000105974
CD68	ENSG00000129226
CD9	ENSG00000010278
IRF8	ENSG00000140968
S100A2	ENSG00000196754
