## Supplementary Table S12 for "Characterizing Cellular Heterogeneity and Transcriptomic Features of Senotype Using Deep Graph Representation Learning"

Gene	Category
AAK1	PCLS
ABI3	PCLS
ACLY	PCLS
AKT1	PCLS
ALOX15B	PCLS
ANG	PCLS
AREG	PCLS
ATM	PCLS
AXL	PCLS
BEX3	PCLS
BRAF	PCLS
C3	PCLS
CBX8	PCLS
CCL2	PCLS
CCL20	PCLS
CCL26	PCLS
CCL3	PCLS
CCL5	PCLS
CCL7	PCLS
CCL8	PCLS
CD9	PCLS
CDKN1A	PCLS
CDKN1C	PCLS
CDKN2B	PCLS
CDKN2D	PCLS
CHEK1	PCLS
CITED2	PCLS
CKB	PCLS
CLTB	PCLS
CREG1	PCLS
CXCL1	PCLS
CXCR2	PCLS
EDN1	PCLS
ETS2	PCLS
FBXO31	PCLS
FGF1	PCLS
FGF2	PCLS
FILIP1L	PCLS
G6PD	PCLS
GDF15	PCLS
GMFG	PCLS
GUK1	PCLS
HGF	PCLS
HPS5	PCLS
HRAS	PCLS
HTATIP2	PCLS
ICAM3	PCLS
ID4	PCLS
IGF1	PCLS
IGFBP4	PCLS
IGFBP5	PCLS
IGSF3	PCLS
IL18	PCLS
IL32	PCLS
IL7	PCLS
IQGAP2	PCLS
LCP1	PCLS
LIMK1	PCLS
MAP2K1	PCLS
MAP2K2	PCLS
MAPK14	PCLS
MAST1	PCLS
MMP12	PCLS
MMP3	PCLS
MMP9	PCLS
MXD4	PCLS
MYC	PCLS
NADK	PCLS
NDN	PCLS
NINJ1	PCLS
NME2	PCLS
OPTN	PCLS
PAK4	PCLS
PGF	PCLS
PIK3R5	PCLS
PKM	PCLS
PRPF19	PCLS
PTBP1	PCLS
PTTG1	PCLS
RAB13	PCLS
RGL2	PCLS
RHOB	PCLS
RRAS	PCLS
SEMA3F	PCLS
SFN	PCLS
SIRT1	PCLS
SMPD1	PCLS
SPP1	PCLS
SPX	PCLS
SREBF1	PCLS
SRSF1	PCLS
SYK	PCLS
TERF2	PCLS
TFAP4	PCLS
TNFRSF11B	PCLS
TP53	PCLS
TRIM28	PCLS
TSPYL5	PCLS
ACVR1B	IPF
ADCK5	IPF
ALDH1A3	IPF
AREG	IPF
BMP2	IPF
BMP6	IPF
BRAF	IPF
CBX8	IPF
CCL2	IPF
CCL4	IPF
CCL8	IPF
CCN2	IPF
CD55	IPF
CDKN1C	IPF
CDKN2AIP	IPF
CHEK1	IPF
CLTB	IPF
CREG1	IPF
CTNNB1	IPF
CXCL2	IPF
E2F1	IPF
FOS	IPF
G6PD	IPF
HPS5	IPF
IFI16	IPF
ING1	IPF
INHA	IPF
KITLG	IPF
MAP2K1	IPF
MAPK12	IPF
NFE2L2	IPF
NRG1	IPF
PDPK1	IPF
PDZD2	IPF
PECAM1	IPF
PEX19	IPF
PIAS4	IPF
PIGF	IPF
PLAUR	IPF
PNPT1	IPF
POU5F1	IPF
PRPF19	IPF
PTTG1	IPF
RAB13	IPF
RAF1	IPF
SEMA3F	IPF
SERPINE1	IPF
SIRT1	IPF
SORBS2	IPF
STK32C	IPF
TACC3	IPF
TNFRSF11B	IPF
TRIM28	IPF
TUBGCP2	IPF
UBTD1	IPF
