## Supplementary Table S13 for "Characterizing Cellular Heterogeneity and Transcriptomic Features of Senotype Using Deep Graph Representation Learning"

	ID	Description	GeneRatio	BgRatio	RichFactor	FoldEnrichment	zScore	pvalue	p.adjust	qvalue	geneID	Count	Category
WP_OVERVIEW_OF_PROINFLAMMATORY_AND_PROFIBROTIC_MEDIATORS	WP_OVERVIEW_OF_PROINFLAMMATORY_AND_PROFIBROTIC_MEDIATORS	WP_OVERVIEW_OF_PROINFLAMMATORY_AND_PROFIBROTIC_MEDIATORS	14/77	127/8915	0,110236220472441	12,7630637079456	12,4618340709965	2,69639963361915e-12	1,06238145564595e-09	5,10896772685735e-10	AREG/CCL2/CCL20/CCL26/CCL3/CCL5/CCL7/CCL8/CXCL1/IL18/IL7/MMP3/MMP9/SPP1	14	PCLS
WP_LUNG_FIBROSIS	WP_LUNG_FIBROSIS	WP_LUNG_FIBROSIS	10/77	63/8915	0,158730158730159	18,3776540919398	12,9194908634363	1,12030164464516e-10	1,10349711997549e-08	5,30669200095078e-09	CCL2/CCL3/CCL5/EDN1/FGF1/FGF2/HGF/IGF1/MMP9/SPP1	10	PCLS
WP_CYTOKINECYTOKINE_RECEPTOR_INTERACTION	WP_CYTOKINECYTOKINE_RECEPTOR_INTERACTION	WP_CYTOKINECYTOKINE_RECEPTOR_INTERACTION	13/77	254/8915	0,0511811023622047	5,9257081501176	7,43371991755874	2,17198861799575e-07	7,13136262908604e-06	3,42945571262486e-06	CCL2/CCL20/CCL26/CCL3/CCL5/CCL7/CCL8/CXCL1/CXCR2/GDF15/IL18/IL7/TNFRSF11B	13	PCLS
WP_PROSTAGLANDIN_AND_LEUKOTRIENE_METABOLISM_IN_SENESCENCE	WP_PROSTAGLANDIN_AND_LEUKOTRIENE_METABOLISM_IN_SENESCENCE	WP_PROSTAGLANDIN_AND_LEUKOTRIENE_METABOLISM_IN_SENESCENCE	6/77	34/8915	0,176470588235294	20,4316271963331	10,5955223545419	3,78136650954578e-07	1,06418457482931e-05	5,11763888509956e-06	ALOX15B/CDKN1A/HRAS/IGFBP5/SIRT1/TP53	6	PCLS
WP_DNA_DAMAGE_RESPONSE	WP_DNA_DAMAGE_RESPONSE	WP_DNA_DAMAGE_RESPONSE	7/77	69/8915	0,101449275362319	11,7457180500659	8,36356040516226	1,90968885088988e-06	3,50413729469679e-05	1,68513148021753e-05	AKT1/ATM/CDKN1A/CHEK1/MYC/SFN/TP53	7	PCLS
WP_MOLECULAR_PATHWAY_FOR_OXIDATIVE_STRESS	WP_MOLECULAR_PATHWAY_FOR_OXIDATIVE_STRESS	WP_MOLECULAR_PATHWAY_FOR_OXIDATIVE_STRESS	6/77	48/8915	0,125	14,4724025974026	8,7353838948935	3,13509736609945e-06	4,94091344897273e-05	2,37607379325432e-05	AKT1/CDKN1A/CHEK1/MAPK14/SIRT1/TP53	6	PCLS
WP_TP53_NETWORK	WP_TP53_NETWORK	WP_TP53_NETWORK	4/77	19/8915	0,210526315789474	24,3745727956254	9,51979890406469	1,80721252822195e-05	0,00018737940424196	9,01103199667456e-05	ATM/CDKN1A/MYC/TP53	4	PCLS
WP_TNFRELATED_WEAK_INDUCER_OF_APOPTOSIS_TWEAK_SIGNALING	WP_TNFRELATED_WEAK_INDUCER_OF_APOPTOSIS_TWEAK_SIGNALING	WP_TNFRELATED_WEAK_INDUCER_OF_APOPTOSIS_TWEAK_SIGNALING	5/77	42/8915	0,119047619047619	13,7832405689549	7,75059502635142	2,79374059282001e-05	0,000250166771266155	0,00012030461882957	AKT1/CCL2/CCL5/MAPK14/MMP9	5	PCLS
WP_DNA_DAMAGE_RESPONSE_ONLY_ATM_DEPENDENT	WP_DNA_DAMAGE_RESPONSE_ONLY_ATM_DEPENDENT	WP_DNA_DAMAGE_RESPONSE_ONLY_ATM_DEPENDENT	7/77	110/8915	0,0636363636363636	7,36776859504132	6,27225366601595	4,24649295377673e-05	0,000348566296622507	0,000167624721859608	AKT1/ATM/CDKN1A/HRAS/MYC/PIK3R5/TP53	7	PCLS
WP_GLYCOLYSIS_IN_SENESCENCE	WP_GLYCOLYSIS_IN_SENESCENCE	WP_GLYCOLYSIS_IN_SENESCENCE	3/77	11/8915	0,272727272727273	31,5761511216057	9,47090023764285	9,72640518158209e-05	0,000672316428340937	0,00032331540769802	G6PD/PKM/TP53	3	PCLS
WP_DNA_IRDOUBLE_STRAND_BREAKS_AND_CELLULAR_RESPONSE_VIA_ATM	WP_DNA_IRDOUBLE_STRAND_BREAKS_AND_CELLULAR_RESPONSE_VIA_ATM	WP_DNA_IRDOUBLE_STRAND_BREAKS_AND_CELLULAR_RESPONSE_VIA_ATM	5/77	55/8915	0,0909090909090909	10,5253837072019	6,61380889462969	0,000104682911837775	0,000680423215549993	0,000327213942823935	ATM/CHEK1/TERF2/TP53/TRIM28	5	PCLS
WP_MIRNA_REGULATION_OF_DNA_DAMAGE_RESPONSE	WP_MIRNA_REGULATION_OF_DNA_DAMAGE_RESPONSE	WP_MIRNA_REGULATION_OF_DNA_DAMAGE_RESPONSE	6/77	98/8915	0,0612244897959184	7,08852372117678	5,65678012961135	0,000191124165361606	0,00108767569045637	0,000523060711413695	ATM/CDKN1A/CHEK1/MYC/SFN/TP53	6	PCLS
WP_RAC1PAK1P38MMP2_PATHWAY	WP_RAC1PAK1P38MMP2_PATHWAY	WP_RAC1PAK1P38MMP2_PATHWAY	5/77	68/8915	0,0735294117647059	8,51317799847212	5,80476710053144	0,000287457340492548	0,00147088561239044	0,000707345472162115	AKT1/HRAS/MAPK14/MYC/TP53	5	PCLS
WP_NAD_METABOLISM_IN_ONCOGENEINDUCED_SENESCENCE_AND_MITOCHONDRIAL_DYSFUNCTIONASSOCIATED_SENESCENCE	WP_NAD_METABOLISM_IN_ONCOGENEINDUCED_SENESCENCE_AND_MITOCHONDRIAL_DYSFUNCTIONASSOCIATED_SENESCENCE	WP_NAD_METABOLISM_IN_ONCOGENEINDUCED_SENESCENCE_AND_MITOCHONDRIAL_DYSFUNCTIONASSOCIATED_SENESCENCE	3/77	23/8915	0,130434782608696	15,1016374929418	6,32031052180989	0,000968896254946073	0,00381745124448753	0,00183580343042414	G6PD/SIRT1/TP53	3	PCLS
WP_RELATIONSHIP_BETWEEN_INFLAMMATION_COX2_AND_EGFR	WP_RELATIONSHIP_BETWEEN_INFLAMMATION_COX2_AND_EGFR	WP_RELATIONSHIP_BETWEEN_INFLAMMATION_COX2_AND_EGFR	3/77	25/8915	0,12	13,8935064935065	6,02552435250683	0,0012427904019261	0,00470826363806618	0,00226419303994634	AKT1/BRAF/HRAS	3	PCLS
WP_OMEGA6FATTY_ACIDS_IN_SENESCENCE	WP_OMEGA6FATTY_ACIDS_IN_SENESCENCE	WP_OMEGA6FATTY_ACIDS_IN_SENESCENCE	4/77	57/8915	0,0701754385964912	8,12485759854181	5,03675072268296	0,00143686592233177	0,00529088947101604	0,00254437644879211	ALOX15B/CDKN1A/SIRT1/TP53	4	PCLS
WP_MIRNAS_INVOLVED_IN_DNA_DAMAGE_RESPONSE	WP_MIRNAS_INVOLVED_IN_DNA_DAMAGE_RESPONSE	WP_MIRNAS_INVOLVED_IN_DNA_DAMAGE_RESPONSE	4/77	68/8915	0,0588235294117647	6,81054239877769	4,48929139699964	0,00275794100538755	0,00905523963435579	0,00435464369271718	ATM/CDKN1A/MYC/TP53	4	PCLS
WP_TCA_CYCLE_IN_SENESCENCE	WP_TCA_CYCLE_IN_SENESCENCE	WP_TCA_CYCLE_IN_SENESCENCE	2/77	10/8915	0,2	23,1558441558442	6,54298641530815	0,00316825668789614	0,0101487246750494	0,00488049810715708	BRAF/TP53	2	PCLS
WP_DNA_IRDAMAGE_AND_CELLULAR_RESPONSE_VIA_ATR	WP_DNA_IRDAMAGE_AND_CELLULAR_RESPONSE_VIA_ATR	WP_DNA_IRDAMAGE_AND_CELLULAR_RESPONSE_VIA_ATR	4/77	81/8915	0,0493827160493827	5,71749238415905	3,9808856114028	0,00517890269355137	0,015342012490671	0,0073779381467293	ATM/CHEK1/TP53/TRIM28	4	PCLS
WP_APOPTOSIS	WP_APOPTOSIS	WP_APOPTOSIS	4/77	88/8915	0,0454545454545455	5,26269185360094	3,75079553744929	0,00693737732276957	0,0198067149650088	0,00952500318915731	AKT1/IGF1/MYC/TP53	4	PCLS
WP_KYNURENINE_PATHWAY_AND_LINKS_TO_CELL_SENESCENCE	WP_KYNURENINE_PATHWAY_AND_LINKS_TO_CELL_SENESCENCE	WP_KYNURENINE_PATHWAY_AND_LINKS_TO_CELL_SENESCENCE	2/77	24/8915	0,0833333333333333	9,6482683982684	3,95971705391046	0,0179732055501784	0,0419020295075166	0,0201505885956532	CDKN1A/TP53	2	PCLS
WP_APOPTOSIS_REGULATION_BY_PARATHYROID_HORMONERELATED_PROTEIN	WP_APOPTOSIS_REGULATION_BY_PARATHYROID_HORMONERELATED_PROTEIN	WP_APOPTOSIS_REGULATION_BY_PARATHYROID_HORMONERELATED_PROTEIN	2/77	25/8915	0,08	9,26233766233766	3,8612395175915	0,0194280242587221	0,0442464829938527	0,0212780308279281	AKT1/MYC	2	PCLS
WP_CYTOKINES_AND_INFLAMMATORY_RESPONSE	WP_CYTOKINES_AND_INFLAMMATORY_RESPONSE	WP_CYTOKINES_AND_INFLAMMATORY_RESPONSE	2/77	26/8915	0,0769230769230769	8,90609390609391	3,76813859577098	0,0209306755190114	0,0463296974971375	0,0222798438404615	CXCL1/IL7	2	PCLS
WP_LUNG_FIBROSIS1	WP_LUNG_FIBROSIS	WP_LUNG_FIBROSIS	5/43	63/8915	0,0793650793650794	16,4544112218531	8,56962488778221	1,17416119357662e-05	0,000457898727461539	0,000264129296922576	CCL2/CCL4/CCN2/CXCL2/NFE2L2	5	IPF
WP_CYTOKINECYTOKINE_RECEPTOR_INTERACTION1	WP_CYTOKINECYTOKINE_RECEPTOR_INTERACTION	WP_CYTOKINECYTOKINE_RECEPTOR_INTERACTION	8/43	254/8915	0,031496062992126	6,52993957150705	6,22462224831868	2,37560977530654e-05	0,00053202124404944	0,000306885319200752	ACVR1B/BMP6/CCL2/CCL4/CCL8/CXCL2/INHA/TNFRSF11B	8	IPF
WP_MOLECULAR_PATHWAY_FOR_OXIDATIVE_STRESS1	WP_MOLECULAR_PATHWAY_FOR_OXIDATIVE_STRESS	WP_MOLECULAR_PATHWAY_FOR_OXIDATIVE_STRESS	4/43	48/8915	0,0833333333333333	17,2771317829457	7,8717251204081	7,82569794281873e-05	0,00100752993001607	0,000581172552103126	CHEK1/FOS/NFE2L2/SIRT1	4	IPF
WP_INTERACTIONS_BETWEEN_LOXL4_AND_OXIDATIVE_STRESS_PATHWAY	WP_INTERACTIONS_BETWEEN_LOXL4_AND_OXIDATIVE_STRESS_PATHWAY	WP_INTERACTIONS_BETWEEN_LOXL4_AND_OXIDATIVE_STRESS_PATHWAY	3/43	18/8915	0,166666666666667	34,5542635658915	9,92023464954258	8,11014804347301e-05	0,00100752993001607	0,000581172552103126	BMP2/NFE2L2/SIRT1	3	IPF
WP_OVERVIEW_OF_PROINFLAMMATORY_AND_PROFIBROTIC_MEDIATORS1	WP_OVERVIEW_OF_PROINFLAMMATORY_AND_PROFIBROTIC_MEDIATORS	WP_OVERVIEW_OF_PROINFLAMMATORY_AND_PROFIBROTIC_MEDIATORS	5/43	127/8915	0,0393700787401575	8,16242446438381	5,6594817960895	0,00033822752734506	0,00295263490087714	0,0017031656426764	AREG/CCL2/CCL4/CCL8/CXCL2	5	IPF
WP_TNFRELATED_WEAK_INDUCER_OF_APOPTOSIS_TWEAK_SIGNALING1	WP_TNFRELATED_WEAK_INDUCER_OF_APOPTOSIS_TWEAK_SIGNALING	WP_TNFRELATED_WEAK_INDUCER_OF_APOPTOSIS_TWEAK_SIGNALING	3/43	42/8915	0,0714285714285714	14,8089700996678	6,24468404505105	0,00105260239023083	0,00708313691759496	0,00408575927786967	CCL2/CTNNB1/RAF1	3	IPF
WP_TGFB_SMAD_SIGNALING	WP_TGFB_SMAD_SIGNALING	WP_TGFB_SMAD_SIGNALING	2/43	12/8915	0,166666666666667	34,5542635658915	8,09710785099535	0,00145461123078351	0,00886489485930326	0,00511352905359842	CCN2/SERPINE1	2	IPF
WP_DNA_IRDOUBLE_STRAND_BREAKS_AND_CELLULAR_RESPONSE_VIA_ATM1	WP_DNA_IRDOUBLE_STRAND_BREAKS_AND_CELLULAR_RESPONSE_VIA_ATM	WP_DNA_IRDOUBLE_STRAND_BREAKS_AND_CELLULAR_RESPONSE_VIA_ATM	3/43	55/8915	0,0545454545454545	11,3086680761099	5,33859304218865	0,00230296506445004	0,012397628596956	0,00715131256855539	CHEK1/E2F1/TRIM28	3	IPF
WP_TGFBETA_RECEPTOR_SIGNALING	WP_TGFBETA_RECEPTOR_SIGNALING	WP_TGFBETA_RECEPTOR_SIGNALING	3/43	55/8915	0,0545454545454545	11,3086680761099	5,33859304218865	0,00230296506445004	0,012397628596956	0,00715131256855539	CTNNB1/FOS/SERPINE1	3	IPF
WP_QUERCETIN_AND_NFKB_AP1_INDUCED_APOPTOSIS	WP_QUERCETIN_AND_NFKB_AP1_INDUCED_APOPTOSIS	WP_QUERCETIN_AND_NFKB_AP1_INDUCED_APOPTOSIS	2/43	16/8915	0,125	25,9156976744186	6,94419993760825	0,00261256604519467	0,0131233412703757	0,00756992473474496	FOS/NFE2L2	2	IPF
WP_TGFBETA_RECEPTOR_SIGNALING_IN_SKELETAL_DYSPLASIAS	WP_TGFBETA_RECEPTOR_SIGNALING_IN_SKELETAL_DYSPLASIAS	WP_TGFBETA_RECEPTOR_SIGNALING_IN_SKELETAL_DYSPLASIAS	3/43	59/8915	0,0508474576271186	10,5419787150177	5,11923918470442	0,00281576820919451	0,0133748989936739	0,00771503054222025	CTNNB1/FOS/SERPINE1	3	IPF
WP_NAD_METABOLISM_IN_ONCOGENEINDUCED_SENESCENCE_AND_MITOCHONDRIAL_DYSFUNCTIONASSOCIATED_SENESCENCE1	WP_NAD_METABOLISM_IN_ONCOGENEINDUCED_SENESCENCE_AND_MITOCHONDRIAL_DYSFUNCTIONASSOCIATED_SENESCENCE	WP_NAD_METABOLISM_IN_ONCOGENEINDUCED_SENESCENCE_AND_MITOCHONDRIAL_DYSFUNCTIONASSOCIATED_SENESCENCE	2/43	23/8915	0,0869565217391304	18,0283114256825	5,69240185295298	0,00539159899048179	0,0202498427200653	0,0116806979353155	G6PD/SIRT1	2	IPF
WP_DNA_IRDAMAGE_AND_CELLULAR_RESPONSE_VIA_ATR1	WP_DNA_IRDAMAGE_AND_CELLULAR_RESPONSE_VIA_ATR	WP_DNA_IRDAMAGE_AND_CELLULAR_RESPONSE_VIA_ATR	3/43	81/8915	0,037037037037037	7,67872523686477	4,2035591700707	0,00686651135093292	0,023594501769695	0,0136099945029689	CHEK1/E2F1/TRIM28	3	IPF
WP_OXIDATIVE_STRESS_RESPONSE	WP_OXIDATIVE_STRESS_RESPONSE	WP_OXIDATIVE_STRESS_RESPONSE	2/43	33/8915	0,0606060606060606	12,5651867512333	4,63355168404831	0,0109143039214855	0,0323423868499067	0,0186560289145625	FOS/NFE2L2	2	IPF
