## Supplementary Table S15 for "Characterizing Cellular Heterogeneity and Transcriptomic Features of Senotype Using Deep Graph Representation Learning"

### Sheet: Sheet1
Sample	Species	Status	Sex	Age	Age Group	Ethnicity	Lobe	Region	Smoker	Public	Treatment	SenNet registration	SenNet ID
IPF Flex scRNA-seq
001-W	Human	IPF	F	62	Aged	Undefined	Upper	Parenchyma	Undefined	NO	-	YES	SNT964.RXQC.298
002-W	Human	IPF	F	62	Aged	Undefined	Lower	Parenchyma	Undefined	NO	-	YES	SNT766.THVT.664
003-W	Human	IPF	M	55	Aged	White	Upper	Parenchyma	Yes	NO	-	YES	SNT687.ZKQN.795
004-W	Human	IPF	M	55	Aged	White	Lower	Parenchyma	Yes	NO	-	YES	SNT287.XVBG.535
007-W	Human	Healthy	M	58	Aged	White	Lower	Parenchyma	Yes	NO	-	YES	SNT247.WCLG.829
010-W	Human	Healthy	F	72	Aged	White	Lower	Parenchyma	Yes	NO	-	YES	SNT552.MVGN.626
013-W	Human	Healthy	M	24	Young	White	Lower	Parenchyma	Yes	NO	-	NO	-
IPF Xenium data
20170_PA_1	Human	Healthy	M	64	Aged		Parenchyma	Parenchyma		NO	-	NO	-
10197_LUL_ST2	Human	IPF	M	69	Aged		Upper	Parenchyma		NO	-	NO	-
10197_LLL_ST1	Human	IPF	M	69	Aged		Lower	Parenchyma		NO	-	NO	-
10196_RUL_ST	Human	IPF	M	74	Aged		Upper	Parenchyma		NO	-	NO	-
10196_RLL_ST2	Human	IPF	M	74	Aged		Lower	Parenchyma		NO	-	NO	-
PCLS Flex scRNA-seq
ID20150	Human	Healthy	F	71	Aged	White	Lower	Parenchyma	NO	NO	-	NO	-
ID20150	Human	Healthy	F	71	Aged	White	Lower	Parenchyma	NO	NO	Bleomycin	NO	-
